# Functional glycoproteomics by integrated network assembly and partitioning

**DOI:** 10.1101/2023.06.13.541482

**Authors:** Matthew E. Griffin, John W. Thompson, Yao Xiao, Michael J. Sweredoski, Rita B. Aksenfeld, Elizabeth H. Jensen, Yelena Koldobskaya, Andrew L. Schacht, Terry D. Kim, Priya Choudhry, Brett Lomenick, Spiros D. Garbis, Annie Moradian, Linda C. Hsieh-Wilson

## Abstract

The post-translational modification (PTM) of proteins by O-linked β-*N*-acetyl-D-glucosamine (O-GlcNAcylation) is widespread across the proteome during the lifespan of all multicellular organisms. However, nearly all functional studies have focused on individual protein modifications, overlooking the multitude of simultaneous O-GlcNAcylation events that work together to coordinate cellular activities. Here, we describe **N**etworking of **I**nteractors and **S**ubstrat**E**s (NISE), a novel, systems-level approach to rapidly and comprehensively monitor O-GlcNAcylation across the proteome. Our method integrates affinity purification-mass spectrometry (AP-MS) and site-specific chemoproteomic technologies with network generation and unsupervised partitioning to connect potential upstream regulators with downstream targets of O-GlcNAcylation. The resulting network provides a data-rich framework that reveals both conserved activities of O-GlcNAcylation such as epigenetic regulation as well as tissue-specific functions like synaptic morphology. Beyond O-GlcNAc, this holistic and unbiased systems-level approach provides a broadly applicable framework to study PTMs and discover their diverse roles in specific cell types and biological states.
