## Supplementary material for "Functional glycoproteomics by integrated network assembly and partitioning": File S5.xlsx

### Sheet: Biological Process
Term	Cluster1	Cluster2	Cluster3	Cluster4	Cluster5	Cluster6	Cluster7	Cluster8	Cluster9	Cluster10
cytoskeleton organization	1	1	6.52487e-12	1	1	1	1	1	1	1
organelle localization	1	1	1.23744e-11	1	1	1	1	1	1	1
establishment of organelle localization	1	1	4.21876e-10	1	1	1	1	1	1	1
localization	1	1	1.06155e-06	1	1	1	1	1	1	1
NLS-bearing protein import into nucleus	1	1	1.85973e-06	1	1	1	1	1	1	1
establishment of localization	1	1	2.11997e-06	1	1	1	1	1	1	1
regulation of small molecule metabolic process	1	1	2.27614e-06	1	1	1	1	1	1	1
COPII-coated vesicle cargo loading	1	1	7.27871e-06	1	1	1	1	1	1	1
transport	1	1	9.80213e-06	1	1	1	1	1	1	1
vesicle cargo loading	1	1	1.10222e-05	1	1	1	1	1	1	1
establishment of localization in cell	1	1	2.64067e-05	1	1	1	1	1	1	1
membrane organization	1	1	4.354e-05	1	1	1	1	1	1	1
regulation of microtubule-based process	1	1	5.42969e-05	1	1	1	1	1	1	1
establishment of vesicle localization	1	1	9.01034e-05	1	1	1	1	1	1	1
Golgi vesicle transport	1	1	0.00013612	1	1	1	1	1	1	1
vesicle localization	1	1	0.000153211	1	1	1	1	1	1	1
ATP metabolic process	1	1	0.000267203	1	1	1	1	1	1	1
carbohydrate metabolic process	1	1	0.000519011	1	1	1	1	1	1	1
endoplasmic reticulum to Golgi vesicle-mediated transport	1	1	0.000578019	1	1	1	1	1	1	1
antigen processing and presentation of exogenous peptide antigen	1	1	0.000594403	1	1	1	1	1	1	1
supramolecular fiber organization	1	1	0.000605124	1	1	1	1	1	1	1
antigen processing and presentation of exogenous antigen	1	1	0.000811242	1	1	1	1	1	1	1
sister chromatid segregation	1	1	0.000811242	1	1	1	1	1	1	1
chromosome localization	1	1	0.000834126	1	1	1	1	1	1	1
mitotic sister chromatid segregation	1	1	0.000985686	1	1	1	1	1	1	1
regulation of cytoskeleton organization	1	1	0.00140857	1	1	1	1	1	1	1
actin filament-based process	1	1	0.00169128	1	1	1	1	1	1	1
antigen processing and presentation of peptide antigen	1	1	0.0017376	1	1	1	1	1	1	1
COPII-coated vesicle budding	1	1	0.00185578	1	1	1	1	1	1	1
nuclear division	1	1	0.00204868	1	1	1	1	1	1	1
vesicle budding from membrane	1	1	0.00215665	1	1	1	1	1	1	1
regulation of phosphorus metabolic process	1	1	0.00271972	1	1	1	1	1	1	1
positive regulation of mitochondrial outer membrane permeabilization involved in apoptotic signaling pathway	1	1	0.00272802	1	1	1	1	1	1	1
negative regulation of microtubule polymerization or depolymerization	1	1	0.00272802	1	1	1	1	1	1	1
nuclear pore complex assembly	1	1	0.00287409	1	1	1	1	1	1	1
modification by symbiont of host morphology or physiology	1	1	0.00326329	1	1	1	1	1	1	1
nucleus organization	1	1	0.00326965	1	1	1	1	1	1	1
regulation of microtubule polymerization or depolymerization	1	1	0.00344211	1	1	1	1	1	1	1
Golgi vesicle budding	1	1	0.00379524	1	1	1	1	1	1	1
metaphase plate congression	1	1	0.004541	1	1	1	1	1	1	1
hippo signaling	1	1	0.00459151	1	1	1	1	1	1	1
organic substance transport	1	1	0.00559517	1	1	1	1	1	1	1
modulation by symbiont of host cellular process	1	1	0.00566791	1	1	1	1	1	1	1
cell cycle G2/M phase transition	1	1	0.00709404	1	1	1	1	1	1	1
negative regulation of microtubule depolymerization	1	1	0.0071796	1	1	1	1	1	1	1
regulation of phosphate metabolic process	1	1	0.00722391	1	1	1	1	1	1	1
retrograde vesicle-mediated transport, Golgi to endoplasmic reticulum	1	1	0.00724248	1	1	1	1	1	1	1
antigen processing and presentation	1	1	0.00810403	1	1	1	1	1	1	1
phosphorylation	1	1	0.00825971	1	1	1	1	1	1	1
organelle fission	1	1	0.00836005	1	1	1	1	1	1	1
vesicle-mediated transport	1	1	0.00869737	1	1	1	1	1	1	1
establishment or maintenance of microtubule cytoskeleton polarity	1	1	0.00894614	1	1	1	1	1	1	1
modulation by virus of host morphology or physiology	1	1	0.00899044	1	1	1	1	1	1	1
microtubule depolymerization	1	1	0.00991038	1	1	1	1	1	1	1
nucleosome organization	1	1.8735e-08	1	1	1	1	1	1	1	1
ncRNA 3'-end processing	1	1	1	9.87268e-08	1	1	1	1	1	1
DNA replication-independent nucleosome assembly	1	2.42666e-07	1	1	1	1	1	1	1	1
DNA replication-independent nucleosome organization	1	2.95199e-07	1	1	1	1	1	1	1	1
protein-DNA complex assembly	1	8.69253e-07	1	1	1	1	1	1	1	1
snRNA metabolic process	1	1	1	1.5389e-06	1	1	1	1	1	1
ncRNA 5'-end processing	1	1	1	2.55726e-06	1	1	1	1	1	1
RNA 5'-end processing	1	1	1	5.53894e-06	1	1	1	1	1	1
ribosomal small subunit biogenesis	1	1	1	2.99157e-05	1	1	1	1	1	1
chromatin assembly or disassembly	1	3.00596e-05	1	1	1	1	1	1	1	1
histone mRNA metabolic process	1	1	1	3.48671e-05	1	1	1	1	1	1
RNA phosphodiester bond hydrolysis, exonucleolytic	1	1	1	3.81804e-05	1	1	1	1	1	1
maturation of SSU-rRNA	1	1	1	4.01807e-05	1	1	1	1	1	1
regulation of innate immune response	5.57555e-05	1	1	1	1	1	1	1	1	1
telomere maintenance via semi-conservative replication	1	1	1	5.7578e-05	1	1	1	1	1	1
nuclear polyadenylation-dependent rRNA catabolic process	1	1	1	6.44101e-05	1	1	1	1	1	1
nuclear ncRNA surveillance	1	1	1	6.44101e-05	1	1	1	1	1	1
nuclear polyadenylation-dependent ncRNA catabolic process	1	1	1	6.44101e-05	1	1	1	1	1	1
nuclear polyadenylation-dependent tRNA catabolic process	1	1	1	6.44101e-05	1	1	1	1	1	1
negative regulation of gene expression, epigenetic	1	7.98038e-05	1	1	1	1	1	1	1	1
peptidyl-lysine trimethylation	1	8.22538e-05	1	1	1	1	1	1	1	1
regulation of response to biotic stimulus	9.90914e-05	1	1	1	1	1	1	1	1	1
miRNA metabolic process	0.000113812	1	1	1	1	1	1	1	1	1
polyadenylation-dependent ncRNA catabolic process	1	1	1	0.000149429	1	1	1	1	1	1
immune system development	1	0.000153544	1	1	1	1	1	1	1	1
cytoplasmic mRNA processing body assembly	0.000154997	1	1	1	1	1	1	1	1	1
RNA destabilization	0.000191373	1	1	1	1	1	1	1	1	1
activation of innate immune response	0.000242	1	1	1	1	1	1	1	1	1
histone exchange	1	0.000270603	1	1	1	1	1	1	1	1
histone H3-K4 dimethylation	1	0.000286047	1	1	1	1	1	1	1	1
exonucleolytic trimming involved in rRNA processing	1	1	1	0.000297148	1	1	1	1	1	1
exonucleolytic trimming to generate mature 3'-end of 5.8S rRNA from tricistronic rRNA transcript (SSU-rRNA, 5.8S rRNA, LSU-rRNA)	1	1	1	0.000297148	1	1	1	1	1	1
polyadenylation-dependent RNA catabolic process	1	1	1	0.000297148	1	1	1	1	1	1
positive regulation of chromatin organization	1	0.000320311	1	1	1	1	1	1	1	1
regulation of organelle assembly	0.000329136	1	1	1	1	1	1	1	1	1
positive regulation of gene expression, epigenetic	1	0.000353147	1	1	1	1	1	1	1	1
protein deubiquitination	1	0.000387193	1	1	1	1	1	1	1	1
regulation of histone modification	1	0.000418467	1	1	1	1	1	1	1	1
nucleosome assembly	1	0.000418467	1	1	1	1	1	1	1	1
positive regulation of innate immune response	0.000425993	1	1	1	1	1	1	1	1	1
negative regulation of mRNA catabolic process	0.000438095	1	1	1	1	1	1	1	1	1
chromatin assembly	1	0.000440366	1	1	1	1	1	1	1	1
error-free translesion synthesis	1	1	1	0.000441256	1	1	1	1	1	1
error-prone translesion synthesis	1	1	1	0.000441256	1	1	1	1	1	1
negative regulation of telomere maintenance via telomerase	1	1	1	0.000441256	1	1	1	1	1	1
chromatin organization involved in regulation of transcription	1	0.000507466	1	1	1	1	1	1	1	1
rRNA 3'-end processing	1	1	1	0.000531804	1	1	1	1	1	1
spliceosomal complex assembly	1	1	1	1	0.000566922	1	1	1	1	1
hemopoiesis	1	0.000568705	1	1	1	1	1	1	1	1
DNA packaging	1	0.000673797	1	1	1	1	1	1	1	1
RNA phosphodiester bond hydrolysis, endonucleolytic	1	1	1	0.00074066	1	1	1	1	1	1
protein modification by small protein removal	1	0.000821681	1	1	1	1	1	1	1	1
positive regulation of response to biotic stimulus	0.00084071	1	1	1	1	1	1	1	1	1
hematopoietic or lymphoid organ development	1	0.000857867	1	1	1	1	1	1	1	1
nucleotide-excision repair, DNA gap filling	1	1	1	0.000940812	1	1	1	1	1	1
positive regulation of DNA-binding transcription factor activity	0.00106614	1	1	1	1	1	1	1	1	1
positive regulation of cellular protein metabolic process	0.00114908	1	1	1	1	1	1	1	1	1
ncRNA transcription	1	0.00188917	1	1	1	1	1	1	1	1
miRNA loading onto RISC involved in gene silencing by miRNA	0.00195808	1	1	1	1	1	1	1	1	1
RNA interference	0.00200489	1	1	1	1	1	1	1	1	1
pre-miRNA processing	0.00200489	1	1	1	1	1	1	1	1	1
cytoplasmic pattern recognition receptor signaling pathway	0.0021964	1	1	1	1	1	1	1	1	1
negative regulation of telomere maintenance via telomere lengthening	1	1	1	0.00220435	1	1	1	1	1	1
CUT metabolic process	1	1	1	0.00239206	1	1	1	1	1	1
snRNA catabolic process	1	1	1	0.00239206	1	1	1	1	1	1
CUT catabolic process	1	1	1	0.00239206	1	1	1	1	1	1
positive regulation of protein metabolic process	0.00239633	1	1	1	1	1	1	1	1	1
DNA-templated transcription, termination	1	0.00267414	1	1	1	1	1	1	1	1
snRNA 3'-end processing	1	1	1	0.00320449	1	1	1	1	1	1
maturation of SSU-rRNA from tricistronic rRNA transcript (SSU-rRNA, 5.8S rRNA, LSU-rRNA)	1	1	1	0.00320449	1	1	1	1	1	1
nuclear DNA replication	1	1	1	0.00381708	1	1	1	1	1	1
positive regulation of establishment of protein localization to telomere	1	0.00387752	1	1	1	1	1	1	1	1
protein localization to nuclear body	1	0.00387752	1	1	1	1	1	1	1	1
protein localization to Cajal body	1	0.00387752	1	1	1	1	1	1	1	1
tRNA 5'-end processing	1	1	1	0.00410539	1	1	1	1	1	1
negative regulation of DNA biosynthetic process	1	1	1	0.00453095	1	1	1	1	1	1
translational elongation	1	1	1	0.00486482	1	1	1	1	1	1
response to organic substance	0.00505096	1	1	1	1	1	1	1	1	1
mitochondrial translational elongation	1	1	1	0.0055697	1	1	1	1	1	1
cell cycle DNA replication	1	1	1	0.00588983	1	1	1	1	1	1
regulation of establishment of protein localization to telomere	1	0.00604433	1	1	1	1	1	1	1	1
termination of RNA polymerase II transcription	1	0.00649201	1	1	1	1	1	1	1	1
positive regulation of viral transcription	1	0.00649201	1	1	1	1	1	1	1	1
regulation of viral transcription	1	0.00658493	1	1	1	1	1	1	1	1
snRNA processing	1	1	1	0.00845444	1	1	1	1	1	1
negative regulation of telomere maintenance	1	1	1	0.00845444	1	1	1	1	1	1
CENP-A containing nucleosome assembly	1	0.00865376	1	1	1	1	1	1	1	1
CENP-A containing chromatin organization	1	0.00865376	1	1	1	1	1	1	1	1
protein localization to nucleoplasm	1	0.00899373	1	1	1	1	1	1	1	1
regulation of establishment of protein localization to chromosome	1	0.00899373	1	1	1	1	1	1	1	1
mitochondrial translation	1	1	1	0.0098406	1	1	1	1	1	1

### Sheet: Molecular Function
Term	Cluster1	Cluster2	Cluster3	Cluster4	Cluster5	Cluster6	Cluster7	Cluster8	Cluster9	Cluster10
cytoskeletal protein binding	1	1	1.03135e-09	1	1	1	1	1	1	1
transferase activity, transferring acyl groups other than amino-acyl groups	1	3.18123e-09	1	1	1	1	1	1	1	1
transferase activity, transferring acyl groups	1	2.22509e-08	1	1	1	1	1	1	1	1
protein-lysine N-methyltransferase activity	1	1.72112e-07	1	1	1	1	1	1	1	1
lysine N-methyltransferase activity	1	2.05403e-07	1	1	1	1	1	1	1	1
methylation-dependent protein binding	1	6.54042e-06	1	1	1	1	1	1	1	1
methylated histone binding	1	6.54042e-06	1	1	1	1	1	1	1	1
chaperone binding	7.26836e-05	1	1	1	1	1	1	1	1	1
microtubule plus-end binding	1	1	0.000163545	1	1	1	1	1	1	1
clathrin adaptor activity	1	1	0.000681071	1	1	1	1	1	1	1
transferase activity	1	0.00145411	1	1	1	1	1	1	1	1
cargo adaptor activity	1	1	0.00175385	1	1	1	1	1	1	1
methyl-CpG binding	1	0.00424777	1	1	1	1	1	1	1	1
exoribonuclease activity, producing 5'-phosphomonoesters	1	1	1	0.00468415	1	1	1	1	1	1
histone demethylase activity	1	0.00508993	1	1	1	1	1	1	1	1
clathrin binding	1	1	0.00525153	1	1	1	1	1	1	1
RNA polymerase II activating transcription factor binding	1	0.00574094	1	1	1	1	1	1	1	1
exoribonuclease activity	1	1	1	0.00611197	1	1	1	1	1	1
protein kinase binding	1	1	0.00791037	1	1	1	1	1	1	1
protein serine/threonine kinase activity	1	1	0.00862799	1	1	1	1	1	1	1

### Sheet: Cellular Component
Term	Cluster1	Cluster2	Cluster3	Cluster4	Cluster5	Cluster6	Cluster7	Cluster8	Cluster9	Cluster10
coated vesicle	1	1	1.8053e-08	1	1	1	1	1	1	1
COPII vesicle coat	1	1	1.66755e-06	1	1	1	1	1	1	1
coated vesicle membrane	1	1	1.93699e-06	1	1	1	1	1	1	1
supramolecular fiber	1	1	2.33242e-06	1	1	1	1	1	1	1
U2-type spliceosomal complex	1	1	1	1	3.0313e-06	1	1	1	1	1
supramolecular polymer	1	1	3.04335e-06	1	1	1	1	1	1	1
Golgi-associated vesicle membrane	1	1	1.8689e-05	1	1	1	1	1	1	1
small-subunit processome	1	1	1	8.9692e-05	1	1	1	1	1	1
Ino80 complex	1	9.6635e-05	1	1	1	1	1	1	1	1
DNA helicase complex	1	9.6635e-05	1	1	1	1	1	1	1	1
PcG protein complex	1	0.000112194	1	1	1	1	1	1	1	1
nuclear pore central transport channel	1	1	0.000119056	1	1	1	1	1	1	1
eukaryotic translation initiation factor 4F complex	0.000120387	1	1	1	1	1	1	1	1	1
Golgi-associated vesicle	1	1	0.000171709	1	1	1	1	1	1	1
organellar small ribosomal subunit	1	1	1	0.000589669	1	1	1	1	1	1
mitochondrial small ribosomal subunit	1	1	1	0.000589669	1	1	1	1	1	1
AP-2 adaptor complex	1	1	0.00069702	1	1	1	1	1	1	1
clathrin coat of endocytic vesicle	1	1	0.00069702	1	1	1	1	1	1	1
extracellular exosome	0.00106358	1	1	1	0.233094	1	1	0.441468	1	1
mRNA cleavage factor complex	1	0.0010951	1	1	1	1	1	1	1	1
SMN complex	1	1	1	1	1	0.00138155	1	1	1	1
extracellular vesicle	0.00143384	1	1	1	0.266154	1	1	0.458829	1	1
extracellular organelle	0.00151292	1	1	1	0.272583	1	1	0.462037	1	1
Sin3 complex	1	0.00169865	1	1	1	1	1	1	1	1
clathrin coat	1	1	0.0023816	1	1	1	1	1	1	1
dendritic filopodium	0.00251777	1	1	1	1	1	1	1	1	1
U2-type catalytic step 2 spliceosome	1	1	1	1	0.00305302	1	1	1	1	1
SMN-Sm protein complex	1	1	1	1	1	0.00341053	1	1	1	1
telomerase holoenzyme complex	1	1	1	0.00364285	1	1	1	1	1	1
small nucleolar ribonucleoprotein complex	1	1	1	0.00364285	1	1	1	1	1	1
Sin3-type complex	1	0.00422644	1	1	1	1	1	1	1	1
clathrin adaptor complex	1	1	0.00434929	1	1	1	1	1	1	1
kinetochore	1	1	0.00460063	1	1	1	1	1	1	1
microtubule end	1	1	0.00484606	1	1	1	1	1	1	1
ER to Golgi transport vesicle membrane	1	1	0.00492646	1	1	1	1	1	1	1
transcription factor TFIIIC complex	1	0.00521885	1	1	1	1	1	1	1	1
Ctf18 RFC-like complex	1	1	1	0.00640968	1	1	1	1	1	1
transcription export complex	1	1	1	1	0.00732048	1	1	1	1	1
COPII-coated ER to Golgi transport vesicle	1	1	0.00903833	1	1	1	1	1	1	1
NURF complex	1	0.00906772	1	1	1	1	1	1	1	1

### Sheet: CORUM
Term	Cluster1	Cluster2	Cluster3	Cluster4	Cluster5	Cluster6	Cluster7	Cluster8	Cluster9	Cluster10
NuA4/Tip60 HAT complex	1	1.04475e-06	1	1	1	1	1	1	1	1
Exosome	1	1	1	1.1388e-06	1	1	1	1	1	1
BRD4-RFC complex	1	1	1	1.8994e-06	1	1	1	1	1	1
NuA4/Tip60-HAT complex A	1	2.17724e-06	1	1	1	1	1	1	1	1
NuA4/Tip60-HAT complex	1	6.79844e-05	1	1	1	1	1	1	1	1
NuA4/Tip60 HAT complex	1	7.88615e-05	1	1	1	1	1	1	1	1
RFC complex	1	1	1	8.69694e-05	1	1	1	1	1	1
RFC complex	1	1	1	8.69694e-05	1	1	1	1	1	1
PCNA-RFC2-5 complex	1	1	1	8.69694e-05	1	1	1	1	1	1
RFC complex	1	1	1	8.69694e-05	1	1	1	1	1	1
NuA4/Tip60-HAT complex	1	0.000117567	1	1	1	1	1	1	1	1
SIN3-ING1b complex II	1	0.000117567	1	1	1	1	1	1	1	1
PCNA-CHL12-RFC2-5 complex	1	1	1	0.000257109	1	1	1	1	1	1
Menin-associated histone methyltransferase complex	1	0.000262757	1	1	1	1	1	1	1	1
MLL-HCF complex	1	0.000262757	1	1	1	1	1	1	1	1
MLL1 core complex	1	0.000412532	1	1	1	1	1	1	1	1
WDR5-ASH2L-RBBP5-MLL2 complex	1	0.000412532	1	1	1	1	1	1	1	1
WRAD complex (WDR5, RBBP5, ASH2L, DPY30)	1	0.000412532	1	1	1	1	1	1	1	1
LARC complex (LCR-associated remodeling complex)	1	0.000476656	1	1	1	1	1	1	1	1
NuRD.1 complex	1	0.000682177	1	1	1	1	1	1	1	1
MTA2 complex	1	0.000682177	1	1	1	1	1	1	1	1
NuA4/Tip60-HAT complex B	1	0.000682177	1	1	1	1	1	1	1	1
RFC core complex	1	1	1	0.00095526	1	1	1	1	1	1
SMN complex	1	1	1	1	1	0.00147421	1	1	1	1
HDAC1-associated core complex cII	1	0.00149438	1	1	1	1	1	1	1	1
mSin3A complex	1	0.00200985	1	1	1	1	1	1	1	1
MTA1-HDAC core complex	1	0.00200985	1	1	1	1	1	1	1	1
RC complex (Replication competent complex)	1	1	1	0.00206682	1	1	1	1	1	1
28S ribosomal subunit, mitochondrial	1	1	1	0.00237404	1	1	1	1	1	1
SNF2h-cohesin-NuRD complex	1	0.00255322	1	1	1	1	1	1	1	1
40S ribosomal subunit, cytoplasmic	1	1	1	0.00289934	1	1	1	1	1	1
RSmad complex	1	0.00290989	1	1	1	1	1	1	1	1
RFC2-5 subcomplex	1	1	1	0.00376809	1	1	1	1	1	1
DCP1A-NR3C1-PNRC2-UPF1-complex	1	1	1	0.00376809	1	1	1	1	1	1
40S ribosomal subunit, cytoplasmic	1	1	1	0.00423064	1	1	1	1	1	1
SMN complex	1	1	1	1	1	0.00429028	1	1	1	1
p400-associated complex	1	0.00587534	1	1	1	1	1	1	1	1
RAD17-RFC complex	1	1	1	0.00928977	1	1	1	1	1	1
RAD17-RFC complex	1	1	1	0.00928977	1	1	1	1	1	1
CHTF18-RFC2-5 complex	1	1	1	0.00928977	1	1	1	1	1	1
tRNA Splicing Ligase Complex	1	1	1	0.00928977	1	1	1	1	1	1
CHTF18-RFC2-5 complex	1	1	1	0.00928977	1	1	1	1	1	1
RAD17-RFC complex	1	1	1	0.00928977	1	1	1	1	1	1

### Sheet: KEGG
Term	Cluster1	Cluster2	Cluster3	Cluster4	Cluster5	Cluster6	Cluster7	Cluster8	Cluster9	Cluster10
Mismatch repair	1	1	1	6.41024e-05	1	1	1	1	1	1
Nucleotide excision repair	1	1	1	0.00181975	1	1	1	1	1	1
Hippo signaling pathway	1	1	0.00641482	1	1	1	1	1	1	1
Cell cycle	1	0.0013705	0.275943	1	1	1	1	1	1	1
Cushing syndrome	1	0.000788681	1	1	1	1	1	1	1	1
Thyroid hormone signaling pathway	1	0.00101286	1	1	1	1	1	1	1	1
Lysine degradation	1	0.00153229	1	1	1	1	1	0.303595	1	1
Transcriptional misregulation in cancer	1	0.00378829	1	1	1	1	1	1	1	1
Measles	6.04706e-05	1	1	1	1	1	1	1	1	1

### Sheet: Reactome
Term	Cluster1	Cluster2	Cluster3	Cluster4	Cluster5	Cluster6	Cluster7	Cluster8	Cluster9	Cluster10
Polymerase switching on the C-strand of the telomere	1	1	1	2.68949e-05	1	1	1	1	1	1
Polymerase switching	1	1	1	2.68949e-05	1	1	1	1	1	1
Leading Strand Synthesis	1	1	1	2.68949e-05	1	1	1	1	1	1
ATF4 activates genes in response to endoplasmic reticulum stress	1	1	1	2.90669e-05	1	1	1	1	1	1
Translesion Synthesis by POLH	1	1	1	0.000151121	1	1	1	1	1	1
Lagging Strand Synthesis	1	1	1	0.000200165	1	1	1	1	1	1
PCNA-Dependent Long Patch Base Excision Repair	1	1	1	0.000260983	1	1	1	1	1	1
Telomere C-strand (Lagging Strand) Synthesis	1	1	1	0.000534409	1	1	1	1	1	1
Gap-filling DNA repair synthesis and ligation in GG-NER	1	1	1	0.000663604	1	1	1	1	1	1
Resolution of AP sites via the multiple-nucleotide patch replacement pathway	1	1	1	0.000663604	1	1	1	1	1	1
Recognition of DNA damage by PCNA-containing replication complex	1	1	1	0.00172201	1	1	1	1	1	1
Extension of Telomeres	1	1	1	0.00172201	1	1	1	1	1	1
Termination of translesion DNA synthesis	1	1	1	0.00240141	1	1	1	1	1	1
Mitochondrial translation elongation	1	1	1	0.00300936	1	1	1	1	1	1
Resolution of Abasic Sites (AP sites)	1	1	1	0.00437831	1	1	1	1	1	1
Mitochondrial translation	1	1	1	0.00468439	1	1	1	1	1	1
Translesion synthesis by Y family DNA polymerases bypasses lesions on DNA template	1	1	1	0.00655546	1	1	1	1	1	1
Dual Incision in GG-NER	1	1	1	0.00842051	1	1	1	1	1	1
Membrane Trafficking	1	1	2.35769e-10	1	1	1	1	1	1	1
Vesicle-mediated transport	1	1	1.0792e-08	1	1	1	1	1	1	1
Mitotic Prophase	1	1	3.62275e-08	1	1	1	1	1	1	1
SLC transporter disorders	1	1	6.34361e-08	1	1	1	1	1	1	1
Signaling by Rho GTPases	1	1	2.16404e-06	1	1	1	1	1	1	1
RHO GTPase Effectors	1	1	4.74508e-06	1	1	1	1	1	1	1
Disorders of transmembrane transporters	1	1	1.07913e-05	1	1	1	1	1	1	1
MHC class II antigen presentation	1	1	1.2964e-05	1	1	1	1	1	1	1
COPI-dependent Golgi-to-ER retrograde traffic	1	1	0.00014775	1	1	1	1	1	1	1
ER to Golgi Anterograde Transport	1	1	0.0012026	1	1	1	1	1	1	1
Golgi-to-ER retrograde transport	1	1	0.0021763	1	1	1	1	1	1	1
Clathrin-mediated endocytosis	1	1	0.00412322	1	1	1	1	1	1	1
Antigen Presentation: Folding, assembly and peptide loading of class I MHC	1	1	0.00417415	1	1	1	1	1	1	1
Chk1/Chk2(Cds1) mediated inactivation of Cyclin B:Cdk1 complex	1	1	0.00520432	1	1	1	1	1	1	1
Transport to the Golgi and subsequent modification	1	1	0.00685519	1	1	1	1	1	1	1
RHO GTPases activate PKNs	1	1	0.00733641	1	1	1	1	1	1	1
Activation of BAD and translocation to mitochondria	1	1	0.00974491	1	1	1	1	1	1	1
Cytokine Signaling in Immune system	0.349175	1	0.00991737	1	1	1	1	1	1	1
Activation of anterior HOX genes in hindbrain development during early embryogenesis	1	3.61124e-09	1	1	1	1	1	1	1	1
Activation of HOX genes during differentiation	1	3.61124e-09	1	1	1	1	1	1	1	1
PKMTs methylate histone lysines	1	1.13926e-08	1	1	1	1	1	1	1	1
Positive epigenetic regulation of rRNA expression	1	1.45254e-05	1	1	1	1	1	1	1	1
Processing of Intronless Pre-mRNAs	1	2.15182e-05	1	1	1	1	1	1	1	1
RNA Polymerase I Transcription Initiation	1	2.41131e-05	1	1	1	1	1	1	1	1
HDACs deacetylate histones	1	5.35921e-05	1	1	1	1	1	1	1	1
RUNX1 interacts with co-factors whose precise effect on RUNX1 targets is not known	1	6.35236e-05	1	1	1	1	1	1	1	1
Processing of Capped Intronless Pre-mRNA	1	0.000273911	1	1	1	1	1	1	1	1
Deubiquitination	1	0.000806895	1	1	1	1	1	1	1	1
RMTs methylate histone arginines	1	0.00145977	1	1	1	1	1	1	1	1
DNA Damage Recognition in GG-NER	1	0.00182257	1	1	1	1	1	1	1	1
Developmental Biology	1	0.00232262	1	1	1	1	1	1	1	1
DNA Repair	1	0.00270919	1	1	1	1	1	1	1	1
Signaling by Nuclear Receptors	1	0.0031592	1	1	1	1	1	1	1	1
ESR-mediated signaling	1	0.00365084	1	1	1	1	1	1	1	1
Formation of the beta-catenin:TCF transactivating complex	1	0.00422592	1	1	1	1	1	1	1	1
Toll Like Receptor 3 (TLR3) Cascade	0.000311806	1	1	1	1	1	1	1	1	1
TRIF(TICAM1)-mediated TLR4 signaling	0.000463976	1	1	1	1	1	1	1	1	1
MyD88-independent TLR4 cascade	0.000463976	1	1	1	1	1	1	1	1	1
TNF signaling	0.000791326	1	1	1	1	1	1	1	1	1
MAP kinase activation	0.00123459	1	1	1	1	1	1	1	1	1
TNFR1-induced NFkappaB signaling pathway	0.00142252	1	1	1	1	1	1	1	1	1
Small interfering RNA (siRNA) biogenesis	0.00188724	1	1	1	1	1	1	1	1	1
Interleukin-17 signaling	0.0030722	1	1	1	1	1	1	1	1	1
IRAK2 mediated activation of TAK1 complex	0.00310959	1	1	1	1	1	1	1	1	1
Alpha-protein kinase 1 signaling pathway	0.0048309	1	1	1	1	1	1	1	1	1
TICAM1,TRAF6-dependent induction of TAK1 complex	0.0048309	1	1	1	1	1	1	1	1	1
Toll Like Receptor 4 (TLR4) Cascade	0.00544745	1	1	1	1	1	1	1	1	1
HSP90 chaperone cycle for steroid hormone receptors (SHR)	0.00645388	1	1	1	1	1	1	1	1	1

### Sheet: WikiPathways
Term	Cluster1	Cluster2	Cluster3	Cluster4	Cluster5	Cluster6	Cluster7	Cluster8	Cluster9	Cluster10
DNA Mismatch Repair	1	1	1	3.85088e-05	1	1	1	1	1	1
DNA Replication	1	1	1	0.00111647	1	1	1	1	1	1
Nucleotide Excision Repair	1	1	1	0.00125656	1	1	1	1	1	1
Sterol Regulatory Element-Binding Proteins (SREBP) signalling	1	1	7.87698e-05	1	1	1	1	1	1	0.684044
The effect of progerin on the involved genes in Hutchinson-Gilford Progeria Syndrome	1	0.000994209	1	1	1	1	1	1	1	1
Tumor suppressor activity of SMARCB1	1	0.00602401	1	1	1	1	1	1	1	1
Exercise-induced Circadian Regulation	0.000668713	1	1	1	1	1	1	1	1	1
Fragile X Syndrome	0.00442143	1	1	1	1	1	1	1	1	1
AMP-activated Protein Kinase (AMPK) Signaling	1	1	1	1	1	1	1	1	1	0.00341603
