## Supplementary material for "Functional glycoproteomics by integrated network assembly and partitioning": File S6.csv

Gene	Complex	Class/Family	PDB	Int?	Sub?
SRRM2	C complex, P complex	SR related		0	1
HNRNPC	C complex, P complex	hnRNP	1TXP, 1WF2, 3LN4	1	0
HSPA8	C complex, P complex	PRP19 complex	3AGY, 3AGZ, 3ESK, 3FZF, 3FZH	1	0
EIF4A3	Bact complex, C complex, P complex	EJC/mRNP	2HXY, 2HYI, 2J0Q, 2J0S, 2J0U	1	0
GPATCH1	Bact complex, C complex	Recruited at Bact complex		0	1
PRCC	Bact complex	Recruited at Bact complex		0	1
SNRNP200	B complex, Bact complex, C complex, U5 snRNP, tri-snRNP, P complex	U5 snRNP	2Q0Z	1	0
BCAS2	B complex, Bact complex, C complex, P complex	PRP19 complex		1	0
PLRG1	B complex, Bact complex, C complex, P complex	PRP19 complex		0	1
PRPF19	B complex, Bact complex, C complex, P complex	PRP19 complex		1	1
CDC5L	B complex, Bact complex, C complex, P complex	PRP19 complex	2DIM, 2DIN	1	0
SNRPA	A complex, B complex, U1 snRNP	U1 snRNP	1AUD, 1CX0, 1DRZ, 1DZ5, 1FHT	1	1
DHX15	A complex, B complex	17S U2 snRNP associated		1	0
RBM10	A complex	Recruited at A complex		0	1
RBM25	A complex	Recruited at A complex		1	0
SUGP1	A complex	Recruited at A complex		0	1
HNRNPA1	A complex	hnRNP	1HA1, 1L3K, 1PGZ, 1PO6, 1U1K	1	1
SF1	A complex	Recruited at A complex	1K1G	1	1
PRPF40A	A complex	Recruited at A complex	1UZC, 1YWI, 1YWJ, 1ZR7, 2CQN	1	1
RBM17	A complex	17S U2 snRNP associated	2PE8, 2PEH	1	0
HNRNPAB	A complex	hnRNP	3S7R	1	0
SMNDC1	A complex	17S U2 snRNP associated	4A4F, 4A4H	1	0
SF3B3	17S U2 snRNP, A complex, B complex, Bact complex, C complex, P complex	17S U2 snRNP		1	0
SF3B4	17S U2 snRNP, A complex, B complex, Bact complex, C complex, P complex	17S U2 snRNP	1X5T, 1X5U	1	0
SF3B2	17S U2 snRNP, A complex, B complex, Bact complex, C complex, P complex	17S U2 snRNP	2DO5	1	0
SF3B1	17S U2 snRNP, A complex, B complex, Bact complex, C complex, P complex	17S U2 snRNP	2F9D, 2F9J, 2FHO, 2PEH, 3LQV	1	0
ABCF2				1	0
AHNAK				0	1
AKAP8				1	1
ARHGEF2				1	0
ARID2				0	1
ATAD3A				1	0
BAG2				1	0
BUB3				1	0
CAD				1	0
CAST				0	1
CDC23				0	1
CDK11B				1	0
CKAP5				1	1
DIDO1				1	1
EBNA1BP2				1	0
EIF2S2				1	0
FAM120A				1	0
FAM98B				1	0
FIP1L1				0	1
GATAD2B				1	1
GNL3				1	0
HCFC1				1	1
ILF2				1	0
KANSL3				1	1
KIF23				1	0
LUC7L2				1	0
MAP1B				1	1
MAP4				1	0
MBD3				1	0
MCM5				1	0
MTA1				1	0
MTA2				1	0
MYL6				1	0
NCAPD2				0	1
NEDD1				0	1
NEFM				0	1
NOP58				1	0
NSUN2				1	0
PHB2				1	0
POLDIP3				1	0
PPM1G				1	0
PPP1CB				1	0
PPP1R10				1	0
PRKDC				1	0
PRMT1				1	0
PRMT5				1	0
PRRC2A				1	1
RCC2				1	0
RFC4				1	0
RFC5				1	0
RPL13				1	0
RPL3				1	0
RPL35A				1	0
RPL38				1	0
RPL4				1	0
RPL7A				1	0
RPLP0				1	0
RPP30				1	0
RPS11				1	0
RPS12				1	0
RPS14				1	0
RPS2				0	1
RPS23				1	0
RPS27A				1	0
RPS6				1	0
SAP30BP				0	1
SERBP1				1	0
SLC25A5				1	0
SMCHD1				1	0
SON				0	1
STRAP				1	0
TAF6				0	1
TBL1XR1				1	0
TCP1				1	0
TLE3				0	1
TNPO2				0	1
TOX4				0	1
TPR				0	1
TXLNA				0	1
WDR33				1	0
WDR82				1	0
XRN1				1	1
ZC3H14				0	1
QKI		alternative splicing factor		0	1
CCT2		chaperonin/heat shock		1	0
CCT3		chaperonin/heat shock		1	0
CCT4		chaperonin/heat shock		1	0
CCT8		chaperonin/heat shock		1	0
HSP90B1		chaperonin/heat shock		0	1
HSPA4		chaperonin/heat shock		1	0
HSPD1		chaperonin/heat shock		1	0
HSPH1		chaperonin/heat shock		1	0
BRD8		chromatin-related		0	1
GTF3C1		chromatin-related		1	0
GTF3C2		chromatin-related		1	0
GTF3C3		chromatin-related		1	0
MCM3		chromatin-related		1	0
MCM7		chromatin-related		1	0
MED23		chromatin-related		0	1
COPA		coatomer protein complex		1	0
COPB1		coatomer protein complex		1	0
COPB2		coatomer protein complex		1	0
ACTL6A		common MS contaminants		1	0
CPSF1		CPSF		1	0
CPSF2		CPSF		1	0
GEMIN5		GEM		0	1
HNRNPA3		hnRNP		1	0
HNRNPH1		hnRNP		1	1
HNRNPUL1		hnRNP		1	0
HNRNPUL2		hnRNP		1	0
RBMX		hnRNP		1	0
SFPQ		linked to splicing		0	1
NUP35		nuclear pore complex		0	1
NUP54		nuclear pore complex		1	0
NUP88		nuclear pore complex		1	0
NUP93		nuclear pore complex		1	0
FUBP3		Occasionally detected in Bact complex		0	1
MOV10		Occasionally detected in Bact complex		1	0
MATR3		Occasionally detected in C complex		1	1
DDX1		other rna binding domain containing		1	0
DDX21		other rna binding domain containing		1	0
DHX36		other rna binding domain containing		1	0
DHX57		other rna binding domain containing		1	0
RBM26		other rna binding domain containing		1	1
RBM27		other rna binding domain containing		0	1
ZC3H11A		other rna binding domain containing		1	0
ZFR		other rna binding domain containing		1	1
ZNF207		other rna binding domain containing		1	1
DDX17		pre-mRNA/mRNA binding proteins		1	1
PABPC4		pre-mRNA/mRNA binding proteins		1	0
RBM15		pre-mRNA/mRNA binding proteins		1	0
RBM7		pre-mRNA/mRNA binding proteins		0	1
XRN2		pre-mRNA/mRNA binding proteins		1	0
PSMD2		proteosome		1	0
RPS9		ribosome		1	0
DHX38		Second step factors		1	0
SMARCA5		SMARC- chromatin-related		1	0
SRSF11		SR protein		0	1
SRSF5		SR protein		1	0
EEF1D		translation-related		1	0
EEF2		translation-related		1	0
IARS		translation-related		1	0
DDX50		Occasionally detected in Bact complex	2E29	1	0
RCC1			1A12, 1I2M	1	0
SPTBN1			1AA2, 1BKR, 3EDV	0	1
IMPDH2			1B3O, 1NF7, 1NFB	1	0
TTN			1BPV, 1G1C, 1NCT, 1NCU, 1TIT	1	0
PABPC1		pre-mRNA/mRNA binding proteins	1CVJ, 1G9L, 1JGN, 1JH4, 2K8G	1	1
AP2B1			1E42, 2G30, 2IV8, 2IV9, 2JKR	1	0
KPNA2		nuclear import/export machinery	1EFX, 1QGK, 1QGR, 3FEX, 3FEY	1	0
KPNB1		nuclear import/export machinery	1F59, 1IBR, 1M5N, 1O6O, 1O6P	1	0
TRIM28			1FP0, 2RO1, 2YVR	1	1
VIM			1GK4, 1GK6, 1GK7, 3G1E, 3KLT	1	1
TP53BP1			1GZH, 1KZY, 1XNI, 2G3R, 2IG0	0	1
YBX1		pre-mRNA/mRNA binding proteins	1H95	0	1
DNAJB1		chaperonin/heat shock	1HDJ, 2QLD, 3AGX, 3AGY, 3AGZ	1	0
HSPA1B		chaperonin/heat shock	1HJO, 1S3X, 1XQS, 2E88, 2E8A	1	0
LMNA			1IFR, 1IVT, 1X8Y, 2XV5, 3GEF	0	1
KIF11			1II6, 1Q0B, 1X88, 1YRS, 2FKY	1	0
HNRNPK		hnRNP	1J5K, 1KHM, 1ZZI, 1ZZJ, 1ZZK	1	0
XRCC6			1JEQ, 1JEY, 1JJR, 3RZX	1	0
XRCC5		chromatin-related	1JEQ, 1JEY, 1Q2Z, 1RW2, 3RZ9	1	0
CREBBP		chromatin-related	1JSP, 1LIQ, 1WO3, 1WO4, 1WO5	0	1
NUP98			1KO6, 2Q5X, 2Q5Y, 3MMY	0	1
EP300			1L3E, 1P4Q, 2K8F, 3BIY, 3I3J	0	1
EIF4G1		translation-related	1LJ2, 1UG3, 2W97	1	1
CAPZA1			1MQ1, 1MWN	1	0
USP7			1NB8, 1NBF, 1YY6, 1YZE, 2F1W	1	0
TPX2			1OL5, 3E5A, 3HA6	1	0
SPEN			1OW1	0	1
SSB			1OWX, 1S79, 1S7A, 1YTY, 1ZH5	1	0
EEF1G		translation-related	1PBU	1	0
CDK9			1PF6, 3BLH, 3BLQ, 3BLR, 3LQ5	1	0
DEK		misc. proteins found irregularly with spliceosomes	1Q1V, 2JX3	1	0
ADAR			1QBJ, 1QGP, 1XMK, 2ACJ, 2GXB	1	1
PTBP1		alternative splicing factor	1QM9, 1SJQ, 1SJR, 2AD9, 2ADB	1	0
RANBP2		nuclear import/export machinery	1RRP, 1XKE, 1Z5S, 3UIN, 3UIO	1	1
ARID1A			1RYU	0	1
DDX39B		other rna binding domain containing	1T5I, 1T6N, 1XTI, 1XTJ, 1XTK	0	1
PARP1			1UK0, 1UK1, 1WOK, 2COK, 2CR9	1	0
NCOA5			1V95, 2J7X, 2J7Y	0	1
DDX6		other rna binding domain containing	1VEC, 2WAX, 2WAY	1	0
TARDBP			1WF0, 2CQG	1	0
RALY		hnRNP	1WF1	1	0
RPS3			1WH9	1	0
EIF4B			1WI8, 2J76	1	0
PCBP1		hnRNP	1WVN, 1ZTG, 3VKE	1	0
SRSF1		SR protein	1X4A, 2O3D, 3BEG	1	0
HNRNPA2B1		hnRNP	1X4B	0	1
FASN			1XKT, 2CG5, 2JFD, 2JFK, 2PX6	1	0
HNRNPU		hnRNP	1ZRJ	1	0
FLNA			2AAV, 2BP3, 2BRQ, 2J3S, 2JF1	1	0
PCBP2		hnRNP	2AXY, 2JZX, 2P2R, 2PQU, 2PY9	1	1
DDB1			2B5L, 2B5M, 2B5N, 2HYE, 3E0C	1	0
YWHAB			2BQ0, 2C23, 4DNK	1	0
YWHAE			2BR9, 3UAL, 3UBW	1	0
YWHAQ			2BTP	1	0
RUVBL1		misc. proteins found irregularly with spliceosomes	2C9O, 2XSZ	1	0
CHD8			2CKA, 2DL6	0	1
KIN		misc. proteins found irregularly with spliceosomes	2CKK, 2V1N	1	0
WDR5			2CNX, 2CO0, 2G99, 2G9A, 2GNQ	1	0
KDM1A			2COM, 2DW4, 2EJR, 2H94, 2HKO	1	0
EXOSC10		exosome	2CPR, 3SAF, 3SAG, 3SAH	1	0
RBFOX2		alternative splicing factor	2CQ3	0	1
RUVBL2			2CQA, 2XSZ	1	0
RPL9			2CQL	1	0
ARID1B			2CXY, 2EH9	0	1
GTF2I		chromatin-related	2D9B, 2DN4, 2ED2, 2EJE	1	1
DHX30		other rna binding domain containing	2DB2	1	0
SYNCRIP		hnRNP	2DGU	1	0
HNRNPM		hnRNP	2DGV, 2DH9, 2DO0, 2OT8	1	0
HNRNPR		hnRNP	2DK2	1	0
RBM14		other rna binding domain containing	2DNP	0	1
RBM4		other rna binding domain containing	2DNQ	1	1
SARNP			2DO1	0	1
SART3		U4/U6 recycling	2DO4	1	0
NUP153		nuclear pore complex	2EBQ, 2EBR, 2EBV, 2GQE	0	1
NCOR1		Occasionally detected in Bact complex	2EQR, 3H52, 3KMZ, 3N00	1	1
EIF4A1		translation-related	2G9N, 2ZU6, 3EIQ	1	0
UPF1		EJC/mRNP	2GJK, 2GK6, 2GK7, 2IYK, 2WJV	1	0
SMARCA4		SMARC- chromatin-related	2GRC, 2H60, 3UVD	1	0
PAICS			2H31	1	0
HNRNPF		hnRNP	2HGL, 2HGM, 2HGN, 2KFY, 2KG0	1	0
KHSRP		alternative splicing factor	2HH2, 2HH3, 2JVZ, 2OPU, 2OPV	1	1
SRSF3		SR protein	2I2Y, 2I38	1	0
DDX3X		pre-mRNA/mRNA binding proteins	2I4I, 2JGN, 3JRV	1	0
FBL			2IPX	1	0
KPNA1		nuclear import/export machinery	2JDQ, 3TJ3	1	0
RBM39		pre-mRNA/mRNA binding proteins	2JRS	1	0
ADRM1			2KQZ, 2KR0, 2L5V	0	1
PSMC5			2KRK, 3KW6	1	0
GATAD2A			2L2L	0	1
DNAJA1		chaperonin/heat shock	2LO1	1	0
EXOSC6			2NN6	1	0
EXOSC2		exosome	2NN6	1	0
EXOSC3		exosome	2NN6	1	0
EXOSC4		exosome	2NN6	1	0
EXOSC8		exosome	2NN6	1	0
NUP214		nuclear pore complex	2OIT, 3FHC, 3FMO, 3FMP	1	1
RACGAP1			2OVJ	0	1
NPM1			2P1B, 2VXD	1	0
RPL10			2PA2	1	0
CAMK2G			2UX0, 2V7O	1	0
ZC3HAV1		other rna binding domain containing	2X5Y	1	1
KHDRBS1		pre-mRNA/mRNA binding proteins	2XA6, 3QHE	1	0
RBBP4			2XU7, 3GFC	1	0
TRIM24		Occasionally detected in Bact complex	2YYN, 3O33, 3O34, 3O35, 3O36	0	1
SEC13			3BG0, 3BG1	0	1
NUP107		nuclear pore complex	3CQC, 3CQG, 3I4R	0	1
HSPA5		chaperonin/heat shock	3IUC, 3LDL, 3LDN, 3LDO, 3LDP	1	0
IGF2BP1			3KRM	1	0
HSDL2			3KVO	1	0
FARSA		translation-related	3L4G	1	0
DHX9		misc. proteins found irregularly with spliceosomes	3LLM	1	0
RAE1		nuclear import/export machinery	3MMY	1	0
PGAM5			3MXO, 3O0T	1	0
RBBP5			3P4F	1	0
HSPB1		chaperonin/heat shock	3Q9P, 3Q9Q	0	1
TUBB		common MS contaminants	3QNZ, 3QO0	1	0
HNRNPL		hnRNP	3R27, 3TO8	1	1
NUMA1		pre-mRNA/mRNA binding proteins	3RO2	0	1
ASH2L			3RSN, 3S32, 3TOJ	1	0
NONO		linked to splicing	3SDE	1	1
CDC27			3T1N	0	1
