## Supplementary material for "Functional glycoproteomics by integrated network assembly and partitioning": File S9.csv

Interactor_A	Score
DPY30	18.5
RBM25	12.5
DICER1	12.0
EEF1D	12.0
ASH2L	12.0
TNRC6B	11.0
USP9X	11.0
AP2A1	11.0
CARM1	11.0
UBAP2	10.5
NUP54	10.5
STRAP	10.5
QSER1	9.5
KDM6A	9.5
DDX6	9.5
FOXK1	9.5
AMOT	9.0
CAMK2D	9.0
AP2B1	8.5
PSPC1	8.5
SASS6	8.5
TRIM33	8.5
ACTL6A	8.5
PUM1	8.5
CAPZB	8.0
TPX2	8.0
CNOT1	8.0
SEC24B	7.5
NUP93	7.5
WDR82	7.0
NUP214	7.0
WNK1	7.0
CCAR2	7.0
PGAM5	7.0
SEC23B	6.5
RBM15	6.5
MYL6	6.5
EIF4A1	6.5
NUP88	6.5
MBD3	6.5
TAB1	6.0
SEC23A	6.0
SNRPA	6.0
PRRC2A	6.0
SLC25A6	6.0
CDKN2AIP	6.0
PAICS	6.0
PPP1R12A	6.0
RBM17	6.0
DEK	5.5
PDCD6IP	5.5
TAB2	5.5
EIF4G1	5.0
PLEKHA5	5.0
HNRNPL	5.0
ATXN2L	5.0
TTN	5.0
TBL1XR1	5.0
NACA	5.0
HIVEP1	5.0
HIRA	5.0
KHSRP	5.0
XRN1	5.0
KMT2A	4.5
CSDE1	4.5
HNRNPAB	4.5
CPSF2	4.5
NUFIP2	4.5
PABPC4	4.5
SLC25A11	4.5
FXR1	4.5
ATXN2	4.5
EIF4G3	4.5
PKP2	4.0
NUP188	4.0
HOXB9	4.0
LSM12	4.0
MARK3	4.0
RCC2	4.0
CREBZF	4.0
PHLDB2	4.0
FMR1	4.0
WDR33	4.0
PABPC1	4.0
GTF3C2	4.0
SMCHD1	4.0
GTF3C1	4.0
JMJD1C	4.0
ELMSAN1	4.0
FAM120A	4.0
SETD1A	4.0
KIFC1	3.5
LARP4	3.5
ZFR	3.5
ZC3H11A	3.5
BCAS2	3.5
PPP3CA	3.5
FBXW11	3.5
IMPDH2	3.5
BUB3	3.5
ANKRD17	3.5
MBD6	3.5
MAGED2	3.5
RBM26	3.5
SETD5	3.5
ASXL1	3.0
WDR77	3.0
DNAJB1	3.0
TAB3	3.0
IRS4	3.0
KIF1C	3.0
LIN54	3.0
YEATS2	3.0
MAP1B	3.0
ZBTB2	3.0
GTF2I	3.0
KPNA3	3.0
CXXC1	3.0
ASCC3	3.0
KDM1B	3.0
PPP1R10	3.0
PSMD4	3.0
IGF2BP1	3.0
ASXL2	3.0
LARP4B	2.5
GATAD2B	2.5
SLC25A13	2.5
PPFIA1	2.5
RSL1D1	2.5
MCM3	2.5
PRRC2C	2.5
RFX7	2.5
MAP7D3	2.5
EXOSC8	2.5
NUDC	2.5
YTHDF2	2.5
EPB41L3	2.5
SPIN1	2.5
PURA	2.0
PROSER1	2.0
FOXK2	2.0
GET4	2.0
EIF3G	2.0
PPARGC1B	2.0
ATAD3A	2.0
TUBA1C	2.0
KAT8	2.0
VIM	2.0
KIAA1217	2.0
KIAA1671	2.0
KIF14	2.0
MAGED1	2.0
TSG101	2.0
KIF5B	2.0
ARHGAP21	2.0
ZNF207	2.0
POLDIP3	2.0
CABIN1	2.0
CLASP2	2.0
MTHFD2	2.0
PCGF1	2.0
DCAF7	2.0
HIVEP3	2.0
HNRNPH1	2.0
NCOR1	2.0
MTHFD1	2.0
THAP3	2.0
MATR3	2.0
TRAK2	2.0
ICE1	1.5
KDM3B	1.5
FAM98A	1.5
JAK1	1.5
BAP1	1.5
SSB	1.5
THAP11	1.5
DOCK7	1.5
TRIM28	1.5
CAPZA1	1.5
CAMK2G	1.5
SF3B4	1.5
BOD1L1	1.5
BOD1L1	1.5
WDR6	1.5
ASXL3	1.5
DNAJA1	1.5
SRSF5	1.5
AP2A2	1.5
SNX9	1.5
RAE1	1.5
EIF5B	1.5
NPHP3	1.0
CNN3	1.0
NONO	1.0
RACK1	1.0
LSG1	1.0
ARHGEF2	1.0
XRN2	1.0
KIF2C	1.0
KHDRBS1	1.0
BTRC	1.0
KANSL3	1.0
DDB1	1.0
TIMM50	1.0
TET3	1.0
FAM193A	1.0
PRPS1	1.0
PRMT5	1.0
PHF20L1	1.0
DNAJC21	0.5
DDX17	0.5
DRG1	0.5
PHF8	0.5
RPP30	0.5
GTSE1	0.5
BAG6	0.5
KIF5A	0.5
MMTAG2	0.5
HSDL2	0.5
DHX38	0.5
STK38	0.5
HNRNPM	0.5
AKAP8	0.5
HNRNPUL2	0.5
MSI1	0.5
BCOR	0.5
YWHAB	0.0
RBMX	0.0
TUFM	0.0
TUBB	0.0
PCBP2	0.0
OTUD4	0.0
SRSF1	0.0
TARBP1	0.0
TARBP2	0.0
TET1	0.0
PPP2R1A	0.0
PRDX4	0.0
PRPF40A	0.0
MAP7D2	0.0
MCM7	0.0
HSPD1	0.0
CCT2	0.0
KIF2A	0.0
HIVEP2	0.0
IMMT	0.0
HNRNPK	0.0
HNRNPUL1	0.0
EXOSC3	0.0
FAM98B	0.0
DNAJC9	-0.5
HAT1	-0.5
HBS1L	-0.5
SEC16A	-0.5
DAP3	-0.5
SMARCA5	-0.5
SLC25A5	-0.5
DHCR7	-0.5
GSK3B	-0.5
DHX36	-0.5
PRKDC	-0.5
PRPF19	-0.5
PTBP1	-0.5
FARSA	-0.5
RALY	-0.5
RPS26	-0.5
RPS9	-0.5
POLRMT	-0.5
GNL3	-0.5
RPL7A	-0.5
GNB1L	-0.5
RPL36	-0.5
EXOSC2	-0.5
ZNF703	-0.5
MRPS9	-0.5
MRPS23	-0.5
MRPS26	-0.5
CAMSAP3	-0.5
C8ORF33	-0.5
MAPK1	-0.5
ZNF768	-0.5
UPF1	-0.5
KANSL2	-0.5
HSPA1B	-0.5
HSPA5	-0.5
COPB1	-0.5
YWHAE	-0.5
RFC5	-1.0
SMARCA4	-1.0
UPF3B	-1.0
DDX24	-1.0
CSNK1E	-1.0
RUVBL2	-1.0
TET2	-1.0
SEC23IP	-1.0
RTRAF	-1.0
RRP1B	-1.0
DHX9	-1.0
RPS23	-1.0
SF1	-1.0
RPL9	-1.0
CMSS1	-1.0
RPL38	-1.0
RPL35A	-1.0
YWHAH	-1.0
RPL3	-1.0
KANSL1	-1.0
ZNF629	-1.0
LRRC47	-1.0
PRMT1	-1.0
PHF20	-1.0
HSPA9	-1.0
MTREX	-1.0
MRPS22	-1.0
PSMC5	-1.0
NSUN2	-1.0
ZNF639	-1.0
EXOSC6	-1.0
HNRNPR	-1.0
HNRNPF	-1.0
KPNA1	-1.0
PSMD2	-1.0
CCT8	-1.5
HSPH1	-1.5
GOLGA2	-1.5
GPN1	-1.5
MRPS27	-1.5
GTPBP1	-1.5
GTF3C3	-1.5
MTA1	-1.5
STOML2	-1.5
HNRNPA1	-1.5
HNRNPC	-1.5
ZNF318	-1.5
SLC25A1	-1.5
NMNAT1	-1.5
DHX29	-1.5
HERC5	-1.5
DIDO1	-1.5
HCFC1	-1.5
HCFC1	-1.5
EBNA1BP2	-1.5
RPS27A	-1.5
CHCHD3	-1.5
TARDBP	-1.5
EEF2	-1.5
MYBBP1A	-1.5
MCM5	-1.5
CAD	-1.5
RFC4	-1.5
FXR2	-1.5
RCC1	-1.5
LUC7L2	-1.5
ABT1	-1.5
FASN	-1.5
RBBP7	-1.5
RBBP5	-1.5
XRCC5	-1.5
FLNA	-1.5
MCRS1	-1.5
POP1	-1.5
RPS12	-1.5
EIF2S2	-1.5
RPLP0	-1.5
PPM1G	-1.5
RPL4	-1.5
IARS	-1.5
GNL2	-1.5
DDX1	-1.5
CAPRIN1	-1.5
RPL13	-1.5
SRSF3	-2.0
HNRNPA3	-2.0
MTPAP	-2.0
TRAK1	-2.0
BCORL1	-2.0
BCORL1	-2.0
SNRNP200	-2.0
CSNK1A1	-2.0
YWHAQ	-2.0
COPA	-2.0
UTP18	-2.0
USP7	-2.0
MRPS15	-2.0
DHX57	-2.0
PES1	-2.0
AMBRA1	-2.0
DHX15	-2.0
DIMT1	-2.0
PHB2	-2.0
EIF4B	-2.0
PPP1CB	-2.0
EIF3D	-2.0
PPAN-P2RY11	-2.0
RTCB	-2.0
RPS11	-2.0
RBBP4	-2.0
RUVBL1	-2.0
SF3B3	-2.0
CKAP5	-2.5
PCNA	-2.5
TBL3	-2.5
EXOSC1	-2.5
WDR5	-2.5
TCP1	-2.5
WDR18	-2.5
AGO2	-2.5
CDK9	-2.5
AHSA1	-2.5
RBM39	-2.5
POLR2B	-2.5
EIF2S1	-2.5
PARP1	-2.5
ZGPAT	-2.5
RFC2	-2.5
MAT2A	-2.5
KDM1A	-2.5
DDX3X	-2.5
SPTY2D1	-2.5
KIF23	-2.5
DDX54	-2.5
KIF11	-2.5
CPSF1	-2.5
ABCF2	-2.5
HSPA4	-2.5
KIN	-2.5
TRMT10C	-3.0
UBL4A	-3.0
CCT4	-3.0
MAP4	-3.0
SF3B2	-3.0
NVL	-3.0
COPB2	-3.0
KPNA2	-3.0
NOP14	-3.0
DDX47	-3.0
RANBP2	-3.0
ASCC2	-3.0
TFB1M	-3.0
DHX30	-3.0
DDX21	-3.5
ZC3HAV1	-3.5
CDK11B	-3.5
SF3B1	-3.5
RPS3	-3.5
MYO6	-3.5
GTPBP4	-3.5
XRCC6	-4.0
BOP1	-4.0
RBM4	-4.0
SMNDC1	-4.0
RFC1	-4.0
POLR2A	-4.0
NOP58	-4.0
NOP2	-4.0
NKRF	-4.0
CEP170	-4.0
MTA2	-4.0
EIF2AK2	-4.0
KPNB1	-4.0
CCT3	-4.0
EXOSC4	-4.5
YTHDC2	-4.5
ADAR	-4.5
GRWD1	-4.5
PRKRA	-4.5
HDAC1	-4.5
BAG2	-4.5
HSPA8	-5.0
AP2M1	-5.0
SYNCRIP	-5.0
ABCF1	-5.0
SART3	-5.0
RRS1	-5.0
EEF1G	-5.0
GRSF1	-5.5
KMT2E	-5.5
AIFM1	-5.5
EIF6	-5.5
DDX50	-5.5
EIF4A3	-5.5
EXOSC10	-5.5
TMPO	-5.5
RPF2	-6.0
NAT10	-6.0
RPS14	-6.0
RPL37A	-6.0
CNBP	-6.5
PCBP1	-6.5
ILF2	-7.0
RBM34	-7.0
RRP15	-7.5
NIFK	-7.5
RNF2	-7.5
KRR1	-8.0
RBM28	-8.5
RPL10	-8.5
FBL	-9.0
RC3H2	-9.5
STAU1	-10.0
SERBP1	-11.0
CDC5L	-11.0
RRBP1	-11.5
HUWE1	-11.5
RIOK1	-14.0
RPS6	-14.5
NPM1	-14.5
HNRNPU	-14.5
MOV10	-14.5
