## Supplementary material for "Functional glycoproteomics by integrated network assembly and partitioning": File S14.csv

Protein	Region ID	Min Sites	Site ID Constraints
A0A087WNL7	0	1	(1 of 2684,2687,2688,2689,2690,2691,2693,2694,2695)
A0A087WPF5	1	1	(1 of 151,152,153,154,157,159)
A0A087WPF5	2	1	161
A0A087WQI5	3	1	68
A0A0A0MQE8	4	1	(1 of 1893,1894,1895,1898,1899,1900,1902,1906,1910)
A0A0A0MQE8	5	1	(1 of 347,351,354,358,359,360)
A0A0A0MQM6	6	1	163
A0A0A6YWC8	7	1	34
A0A0G2JDK2	8	1	290
A0A0G2JDK2	9	1	71
A0A0G2JDW6	10	1	91
A0A0G2JG52	11	1	(1 of 1203,1205,1207,1208,1211,1213,1214,1215,1217,1218,1219,1222,1223,1225,1227,1228)
A0A0N4SUU0	12	1	120
A0A0N4SUU0	13	1	307
A0A0R4IZZ6	14	1	852
A0A0R4J060	15	1	(1 of 592,593,601,608,612,618,619,623,625,627,629,630,632,637,638)
A0A0R4J060	16	1	(1 of 802,806,807,813,815,817,819,825,828,832,839)
A0A0R4J060	17	1	(1 of 274,278,279,280,287,288,290)
A0A0R4J060	18	1	320
A0A0R4J092	19	1	115
A0A0R4J092	20	1	91
A0A0R4J0B2	21	1	529
A0A0R4J0I1	22	1	(1 of 268,272)
A0A0R4J0I1	23	1	187
A0A0R4J112	24	1	(1 of 194,195,197,204,210,216,219,225,226,229,232)
A0A0R4J131	25	1	138
A0A0R4J135	26	1	(1 of 402,403,404,407)
A0A0R4J138	27	1	(1 of 165,173,178,187,191)
A0A0R4J2B5	28	1	348
A0A0U1RPL0	29	1	432
A0A140LHN0	30	1	31
A0A1B0GR85	31	1	1085
A0A1B0GRV3	32	1	(1 of 106,108,110,113,115,116,117,119,121,125,134)
A0A1B0GRV3	33	1	248
A0A1B0GRV3	34	1	236
A0A1D5RLD8	35	1	208
A0A1L1STC6	36	1	8305
A0A1L1STC6	37	1	1956
A0A1L1SUT5	38	1	(1 of 89,90,91,95)
A0A1N9PTV1	39	1	(1 of 233,240,242,244,245,246)
A0A1W2P7C1	40	1	290
A0A1X7SB71	41	1	273
A0A1Y7VNM3	42	1	167
A0A286YDL1	43	1	(1 of 960,963,964)
A0A2I3BPN6	44	1	486
A0A2R8VHH9	45	1	203
A0A338P689	46	1	(1 of 310,315,331,332)
A0A338P6K9	47	1	(1 of 162,163,166,169)
A0A338P6K9	48	1	(1 of 19,22)
A0A338P6K9	49	1	45
A0A338P6K9	50	1	63
A0A338P6U8	51	1	1637
A0A3B2W837	52	1	95
A0A494B968	53	1	33
A0A5F8MQ25	54	1	(1 of 865,866,876,879,881,886,890)
A2A484	55	1	(1 of 755,756,757,758,763,767,771)
A2AC24	56	1	140
A2ADS6	57	1	(1 of 335,338,341,351)
A2AGT5	58	1	(1 of 1899,1900,1901,1904,1910,1914,1916,1917,1918,1920,1921,1925,1933)
A2AH22	59	1	441
A2AKB9	60	2	(2 of 314,318)
A2AKB9	61	1	364
A2AMI6	62	1	(1 of 187,188,190,196,202,208,211,217,218,221,224)
A2AQ25	63	1	(1 of 1893,1894,1895,1896,1897,1898,1899,1902,1905,1907,1908)
A2AS44	64	1	226
A2AS70	65	1	(1 of 262,265,267,268,274,276,278,281)
A2AS70	66	1	(1 of 413,416,418,419,421,423,424,425,428,432,434,435,436,437)
A2ASS6	67	1	(1 of 24801,24803,24807,24808,24810,24812,24816)
A2ASS6	68	1	(1 of 32261,32264)
A2ASS6	69	2	(2 of 299,301,305,307)
A2ASS6	70	1	(1 of 20562,20573)
A2AUY4	71	1	(1 of 3,9,10,13,14,15,16,18,19,20,21,24,27,30)
A2AVJ7	72	1	(1 of 103,110,119,123)
A2AVJ7	73	1	111
A2AWI9	74	1	(1 of 263,267,268,272,276,277,278,279,281,282,283,286,292,314,316)
A2AWL7	75	1	(1 of 1654,1655,1658,1659,1660,1664,1666)
A2BH40	76	1	(1 of 697,699,703,706,710)
A2BH40	77	1	(1 of 1391,1395,1411,1415,1423,1433,1439,1441,1444)
A2BH40	78	1	256
A2RSY1	79	1	(1 of 699,700,701,702,707,709,710,711,713,716,717,718,720,726,729)
A2RSY1	80	1	(1 of 538,539)
A2RSY1	81	1	(1 of 786,790,795,796,798,799,800)
A2RSY1	82	1	859
A2RSY1	83	1	534
A6H619	84	1	(1 of 1359,1363,1364,1365,1366,1368,1369,1376)
A9C497	85	1	(1 of 170,173)
A9Z1V5	86	1	382
B1AUC0	87	1	(1 of 456,460,461,462,463,469,471,472)
B2RRI2	88	1	125
B2RUJ2	89	1	(1 of 1125,1131,1132,1136,1140)
B2RUJ2	90	1	1068
B2RUQ2	91	1	(1 of 361,364,366,367,369)
B2RUQ2	92	1	(1 of 1618,1621,1624)
B2RXQ9	93	1	367
B9EKS2	94	2	(2 of 410,415,421,426,427,429,430,431,433,434)
B9EKS2	95	1	(1 of 652,655)&(1 of 655,658)
B9EKS2	96	1	661
D3YUC9	97	1	11
D3YUL8	98	2	(2 of 745,746,749,757)
D3YUL8	99	1	184
D3YUL8	100	1	742
D3Z197	101	1	(1 of 265,266,269,270,272,273,274)
D3Z2E7	102	1	(1 of 415,417)
D3Z2E7	103	1	(1 of 883,887)
D3Z2E7	104	1	408
D3Z2E7	105	1	434
D3Z2E7	106	1	392
D3Z3D5	107	1	74
D3Z3F8	108	1	478
D3Z3U7	109	1	328
D3Z3U7	110	1	327
D3Z5U3	111	1	89
D3Z7I3	112	1	(1 of 280,281,282,283,285)
D6RI42	113	1	313
D6RIL1	114	1	(1 of 283,286,287)
E9PUF4	115	1	(1 of 645,647,648,655,657,658,665,666,667,668,671)
E9PUL9	116	1	(1 of 539,541,543,545)
E9PVA6	117	1	(1 of 551,555)
E9PVA6	118	1	556
E9PYH6	119	1	(1 of 256,258,259,264,267,268,271,274,275)
E9PYH6	120	1	282
E9PYK3	121	1	(1 of 1229,1239,1241,1242,1249)
E9PYK3	122	1	1749
E9PZD2	123	1	384
E9PZD2	124	1	395
E9PZD2	125	1	373
E9PZD2	126	1	406
E9PZD2	127	1	439
E9PZD2	128	1	253
E9Q030	129	1	(1 of 178,179,180,183,186,190)
E9Q1M6	130	1	(1 of 1630,1631,1634,1635)
E9Q1M6	131	2	(2 of 1485,1509,1511,1512,1513,1514,1515,1519,1521,1522,1523,1524,1526)
E9Q1M6	132	1	(1 of 1783,1784)
E9Q1M6	133	1	1800
E9Q1M6	134	1	1801
E9Q1M6	135	1	2091
E9Q1M6	136	1	2096
E9Q1M6	137	1	1780
E9Q1M6	138	1	1816
E9Q1P8	139	1	(1 of 359,364,365,366,367)
E9Q1S3	140	1	183
E9Q2B2	141	1	(1 of 1002,1003)
E9Q2B2	142	1	(1 of 989,990)
E9Q2B2	143	1	993
E9Q2B2	144	1	1986
E9Q2B2	145	1	2027
E9Q2B2	146	1	2189
E9Q2B2	147	1	14
E9Q2B2	148	1	51
E9Q2B2	149	1	1429
E9Q2I4	150	1	(1 of 53,57,58,59,65,75,80)
E9Q3C1	151	1	395
E9Q3E2	152	1	(1 of 393,397)
E9Q3G8	153	1	(1 of 766,767)
E9Q3G8	154	1	(1 of 620,626,628,629,630,634,639,640,642,643,644,651)
E9Q3G8	155	1	(1 of 554,557,559,561,562,563,565,568,569,570,575,579,580,581)
E9Q3G8	156	1	(1 of 1158,1165,1167,1169)
E9Q3G8	157	1	(1 of 532,533,546,548)
E9Q3G8	158	1	513
E9Q3G8	159	1	514
E9Q3G8	160	1	899
E9Q3G8	161	1	517
E9Q3G8	162	1	909
E9Q3G8	163	1	1168
E9Q3G8	164	1	1044
E9Q3G8	165	1	1046
E9Q3G8	166	1	925
E9Q3G8	167	1	542
E9Q3G8	168	1	927
E9Q3G8	169	1	934
E9Q3G8	170	1	705
E9Q3G8	171	1	200
E9Q3G8	172	1	1102
E9Q3G8	173	1	1006
E9Q3G8	174	1	882
E9Q3G8	175	1	627
E9Q3G8	176	1	759
E9Q3W4	177	1	(1 of 2452,2456,2457,2461,2462)
E9Q5Z1	178	1	(1 of 6,7,10,13)
E9Q605	179	1	686
E9Q616	180	1	5376
E9Q6A7	181	1	(1 of 1595,1598,1601,1602,1604,1605,1606,1609,1611)
E9Q6A7	182	2	(2 of 1943,1944,1945,1946,1951,1952,1953,1954,1956)
E9Q7D5	183	1	(1 of 496,498,499,500,504,506)
E9Q7E2	184	1	656
E9Q7M2	185	1	(1 of 113,121,128,130,131,135,136,138,140,145,147,148)
E9Q7W0	186	1	(1 of 450,451,455,458,460,462,467,470,471,473,474,475,477,478,479,480,482,485)
E9Q804	187	1	(1 of 2068,2070,2075,2076,2085,2090,2091,2092,2093,2094,2096,2097,2098,2101,2102,2109,2121,2125)
E9Q804	188	1	(1 of 1671,1673,1678,1679,1681,1683,1684,1686)
E9Q804	189	1	(1 of 1945,1949,1950,1952,1956,1959,1961,1962,1963,1965,1966,1967,1969,1970,1971,1973,1978,1979,1980,1983,1985,1986,1988)
E9Q804	190	2	(2 of 2000,2001,2004,2005,2006,2007,2009,2010,2011,2013,2016,2017,2020,2023,2028)
E9Q804	191	1	1996
E9Q804	192	1	2381
E9Q804	193	1	1839
E9Q804	194	1	2192
E9Q804	195	1	2036
E9Q804	196	1	152
E9Q804	197	1	154
E9Q804	198	1	1820
E9Q804	199	1	1821
E9Q9B1	200	1	(1 of 3,7,9,11,14,15,16,17,18,19,20,22,23,25,27,29,30,32)
E9Q9M8	201	1	(1 of 443,444,446,449,450,453,457,458,461,463,466,467,468,471)
E9QA68	202	2	(2 of 111,115,116,117,119,120,123,125,127,128,129,131,132,134,135,136,137,139)
E9QAN9	203	1	(1 of 458,459,460,461,464,467,469)
E9QAN9	204	1	451
E9QAT4	205	1	(1 of 1087,1094,1099,1103,1106,1110,1112,1119,1122,1125,1136,1137,1139,1141,1142,1143,1145,1146)
E9QAT4	206	1	68
E9QAT4	207	1	69
E9QAT4	208	1	70
E9QAT4	209	1	2028
E9QAT4	210	1	2011
E9QAT4	211	1	127
E9QL43	212	1	238
E9QLT6	213	1	608
E9QLT6	214	1	592
E9QLT6	215	1	547
E9QML5	216	1	1370
E9QMU3	217	1	(1 of 452,453)
E9QPR4	218	1	(1 of 1986,1987,1988,1992)
E9QQ33	219	1	(1 of 523,525,526,531)
E9QQ33	220	1	511
F2Z3U3	221	1	(1 of 763,767,775,777,789,793,795,796)
F6S4K9	222	1	(1 of 297,300,302)
F6S4K9	223	1	286
F6S4K9	224	1	103
F6SPQ1	225	1	(1 of 177,181,182,192)
F6SPQ1	226	1	153
F6TB64	227	1	823
F6VJC5	228	1	(1 of 115,116,117,118,119,120,121,123,128,136,142,143,144,146,147,157,159,165,169)
F6VJC5	229	1	(1 of 72,73)
F6VJC5	230	1	58
F6VJC5	231	1	100
F6VJC5	232	1	71
F6WV21	233	1	854
F6Y6L6	234	1	132
F6Y6L6	235	1	127
F6YTG0	236	1	22
F6YTL8	237	1	(1 of 222,225,228,229,232,240,245)
F6YTL8	238	1	(1 of 1037,1047)
F6Z9A1	239	1	(1 of 72,77,78,79)
F6Z9T5	240	1	110
F6ZBY9	241	1	(1 of 292,295,298,299,300,301,302,304,305)
F6ZBY9	242	1	330
F6ZDS4	243	1	(1 of 1730,1731,1732,1736,1742)
F6ZDS4	244	1	1746
F8VPJ6	245	1	439
F8VPM9	246	1	(1 of 1565,1566,1583)
F8VPM9	247	1	1706
F8VPM9	248	1	1771
F8VPM9	249	1	2647
F8VPZ9	250	1	(1 of 707,712,713,719,723,727,739,742)
F8VPZ9	251	1	(1 of 1217,1225,1226)
F8VPZ9	252	1	(1 of 431,432,433,435,445)
F8VQJ3	253	1	(1 of 1216,1223)
F8VQJ3	254	1	(1 of 1201,1205,1206)
F8VQJ3	255	1	1380
F8WHT3	256	1	1984
F8WHT3	257	1	1803
F8WHT3	258	1	1798
F8WI14	259	1	(1 of 532,536,544)
F8WI14	260	1	(1 of 436,446)
F8WJ05	261	1	591
G3UX48	262	1	(1 of 42,43,46,47,53,59,61,64)
G3UZX7	263	1	(1 of 494,501,503)
G3X8T2	264	1	413
G3X928	265	1	(1 of 142,145,149,150,151,155,158,159,166)
G3X928	266	1	607
G3X972	267	1	(1 of 65,66,81,82,96,97,98)
G3X972	268	1	72
G3X9Z4	269	1	(1 of 169,174,175,178,181,182,184,186,187)
H3BJL2	270	1	(1 of 779,780)
H3BLE4	271	1	(1 of 138,140,149)
H9KV15	272	1	1092
H9KV15	273	1	262
H9KV15	274	1	1614
H9KV15	275	1	250
H9KV15	276	1	251
I7HIP8	277	1	(1 of 404,408,409,412,413,417,418)
J3QNT7	278	1	(1 of 395,403,404,406,407,409)
J3QNT7	279	1	167
J3QQ16	280	1	1846
J3QQ16	281	1	113
J3QQ16	282	1	1950
K3W4L3	283	1	237
K3W4L3	284	1	82
K3W4L3	285	1	459
K3W4L3	286	1	213
K4DI63	287	1	36
O08755	288	1	(1 of 440,450,452,454,455,456,457,458,459,460,461,463)
O08785	289	1	707
O08785	290	1	446
O08789	291	1	(1 of 157,158)
O09000	292	1	853
O09117	293	1	259
O09159	294	1	369
O09173	295	1	438
O35126	296	1	(1 of 353,357,365,366,367)
O35516	297	1	175
O35738	298	1	(1 of 91,92,94,97,98,99,102,104,106,108,109,111,112,113,114,115,116,117,118,119,120,121)
O35984	299	1	323
O55042	300	1	(1 of 44,53,54)
O55042	301	1	72
O55111	302	1	939
O55111	303	1	1060
O70305	304	1	(1 of 778,779,780,781,783,789)
O70305	305	1	(1 of 174,175,182,186,187,200,201,202)
O70305	306	1	(1 of 635,636,641,643,644,647)
O70305	307	1	745
O70305	308	1	189
O70305	309	1	727
O70318	310	1	(1 of 886,888,891,902,907,910,912,913,915,917,918,919,920,921,922,925)
O70400	311	1	128
O70400	312	1	135
O88531	313	1	199
O88532	314	1	(1 of 148,149,157)
O88532	315	1	(1 of 102,111,114,116,121)
O88532	316	1	195
O88532	317	1	423
O88532	318	1	135
O88532	319	1	136
O88532	320	1	202
O88532	321	1	167
O88532	322	1	300
O88532	323	1	180
O88569	324	1	199
O88587	325	1	(1 of 260,261,265)
O88935	326	1	(1 of 510,512,518,520,523,526)
O89017	327	1	(1 of 79,84)
O89017	328	1	95
P05784	329	1	(1 of 7,8,9,11,12)
P05784	330	1	32
P05784	331	1	31
P06537	332	1	43
P07724	333	1	(1 of 89,92)
P07758	334	1	(1 of 90,92,103,105,106)
P08113	335	1	(1 of 245,246,248)
P08113	336	1	64
P0C090	337	1	(1 of 789,792,793,794,799,801,803,806,810)
P0C090	338	1	(1 of 754,755)
P0C090	339	1	(1 of 552,555,560,561,565,569,573)
P0C090	340	1	592
P0C090	341	1	907
P0C7T6	342	1	(1 of 29,30,31,33,34,37,39,40,43,46)
P0C7T6	343	1	22
P0DOV2	344	1	137
P0DOV2	345	1	130
P10605	346	2	(2 of 199,204)
P10605	347	1	(1 of 210,216,218,228,229,231,233,235)
P11276	348	1	1008
P11276	349	1	432
P11679	350	1	489
P11679	351	1	482
P11679	352	1	34
P11725	353	1	81
P14602	354	1	178
P14602	355	1	63
P14869	356	1	286
P16951	357	1	(1 of 287,289,292,296,302,303,304,305,307,310,314,315,318,321,322)
P16951	358	1	272
P20029	359	1	638
P22361	360	1	(1 of 325,327,328,335,336,337,343,345,352,354,359,360,363,364)
P22361	361	1	(1 of 285,303,304,309,310,311,313,315)
P24369	362	1	117
P24527	363	1	(1 of 156,158,162)
P27612	364	1	(1 of 481,482,485,487,490,495)
P28665	365	1	1144
P29341	366	1	485
P33215	367	1	(1 of 325,329,330,331,332,338)
P40124	368	1	(1 of 217,221,224,227,242,243,244,245,247,250,252)
P42128	369	1	(1 of 691,699,701,702,705,710,717)
P42128	370	1	(1 of 663,671,675,676,677,678,679,681,682,683)
P42128	371	1	563
P42128	372	1	541
P42227	373	1	(1 of 714,716,717,719,721,727)
P43883	374	1	(1 of 23,24,25,30,31,35,36)
P43883	375	1	107
P43883	376	1	59
P45481	377	1	(1 of 316,317,319,320,325,329,330,336,341,344)
P45481	378	1	2360
P45481	379	1	147
P47941	380	1	(1 of 195,197,212,213,214,218,221,222,232,233)
P48678	381	1	611
P48678	382	1	644
P48678	383	1	613
P49429	384	1	(1 of 226,230,235)
P49442	385	1	394
P50247	386	1	2
P51141	387	1	(1 of 379,380,383,384,387)
P54254	388	1	(1 of 357,364,365,366,368,376,377)
P54254	389	1	81
P54254	390	1	23
P54728	391	1	(1 of 235,247,248,250,253,262,263,264,266,267,268,269,270,271)
P54728	392	1	(1 of 81,82,87,88,91,92,93,95,97,100,101,102,114,120,121,122,125,126,130,131,132,134,135,143,155,159,160,166,167,171,172)
P58462	393	1	476
P58462	394	1	446
P58871	395	1	298
P58871	396	1	260
P58929	397	1	404
P59326	398	1	196
P59326	399	1	198
P59759	400	1	(1 of 838,839,851,855,858)
P59759	401	1	245
P59759	402	1	214
P59759	403	1	207
P59764	404	1	1796
P59764	405	1	1806
P62806	406	1	(1 of 81,83)
P62908	407	1	242
P62960	408	1	(1 of 2,3,7,19,23,27,28,30,34,41,42)
P70121	409	1	(1 of 163,168,172,173,174,177,179)
P70121	410	1	(1 of 224,226,227)
P70121	411	1	(1 of 245,248,249,252,254,265,268,273)
P70121	412	1	235
P70121	413	1	228
P70121	414	1	238
P70257	415	1	(1 of 452,453,454)
P70257	416	1	272
P70257	417	1	470
P70665	418	1	357
P70665	419	1	429
P70699	420	1	925
P70699	421	1	142
P81269	422	1	(1 of 181,182,184,186,187,191,195,196,199,202,204,205)
P82343	423	1	(1 of 419,420,424,425,429)
P83741	424	1	(1 of 1801,1803,1806,1808,1817,1818,1820,1821,1822,1823,1825,1829)
P83741	425	1	(1 of 2376,2377)
P83741	426	1	(1 of 1270,1271,1274,1280,1281,1282,1290,1292,1294,1295,1297,1303)
P83741	427	1	(1 of 1841,1843)
P83741	428	1	1860
P83741	429	1	1230
P83741	430	1	1844
P83741	431	1	1945
P83741	432	1	2365
P97364	433	1	448
P97366	434	1	(1 of 37,39,41,43,47,51,53,55,58,59,60,61,62,63,64,66,67,69,71,73,74,76)
P97379	435	1	235
P97855	436	1	266
P99027	437	1	74
Q00422	438	1	264
Q00422	439	1	275
Q02614	440	1	233
Q02614	441	1	244
Q02614	442	1	241
Q02614	443	1	239
Q02780	444	1	(1 of 383,387,389,390,395,396,407)
Q02780	445	3	(3 of 479,483,484,485,486,492,494,495,497,499,500,502,503,504)
Q02780	446	1	(1 of 352,355,356,358,360,362,363,364,367,370,378)
Q02780	447	1	293
Q03265	448	1	(1 of 419,423)
Q06890	449	1	329
Q07797	450	1	71
Q07968	451	1	548
Q08122	452	1	(1 of 328,331,332,333,334)
Q08122	453	1	289
Q08874	454	1	(1 of 93,95,101,104,105,108,110)
Q09XV5	455	1	2524
Q14AX6	456	1	588
Q14AX6	457	1	589
Q2PFD7	458	1	(1 of 240,245,246,247,248,251)
Q2PFD7	459	1	(1 of 633,638)
Q3TJD7	460	1	(1 of 190,191,196,203,204,209,214,215,217,219,220)
Q3TN85	461	1	(1 of 123,125,128,129,130,131,132,133,136,138,140,143,144,146,147)
Q3TN85	462	1	(1 of 101,109,112)
Q3TN85	463	1	118
Q3TRM4	464	1	(1 of 1348,1350,1351)
Q3TZR9	465	1	(1 of 444,451,452,455,459)
Q3U0V1	466	1	192
Q3U0V1	467	1	96
Q3U1C4	468	1	(1 of 36,38,39,41)
Q3U2P1	469	1	(1 of 15,24,26,28,31,38,41,45,46,47,52,57)
Q3U2P1	470	1	(1 of 236,239,247,248,254,255,260,272)
Q3U3C9	471	1	125
Q3UCQ1	472	1	(1 of 539,540,543,547,549)
Q3UFM6	473	1	(1 of 434,441,443,444,445,450,452)
Q3UH06	474	1	(1 of 988,991,993,995,1001)
Q3UH06	475	1	1000
Q3UH06	476	1	1099
Q3UHC0	477	1	(1 of 1602,1603,1604,1607,1608,1609,1612)
Q3UHC0	478	1	(1 of 754,755,756,757,761,763,764,766,767,768,769,770,771,776,779,784)
Q3UHF7	479	1	(1 of 404,406,412,416)
Q3UHF7	480	1	(1 of 1308,1316,1320)
Q3UHJ0	481	1	416
Q3UHJ0	482	1	360
Q3UHK8	483	1	1251
Q3UHK8	484	1	1606
Q3UHK8	485	1	1621
Q3UHK8	486	1	1622
Q3UHK8	487	1	1623
Q3UMF0	488	1	(1 of 912,913,915,917,933)
Q3UMF0	489	1	(1 of 714,717,718,721,723,727,728,730,734,738)
Q3UMF0	490	1	963
Q3UMF0	491	1	868
Q3UMF0	492	1	869
Q3UMF0	493	1	1014
Q3UMF0	494	1	863
Q3UPF5	495	1	(1 of 467,468,469,477,483,487)
Q3UPF5	496	1	(1 of 557,558,559,562,564,567,570)
Q3UPH1	497	1	162
Q3UPH1	498	1	157
Q3UQN2	499	1	(1 of 477,487,491,492,494,495,499)
Q3UQN2	500	1	(1 of 507,508,509,510,512,513,514,516,518,522,524,528)
Q3URQ4	501	1	(1 of 10,18,27,31,33,34,35,39)
Q3UYJ1	502	1	(1 of 136,137,140,141,144,145)
Q3UYJ1	503	1	212
Q3UYJ1	504	1	149
Q3UYJ1	505	1	6
Q4FE56	506	1	2551
Q4G0F8	507	1	(1 of 862,864,865,868,869,870,871)
Q4VAA2	508	1	178
Q501J7	509	2	(1 of 192,199,201,202)&(1 of 199,201,202,205,206)&(1 of 205,206,209,212)
Q501J7	510	1	(1 of 296,297,298,301,307,309,310)
Q501J7	511	1	(1 of 244,245)
Q501J7	512	1	194
Q501J7	513	1	195
Q501J7	514	1	231
Q501J7	515	1	186
Q501J7	516	1	190
Q52KG4	517	1	(1 of 262,263,266)
Q52KI8	518	1	(1 of 461,463)
Q52KI8	519	1	(1 of 879,882,885)
Q52KI8	520	1	892
Q571G4	521	1	(1 of 106,109,111)
Q571G4	522	1	(1 of 284,286,288,290,295,296,299,300,301,303)
Q571G4	523	1	261
Q571G4	524	1	238
Q571K4	525	1	408
Q571K4	526	1	412
Q59J78	527	1	148
Q5EBG8	528	1	(1 of 181,190,193)
Q5F2E7	529	1	(1 of 381,382,383,384,385,386)
Q5F2E7	530	1	(1 of 407,409,410,412,414,422,425,429,436,437,441,443,446,447,449,451,457,460)
Q5F2E7	531	1	379
Q5F2E7	532	1	380
Q5F4T0	533	1	(1 of 1382,1383,1384,1386)
Q5FWH2	534	1	459
Q5SFM8	535	1	(1 of 465,466,471,472,474,475,477,483,495,497,498,499)
Q5SFM8	536	1	546
Q5SQA7	537	1	(1 of 29,31,34,35,37,38,40,41,42,43)
Q5SRX1	538	1	(1 of 187,188,191,193,194,199,201,202,209,211,215,218)
Q5SXC4	539	1	(1 of 126,127,130,131,137,138,140,141,142,143,144,146,149,150,151,153,154,155,156,162)
Q5SXC4	540	1	(1 of 108,110,111,117,118,123,124)
Q5U5Q9	541	1	(1 of 417,418,423,426,427,429,434,435)
Q5YD48	542	1	(1 of 526,533,534,537,539,540,542)
Q5YD48	543	1	557
Q5YD48	544	1	566
Q60737	545	1	(1 of 344,347,348,353,356,357,360,362,370,378)
Q60775	546	1	470
Q60865	547	1	(1 of 418,428,434,435,436,437,441,443,450,453)
Q60865	548	1	(1 of 468,470,473,476,477,479,480,481,486,495,496)
Q60953	549	1	(1 of 404,409,416,417,421,422,423,424)
Q61033	550	1	(1 of 157,158,159,163,165,166,167,171)
Q61147	551	1	139
Q61191	552	2	(2 of 427,441,446,453,457,458,459,460,466,470,471,473,476)
Q61191	553	1	(1 of 784,787)
Q61191	554	1	(1 of 702,703)
Q61191	555	1	(1 of 583,586,587,588)
Q61191	556	2	(2 of 612,619,620,622,623,627,628,629,634)
Q61191	557	1	(1 of 1243,1245,1247)
Q61191	558	1	515
Q61191	559	1	771
Q61191	560	1	517
Q61191	561	1	518
Q61191	562	1	779
Q61191	563	1	651
Q61191	564	1	652
Q61191	565	1	405
Q61191	566	1	669
Q61191	567	1	801
Q61191	568	1	806
Q61191	569	1	808
Q61191	570	1	685
Q61191	571	1	562
Q61191	572	1	563
Q61191	573	1	694
Q61191	574	1	831
Q61191	575	1	579
Q61191	576	1	592
Q61191	577	1	1235
Q61191	578	1	1238
Q61191	579	1	1495
Q61191	580	1	1241
Q61191	581	1	603
Q61191	582	1	861
Q61191	583	1	1246
Q61191	584	1	480
Q61191	585	1	490
Q61191	586	1	495
Q61191	587	1	1138
Q61191	588	1	1139
Q61191	589	1	1148
Q61471	590	1	(1 of 171,172,176,178,179,181,185)
Q61646	591	1	(1 of 150,152,154)
Q61666	592	1	547
Q61827	593	1	(1 of 142,146,147,148,149,153,156)
Q61827	594	1	134
Q62009	595	1	603
Q62073	596	1	383
Q62261	597	1	2322
Q62261	598	1	2323
Q62311	599	1	(1 of 356,358,360)
Q62311	600	1	(1 of 480,481,483,485,490,492,494)
Q62311	601	1	586
Q62311	602	1	594
Q62311	603	1	590
Q62318	604	1	(1 of 4,8,12,15,18,21,23,26,30)
Q62452	605	2	(2 of 333,335,338)
Q62452	606	1	71
Q62504	607	3	(3 of 347,350,351)
Q62504	608	1	(1 of 2879,2883,2893,2895,2896,2899,2903)
Q62504	609	1	(1 of 2523,2527,2528,2529,2530,2531)
Q62504	610	1	2520
Q62504	611	1	2786
Q62523	612	1	(1 of 170,171,180)
Q62523	613	1	305
Q62523	614	1	237
Q63880	615	1	313
Q63886	616	1	91
Q64092	617	1	(1 of 545,550,551,553,557)
Q64213	618	1	(1 of 331,332,333)
Q64213	619	1	(1 of 111,114)
Q64213	620	1	328
Q64213	621	1	337
Q67FY2	622	1	(1 of 931,933,935,939,943,944,946)
Q68ED7	623	1	(1 of 411,413,416,417,421,423,429,436,437)
Q68FG2	624	1	(1 of 2133,2134,2138,2144,2146,2148,2149)
Q68FG2	625	1	2354
Q68FG2	626	1	2101
Q68FG2	627	1	2359
Q69ZA1	628	1	(1 of 1340,1341,1343,1349,1350,1355,1356,1357)
Q69ZA1	629	1	(1 of 1278,1285,1286,1287,1288,1289,1291)
Q69ZK6	630	1	(1 of 1855,1857,1861,1862,1863,1867,1869,1874,1875)
Q69ZK6	631	1	1250
Q69ZR2	632	1	(1 of 1359,1361,1362)
Q69ZR2	633	1	(1 of 1481,1482,1485,1490,1492,1493,1497,1498,1500,1503)
Q69ZR2	634	1	1355
Q69ZR2	635	1	1574
Q69ZR2	636	1	1575
Q6A065	637	1	(1 of 1315,1317,1318,1319,1321,1324,1325,1326,1328,1329,1332,1333,1336,1340)
Q6A0A2	638	1	632
Q6A0A2	639	1	51
Q6DFZ1	640	1	1781
Q6DID3	641	1	(1 of 734,739,741,745,749,750,761)
Q6KCD5	642	1	160
Q6KCD5	643	1	161
Q6NS59	644	1	749
Q6NXI6	645	1	(1 of 432,438,441,442,452,453,457,459,461)
Q6NXI6	646	1	(1 of 622,623)
Q6NXI6	647	1	417
Q6NXI6	648	1	418
Q6NXI6	649	1	616
Q6NXI6	650	1	1010
Q6NXI6	651	1	573
Q6NZN0	652	1	696
Q6P2K6	653	1	(1 of 46,49,54)
Q6P2K6	654	1	774
Q6P6L0	655	1	1106
Q6PAL7	656	1	1593
Q6PB44	657	1	(1 of 880,881,882,885,891,892,894)
Q6PB44	658	1	(1 of 1540,1552,1553,1557)
Q6PB75	659	1	(1 of 415,419,420,424)
Q6PD26	660	1	372
Q6PDI6	661	1	(1 of 536,550,551,552,553,555,556,567,569,570)
Q6PDK2	662	1	2359
Q6PFD9	663	1	(1 of 223,224,230,231,234,235,236,238,242,243,244,245,246,248,251)
Q6PFD9	664	1	(1 of 1080,1081,1082,1085,1092,1095,1098)
Q6PFD9	665	1	1033
Q6PIJ4	666	1	(1 of 1073,1076,1077,1084)
Q6PIJ4	667	1	(1 of 1030,1031)
Q6PIJ4	668	1	(1 of 809,814,817)
Q6PIJ4	669	1	(1 of 1113,1118,1120,1123,1124,1125,1127,1130,1136)
Q6PIJ4	670	1	1027
Q6PIJ4	671	1	1284
Q6PIJ4	672	1	838
Q6PIJ4	673	1	1064
Q6PIJ4	674	1	1170
Q6PIJ4	675	1	1138
Q6PIJ4	676	1	1270
Q6PR54	677	1	(1 of 1180,1183,1184,1185,1186,1187,1189,1190,1193,1194,1195,1196,1198,1201,1203,1205,1210,1211)
Q6XBJ3	678	1	(1 of 207,213)
Q6XBJ3	679	1	92
Q6XLQ8	680	1	133
Q6ZPG2	681	1	328
Q6ZPJ0	682	1	(1 of 169,173,178,179,182,183)
Q6ZPJ0	683	1	(1 of 157,158,159,160,161,164,165,167)
Q6ZPJ0	684	1	174
Q6ZPJ0	685	1	175
Q6ZQ08	686	1	1037
Q6ZQ08	687	1	1040
Q6ZQ08	688	1	1041
Q6ZQ08	689	1	1042
Q6ZQ08	690	1	1050
Q6ZQH8	691	1	1524
Q6ZQH8	692	1	1526
Q78PY7	693	1	333
Q7M6Y3	694	2	(1 of 359,362,363,364,370)&(1 of 370,378)&(1 of 378,379,381,382,383,385,386)
Q7M6Y3	695	1	565
Q7M6Y3	696	1	356
Q7M6Y3	697	1	453
Q7SIG6	698	1	(1 of 759,765,771,773,776,777,779,783,784,785,786)
Q7TMY8	699	1	(1 of 2910,2917,2918,2922,2923,2925,2926,2927,2928)
Q7TMY8	700	1	(1 of 2619,2632,2633,2635,2636,2640,2642,2643,2646,2649)
Q7TN29	701	1	197
Q7TQH0	702	1	(1 of 419,421,422,424,428,432,436,437)
Q7TQH0	703	1	(1 of 682,683)
Q7TQH0	704	1	(1 of 266,267,270,271,273,274,276)
Q7TQH0	705	1	(1 of 456,463,465,473,477,478,480,484,485,486,494,496,499)
Q7TQH0	706	1	681
Q7TQH0	707	1	686
Q7TQH0	708	1	687
Q7TSI3	709	1	(1 of 691,692,694,695,698,700,701,707,709,711,714,721,726)
Q7TT18	710	1	(1 of 753,755)
Q7TT18	711	1	(1 of 893,894,895,896,902,903,911,914,919)
Q7TT18	712	1	(1 of 758,761,762)
Q7TT18	713	1	1028
Q7TT18	714	1	1030
Q7TT18	715	1	1032
Q7TT18	716	1	749
Q7TT18	717	1	948
Q7TT18	718	1	955
Q80TG1	719	1	(1 of 759,760,761,762,764,765,766,768,769,770,772,777,778,779)
Q80TZ9	720	1	1230
Q80U72	721	1	936
Q80U78	722	1	(1 of 798,800,801,803,804,807,809,810,811,814,815,816)
Q80U93	723	1	(1 of 1559,1560,1562)
Q80U93	724	1	(1 of 645,646,648,651,652,655,656)
Q80U93	725	1	(1 of 1899,1900,1907,1908,1913,1914,1920)
Q80U93	726	1	(1 of 1569,1573,1576)
Q80U93	727	1	(1 of 585,589,590,595,596,597,598,599,601,606,607,608)
Q80U93	728	1	(1 of 1505,1506,1518,1520,1521,1524,1526,1527,1529,1536,1537,1540,1543,1544)
Q80U93	729	1	1152
Q80U93	730	1	513
Q80U93	731	1	1314
Q80U93	732	1	1091
Q80U93	733	1	516
Q80U93	734	1	1060
Q80U93	735	1	1574
Q80U93	736	1	1337
Q80U93	737	1	683
Q80U93	738	1	1167
Q80U93	739	1	1362
Q80U93	740	1	627
Q80U93	741	1	626
Q80U93	742	1	1557
Q80U93	743	1	504
Q80U93	744	1	1049
Q80U93	745	1	634
Q80U93	746	1	507
Q80VJ2	747	1	79
Q80VP1	748	1	(1 of 411,415,416,418,419,420)
Q80VP1	749	1	(1 of 500,506,511,514,516,526,528)
Q80WC3	750	1	283
Q80WC7	751	1	(1 of 186,188)
Q80WC7	752	1	(1 of 451,457,458,463,465,466,470,474,475)
Q80WC7	753	1	193
Q80X50	754	1	(1 of 449,464,465,466,474,478)
Q80X50	755	1	(1 of 665,667,669,670,671,672,675,679,684,687,688,693,694,695,697,700,702,708,709,710,711,714,715,718,719,723,725,726,727,728,729,730)
Q80X50	756	1	(1 of 642,643,647,651,652,654,659,661)
Q80X50	757	1	(1 of 388,400,402,404,405,406,407,408,409,414,415,416,418,420)
Q80X50	758	1	(1 of 280,282,285,286,295,297)
Q80X50	759	1	(1 of 311,313,314,319,320,325,329,337,339)
Q80X50	760	1	345
Q80X50	761	1	473
Q80X81	762	1	12
Q80Y98	763	1	478
Q80YA3	764	1	360
Q80YR4	765	1	(1 of 693,708,715,716,720,721,723,728,730,731,732,733,734,735,736,737,738,739)
Q80YR4	766	1	(1 of 560,563,564,568,569,575,578,579)
Q80Z38	767	1	1292
Q811P8	768	1	(1 of 1007,1010,1012,1016,1027,1028,1030)
Q811P8	769	1	(1 of 409,413)
Q8BFR4	770	1	(1 of 356,357)
Q8BFR4	771	1	(1 of 267,270,272,273)
Q8BFW7	772	1	(1 of 25,26,28,33,35,37,38)
Q8BFW7	773	1	11
Q8BFW7	774	1	212
Q8BFW7	775	1	195
Q8BG87	776	1	(1 of 495,496,497,503,506)
Q8BGD9	777	1	(1 of 340,348,350,351,352,354,355)
Q8BGD9	778	1	495
Q8BGS1	779	1	(1 of 385,386,387,398)
Q8BHL3	780	1	(1 of 32,43,44,46,47)
Q8BI72	781	1	315
Q8BI72	782	1	460
Q8BI84	783	1	633
Q8BI84	784	1	253
Q8BJ05	785	1	(1 of 369,370,373)
Q8BJ05	786	1	255
Q8BJM5	787	1	374
Q8BJM5	788	1	375
Q8BKI2	789	1	(1 of 1503,1504,1506,1508,1509,1512,1513,1516,1523,1525,1528,1530,1534,1535,1536)
Q8BL65	790	1	(1 of 278,279,280,282,285,289,290,291,292,294,296)
Q8BL65	791	1	363
Q8BL65	792	1	381
Q8BMB0	793	1	(1 of 226,228,231,232,234,235,237,238,239)
Q8BMB0	794	1	(1 of 465,466,468,470)
Q8BMB0	795	1	192
Q8BMB0	796	1	200
Q8BMB0	797	1	521
Q8BMB0	798	1	1069
Q8BMB0	799	1	499
Q8BMB0	800	1	1047
Q8BMB0	801	1	247
Q8BT14	802	1	316
Q8BTI8	803	1	(1 of 2254,2262,2264,2266,2268,2271,2277,2278,2279)
Q8BTI8	804	1	2245
Q8BTI8	805	1	2188
Q8BTI8	806	1	2414
Q8BTI8	807	1	2426
Q8BTI8	808	1	2205
Q8BTJ4	809	1	281
Q8BTJ4	810	1	261
Q8BU11	811	1	406
Q8BUV3	812	1	260
Q8BWW4	813	1	578
Q8BX02	814	1	346
Q8BYK6	815	1	(1 of 219,222)
Q8BYK6	816	1	201
Q8BYK6	817	1	205
Q8BYK6	818	1	229
Q8BYK6	819	1	167
Q8BYR2	820	1	(1 of 473,475,478,481,483,484,486,489)
Q8BZH4	821	1	(1 of 358,359,360)
Q8BZH4	822	1	(1 of 251,252,254,255,256,257,258,260,262,265,266,278,281,282)
Q8BZH4	823	1	297
Q8BZH4	824	1	426
Q8BZH4	825	1	431
Q8C052	826	1	(1 of 694,701,704,705,707,709,712,714,716,724,730,732)
Q8C0C0	827	1	(1 of 264,265)
Q8C0C0	828	1	159
Q8C0Q2	829	1	(1 of 227,236,239)
Q8C0Q2	830	1	730
Q8C0Q2	831	1	581
Q8C180	832	1	(1 of 326,327,328,329,330,331,333,339)
Q8C2Q3	833	1	256
Q8C2Q3	834	1	521
Q8C2Q3	835	1	244
Q8C2Q3	836	1	280
Q8C2Q3	837	1	254
Q8C5L3	838	1	(1 of 99,101,104,108,111)
Q8C5L3	839	1	(1 of 118,120,123)
Q8C5L3	840	1	128
Q8C5L3	841	1	114
Q8C5R2	842	1	390
Q8CBF3	843	1	(1 of 931,934,938,939,944,947,948,957)
Q8CDG3	844	1	1072
Q8CDG3	845	1	1075
Q8CDG3	846	1	1076
Q8CF89	847	1	393
Q8CFE4	848	1	(1 of 759,760,765)
Q8CFE4	849	1	(1 of 720,722,728,729,731,732,734,736,737)
Q8CFE4	850	1	(1 of 622,630,631,632,635)
Q8CFE4	851	1	741
Q8CG79	852	1	339
Q8CGA2	853	1	312
Q8CGA2	854	1	313
Q8CGA2	855	1	146
Q8CGA2	856	1	311
Q8CGB6	857	1	(1 of 899,901,902,905,908,909,913,914,915)
Q8CGB6	858	1	1008
Q8CGI1	859	1	(1 of 47,49,50,54)
Q8CGI1	860	1	709
Q8CGN4	861	1	(1 of 588,589,592,593,595,604,605,606)
Q8CGZ0	862	1	(1 of 363,373,378,382,383,397,398,402,403)
Q8CHC4	863	1	(1 of 1075,1080,1081,1084,1088)
Q8CHC4	864	1	1341
Q8CHI8	865	1	(1 of 695,698,699)
Q8CHI8	866	1	(1 of 1205,1208)
Q8CHI8	867	1	(1 of 2592,2594,2595,2596,2599)
Q8CHI8	868	1	2624
Q8CHI8	869	1	709
Q8CHI8	870	1	2662
Q8CHI8	871	1	2535
Q8CHI8	872	1	2607
Q8CHP6	873	1	(1 of 108,109,110,112,114,116,119,120,122,124,125,128,130)
Q8CHP6	874	1	238
Q8CHS8	875	1	174
Q8CHY6	876	1	(1 of 61,62,67,69)
Q8CHY6	877	1	(1 of 201,202,205,206,207,208)
Q8CHY6	878	1	(1 of 582,585,586,589,594,596)
Q8CHY6	879	1	178
Q8CHY6	880	1	621
Q8CHY6	881	1	179
Q8CHY6	882	1	325
Q8CI08	883	1	(1 of 480,484,486,488,491,492,495,497,498,499,500,509,515,516,520,522,524)
Q8CI51	884	1	(1 of 118,119,120,121)
Q8CI51	885	1	(1 of 308,309,313,318,319,322,325,327,332,335,336,339)
Q8CI51	886	1	115
Q8CI51	887	1	110
Q8CI51	888	1	111
Q8K0E8	889	1	(1 of 368,378)
Q8K0L9	890	1	(1 of 492,494,495,497,502,506,513,514,519)
Q8K0L9	891	1	480
Q8K0L9	892	1	449
Q8K0L9	893	1	268
Q8K0L9	894	1	465
Q8K0L9	895	1	436
Q8K0L9	896	1	473
Q8K0L9	897	1	447
Q8K1N2	898	1	(1 of 546,549,550,551)
Q8K212	899	1	(1 of 52,53,54,55,56,57,58,59,64,65,66,67,68,69,70,71,72,73,80,82)
Q8K2K6	900	1	291
Q8K2K6	901	1	362
Q8K2K6	902	1	300
Q8K2K6	903	1	302
Q8K2K6	904	1	367
Q8K3X4	905	1	(1 of 265,285,287,289,290,293,294,295,296,297,298)
Q8K3X4	906	1	(1 of 195,198,199,200,203,204,207)
Q8K3X4	907	1	159
Q8K3Z9	908	1	(1 of 713,715,719,720,721,722,725,726,728,729,730,731,735,738,739,740,742)
Q8K3Z9	909	1	(1 of 582,586,587,588,595,600)
Q8K3Z9	910	1	711
Q8K3Z9	911	1	653
Q8K3Z9	912	1	661
Q8K3Z9	913	1	631
Q8K3Z9	914	1	665
Q8K558	915	1	(1 of 244,247,250,253,255,256,261,262,269)
Q8QZR3	916	1	(1 of 272,277,282,284)
Q8QZR3	917	1	83
Q8R084	918	1	98
Q8R0X2	919	1	126
Q8R0X2	920	1	111
Q8R1S4	921	1	(1 of 319,320,322,323,326,330,336)
Q8R1S4	922	1	580
Q8R242	923	1	285
Q8R3B7	924	1	360
Q8R3E3	925	1	(1 of 389,390,391,394,395,400)
Q8R3L8	926	1	411
Q8R4I1	927	1	(1 of 689,690,696,697,698,699,700,701,702,703,704,705,706,707,708,710,713)
Q8R4R6	928	1	(1 of 295,296,297,303)
Q8R4Y4	929	1	1532
Q8VC97	930	1	(1 of 378,391,392)
Q8VCF0	931	1	(1 of 278,280)
Q8VCF0	932	1	(1 of 309,310)
Q8VCF0	933	1	(1 of 235,239,242,244,247,250,251,253,254,255,256,257,259)
Q8VCF0	934	1	330
Q8VCF0	935	1	298
Q8VCF0	936	1	273
Q8VCF0	937	1	370
Q8VCF0	938	1	307
Q8VCF0	939	1	373
Q8VCF0	940	1	215
Q8VCF0	941	1	315
Q8VCF0	942	1	222
Q8VCF0	943	1	319
Q8VDM6	944	1	730
Q8VEB4	945	1	288
Q8VFP9	946	1	(1 of 279,282,291)
Q8VHR5	947	1	(1 of 489,490)
Q8VHR5	948	1	(1 of 288,289,290,298,303,304,305,306)
Q8VHR5	949	1	585
Q8VHR5	950	1	498
Q8VHR5	951	1	495
Q8VI33	952	1	(1 of 206,207,208,217,221)
Q8VI33	953	1	202
Q8VIJ6	954	1	644
Q91VX2	955	1	(1 of 877,881)
Q91VX2	956	1	(1 of 386,392,393,399,401,405,406,414,419,422)
Q91VX2	957	1	(1 of 652,655,658,659,660,661)
Q91VX2	958	1	(1 of 631,632,634,638,642)
Q91VX2	959	1	1108
Q91VX2	960	1	469
Q91VX2	961	1	1018
Q91VX2	962	1	1020
Q91VX2	963	1	1117
Q91W39	964	1	(1 of 520,521)
Q91W39	965	1	(1 of 401,404,405,410,416,418,420,426,427)
Q91W39	966	1	524
Q91WT8	967	1	490
Q91WT8	968	1	523
Q91WT8	969	1	508
Q91X51	970	1	(1 of 216,220,223,224,225,228,244,245,251)
Q91XD6	971	1	137
Q91XT4	972	1	804
Q91XT4	973	1	78
Q91YD3	974	1	399
Q91Z96	975	1	(1 of 375,376,379,380,381,384,387,388,390)
Q922J3	976	1	(1 of 144,146,149,150,154,157,158,159,162,164,171,173,174)
Q922Y1	977	1	192
Q924A2	978	1	1785
Q924A2	979	1	1034
Q924A2	980	1	772
Q924A2	981	1	2044
Q925J9	982	1	(1 of 996,998,1000)
Q925J9	983	1	(1 of 1261,1265,1267,1269,1271,1272,1273,1274,1276,1277,1278,1280,1281,1283,1284,1285,1291,1292)
Q99JX3	984	1	(1 of 432,435,443,448,451)
Q99JX3	985	1	425
Q99JX3	986	1	426
Q99JX3	987	1	417
Q99K90	988	1	456
Q99KG3	989	1	(1 of 510,514,515,518,519,521,523,525,527,530)
Q99KN9	990	1	(1 of 316,319,320)
Q99KN9	991	1	328
Q99KN9	992	1	630
Q99KP6	993	1	(1 of 133,148,149,152,169)
Q99LI5	994	1	(1 of 861,862,864,867,870,874,877,881,882)
Q99LI5	995	1	889
Q99LI8	996	1	(1 of 299,300,306,309,310,314,315)
Q99LI8	997	1	295
Q99MZ3	998	1	522
Q99NG0	999	2	(2 of 1072,1073,1074,1083,1084,1085)
Q99PP2	1000	1	(1 of 1353,1358,1359,1362,1366,1367,1368,1369,1371)
Q9CS72	1001	1	(1 of 1127,1128,1129,1131,1133,1136,1137,1138,1139,1140)
Q9CS74	1002	1	640
Q9CWK8	1003	1	(1 of 93,94,97,101,104,106,107)
Q9CX80	1004	1	(1 of 180,187,188)
Q9CZN7	1005	2	(2 of 184,186,187,192)
Q9D1J3	1006	1	186
Q9D1J3	1007	1	115
Q9D1M0	1008	1	315
Q9D2H6	1009	1	(1 of 357,359,364,370,374,377,378,379,380,382,385)
Q9D2H6	1010	1	(1 of 186,187,188,189,190,191,195)
Q9D4H9	1011	1	(1 of 132,134,136,140,144,145,148,149,154,155,157,160,161,162,163,164,165,166,171)
Q9D787	1012	1	(1 of 493,499,500,501,502,504,506)
Q9D7N9	1013	1	161
Q9D824	1014	1	229
Q9D824	1015	1	228
Q9D824	1016	1	204
Q9D824	1017	1	205
Q9DB43	1018	1	165
Q9DBF1	1019	1	(1 of 476,487,488)
Q9DBG5	1020	1	(1 of 126,127)
Q9DBG5	1021	1	(1 of 152,158,165)
Q9DBG5	1022	1	128
Q9DBG5	1023	1	72
Q9DBG5	1024	1	76
Q9DBR7	1025	1	(1 of 625,628,631)
Q9DBR7	1026	1	(1 of 645,646,647,648,650)
Q9DBR7	1027	1	(1 of 399,401,402)
Q9DBR7	1028	1	(1 of 564,566,569,570,572,573,575,577,578)
Q9DBR7	1029	1	379
Q9DBR7	1030	1	381
Q9DBR7	1031	1	571
Q9DBR7	1032	1	637
Q9DC28	1033	1	382
Q9DCS9	1034	1	25
Q9DCT8	1035	1	(1 of 74,82,88)
Q9EQC8	1036	1	228
Q9ERG0	1037	1	(1 of 324,325,326,329,334,341,344)
Q9ERU9	1038	1	(1 of 2317,2320,2328,2329,2330,2335,2336,2337,2338,2339,2341,2342)
Q9ERU9	1039	1	(1 of 1304,1306,1307,1308,1313)
Q9ERU9	1040	1	(1 of 1038,1044,1046,1047,1056,1057,1060,1062,1064,1070,1071,1081,1087,1091,1093)
Q9ERU9	1041	1	1138
Q9ET54	1042	1	(1 of 767,769,770,771,773,774,775,776)
Q9ET54	1043	1	763
Q9JHC9	1044	1	(1 of 499,502,507)
Q9JHC9	1045	1	(1 of 372,374,375)
Q9JHC9	1046	1	380
Q9JHE7	1047	1	(1 of 107,111,112,114,118)
Q9JI46	1048	1	(1 of 153,158,159,161,162,163,165)
Q9JKR6	1049	1	(1 of 580,582,583,589,590,591,598,607,612,633,634,639)
Q9JKR6	1050	1	(1 of 513,517,518)
Q9JKR6	1051	1	933
Q9JKV1	1052	1	221
Q9JKV1	1053	1	220
Q9JKV1	1054	1	213
Q9JL19	1055	1	(1 of 1742,1748,1752,1753,1754,1762)
Q9JL19	1056	1	(1 of 1234,1235,1238)
Q9JL19	1057	1	(1 of 1712,1713,1717,1722,1723,1724,1731,1738,1739)
Q9JL19	1058	1	1243
Q9JL19	1059	1	1644
Q9JLV1	1060	1	(1 of 162,163)
Q9JLV1	1061	1	320
Q9JLV1	1062	1	170
Q9JLV1	1063	1	372
Q9JLV1	1064	1	183
Q9JLV1	1065	1	188
Q9QXD8	1066	1	(1 of 105,112,113,114,120,123)
Q9QXE0	1067	1	(1 of 71,77)
Q9QXE7	1068	1	123
Q9QY76	1069	1	144
Q9QYC0	1070	1	542
Q9QYE6	1071	1	158
Q9QYG0	1072	1	370
Q9QYS9	1073	1	(1 of 211,217,221)
Q9QYY0	1074	1	322
Q9QZM0	1075	3	(2 of 104,113,114,117,118,119,122,123,124,125,126,127,128,129,130,131,139,140,141)&(3 of 113,114,117,118,119,122,123,124,125,126,127,128,129,130,131)
Q9QZM0	1076	1	138
Q9R013	1077	1	(1 of 358,362)
Q9R013	1078	1	(1 of 105,109)
Q9R0N4	1079	1	469
Q9R1E0	1080	1	(1 of 644,645,646,648,651)
Q9WTN3	1081	1	250
Q9WU42	1082	1	(1 of 1778,1781,1782,1783,1784,1785,1796,1799,1800,1805,1806)
Q9WU42	1083	1	1843
Q9WU42	1084	1	1532
Q9WU42	1085	1	1844
Q9WU42	1086	1	1531
Q9WUM3	1087	1	421
Q9WUU8	1088	1	(1 of 103,104,105,108,109,110,112,114,115,118,126)
Q9WUU9	1089	1	18
Q9WV30	1090	1	(1 of 674,676,677,680,684,688,693,696,700,701,709,713)
Q9WV54	1091	1	(1 of 254,259,260,261)
Q9WV69	1092	1	(1 of 105,113,114)
Q9WV69	1093	1	(1 of 284,285)
Q9WV69	1094	1	(1 of 10,11,14,16,17,18)
Q9WV69	1095	1	110
Q9WVJ3	1096	1	396
Q9Z0M5	1097	1	321
Q9Z0M5	1098	1	153
Q9Z0R6	1099	1	217
Q9Z0U1	1100	1	(1 of 441,442,446,451,454)
Q9Z0U1	1101	1	999
Q9Z103	1102	1	412
Q9Z1A1	1103	1	(1 of 122,132,133,134,140,151,153,154)
Q9Z1A1	1104	1	373
Q9Z2D6	1105	1	441
Q9Z2D6	1106	1	434
S4R2A9	1107	1	(1 of 90,91,92,101,114,118)
S4R2A9	1108	1	499
S4R2A9	1109	1	500
S4R2A9	1110	1	542
S4R2A9	1111	1	543
S4R2J9	1112	1	(1 of 2280,2281,2282,2283,2284)
S4R2J9	1113	1	(1 of 202,203,206,207)
S4R2J9	1114	1	2146
S4R2J9	1115	1	2630
S4R2J9	1116	1	1931
S4R2J9	1117	1	2188
S4R2J9	1118	1	2635
S4R2J9	1119	1	880
S4R2J9	1120	1	2193
S4R2J9	1121	1	2419
S4R2J9	1122	1	2138
S4R2J9	1123	1	2171
V9GXJ1	1124	1	(1 of 130,132,135,137,138,139,143)
V9GXT3	1125	1	(1 of 1452,1454,1461,1463,1465,1468,1469,1471,1472,1474,1475,1477,1479)
V9GXT3	1126	1	1223
Z4YJT3	1127	1	273
