## Supplementary material for "Functional glycoproteomics by integrated network assembly and partitioning": File S16.csv

Accession	Description	Gene
Q61191	Host cell factor 1 OS=Mus musculus OX=10090 GN=Hcfc1 PE=1 SV=2	HCFC1
Q80U93	Nuclear pore complex protein Nup214 OS=Mus musculus OX=10090 GN=Nup214 PE=1 SV=2	NUP214
E9Q3G8	Nucleoporin 153 OS=Mus musculus OX=10090 GN=Nup153 PE=1 SV=1	NUP153
Q8VCF0	Mitochondrial antiviral-signaling protein OS=Mus musculus OX=10090 GN=Mavs PE=1 SV=1	MAVS
Q8K0L9	Zinc finger and BTB domain-containing protein 20 OS=Mus musculus OX=10090 GN=Zbtb20 PE=1 SV=1	ZBTB20
E9Q804	Ankyrin repeat domain-containing protein 17 OS=Mus musculus OX=10090 GN=Ankrd17 PE=1 SV=3	ANKRD17
Q6NXI6	Regulation of nuclear pre-mRNA domain-containing protein 2 OS=Mus musculus OX=10090 GN=Rprd2 PE=1 SV=1	RPRD2
Q02780	Nuclear factor 1 A-type OS=Mus musculus OX=10090 GN=Nfia PE=1 SV=1	NFIA
P83741	Serine/threonine-protein kinase WNK1 OS=Mus musculus OX=10090 GN=Wnk1 PE=1 SV=2	WNK1
Q9DBR7	Protein phosphatase 1 regulatory subunit 12A OS=Mus musculus OX=10090 GN=Ppp1r12a PE=1 SV=2	PPP1R12A
O88532	Zinc finger RNA-binding protein OS=Mus musculus OX=10090 GN=Zfr PE=1 SV=2	ZFR
A0A0R4J135	Selenium-binding protein 2 OS=Mus musculus OX=10090 GN=Selenbp2 PE=1 SV=1	SELENBP2
Q80X50	Ubiquitin-associated protein 2-like OS=Mus musculus OX=10090 GN=Ubap2l PE=1 SV=1	UBAP2L
E9Q2B2	Nuclear receptor corepressor 1 OS=Mus musculus OX=10090 GN=Ncor1 PE=1 SV=1	NCOR1
S4R2J9	Protein PRRC2C OS=Mus musculus OX=10090 GN=Prrc2c PE=1 SV=1	PRRC2C
Q8BFW7	Lipoma-preferred partner homolog OS=Mus musculus OX=10090 GN=Lpp PE=1 SV=1	LPP
Q6PIJ4	Nuclear factor related to kappa-B-binding protein OS=Mus musculus OX=10090 GN=Nfrkb PE=1 SV=1	NFRKB
Q91WT8	RNA-binding protein 47 OS=Mus musculus OX=10090 GN=Rbm47 PE=1 SV=1	RBM47
E9Q1M6	Ankyrin repeat and KH domain-containing 1 OS=Mus musculus OX=10090 GN=Ankhd1 PE=1 SV=1	ANKHD1
Q64213	Splicing factor 1 OS=Mus musculus OX=10090 GN=Sf1 PE=1 SV=6	SF1
Q8K3Z9	Nuclear envelope pore membrane protein POM 121 OS=Mus musculus OX=10090 GN=Pom121 PE=1 SV=2	POM121
Q03265	ATP synthase subunit alpha, mitochondrial OS=Mus musculus OX=10090 GN=Atp5f1a PE=1 SV=1	ATP5F1A
Q02614	SAP30-binding protein OS=Mus musculus OX=10090 GN=Sap30bp PE=1 SV=2	SAP30BP
A0A1D5RLD8	Glyceraldehyde-3-phosphate dehydrogenase OS=Mus musculus OX=10090 GN=Gm10358 PE=1 SV=1	GM10358
Q8CI51	PDZ and LIM domain protein 5 OS=Mus musculus OX=10090 GN=Pdlim5 PE=1 SV=4	PDLIM5
F6VJC5	Sec24-related gene family, member B (S. cerevisiae) (Fragment) OS=Mus musculus OX=10090 GN=Sec24b PE=1 SV=1	SEC24B
Q7M6Y3	Phosphatidylinositol-binding clathrin assembly protein OS=Mus musculus OX=10090 GN=Picalm PE=1 SV=1	PICALM
Q8CHI8	E1A-binding protein p400 OS=Mus musculus OX=10090 GN=Ep400 PE=1 SV=3	EP400
Q91VX2	Ubiquitin-associated protein 2 OS=Mus musculus OX=10090 GN=Ubap2 PE=1 SV=1	UBAP2
H9KV15	Protein SON OS=Mus musculus OX=10090 GN=Son PE=1 SV=1	SON
P20029	Endoplasmic reticulum chaperone BiP OS=Mus musculus OX=10090 GN=Hspa5 PE=1 SV=3	HSPA5
Q501J7	Phosphatase and actin regulator 4 OS=Mus musculus OX=10090 GN=Phactr4 PE=1 SV=2	PHACTR4
O70305	Ataxin-2 OS=Mus musculus OX=10090 GN=Atxn2 PE=1 SV=1	ATXN2
Q3UMF0	Cordon-bleu protein-like 1 OS=Mus musculus OX=10090 GN=Cobll1 PE=1 SV=2	COBLL1
Q6ZQ08	CCR4-NOT transcription complex subunit 1 OS=Mus musculus OX=10090 GN=Cnot1 PE=1 SV=2	CNOT1
A2AVJ7	Ribosome-binding protein 1 OS=Mus musculus OX=10090 GN=Rrbp1 PE=1 SV=1	RRBP1
Q8CFE4	SCY1-like protein 2 OS=Mus musculus OX=10090 GN=Scyl2 PE=1 SV=1	SCYL2
Q62261	Spectrin beta chain, non-erythrocytic 1 OS=Mus musculus OX=10090 GN=Sptbn1 PE=1 SV=2	SPTBN1
Q8CHY6	Transcriptional repressor p66 alpha OS=Mus musculus OX=10090 GN=Gatad2a PE=1 SV=2	GATAD2A
G3X972	Sec24-related gene family, member C (S. cerevisiae) OS=Mus musculus OX=10090 GN=Sec24c PE=1 SV=1	SEC24C
Q6ZPJ0	Testis-expressed protein 2 OS=Mus musculus OX=10090 GN=Tex2 PE=1 SV=2	TEX2
Q3UPH1	Protein PRRC1 OS=Mus musculus OX=10090 GN=Prrc1 PE=1 SV=1	PRRC1
Q7TT18	Activating transcription factor 7-interacting protein 1 OS=Mus musculus OX=10090 GN=Atf7ip PE=1 SV=1	ATF7IP
Q62504	Msx2-interacting protein OS=Mus musculus OX=10090 GN=Spen PE=1 SV=2	SPEN
E9PZD2	MICAL-like protein 2 OS=Mus musculus OX=10090 GN=Micall2 PE=1 SV=1	MICALL2
P59759	Myocardin-related transcription factor B OS=Mus musculus OX=10090 GN=Mrtfb PE=1 SV=1	MRTFB
P08113	Endoplasmin OS=Mus musculus OX=10090 GN=Hsp90b1 PE=1 SV=2	HSP90B1
E9QAT4	Protein transport protein Sec16A OS=Mus musculus OX=10090 GN=Sec16a PE=1 SV=1	SEC16A
K3W4L3	Prosaposin OS=Mus musculus OX=10090 GN=Psap PE=1 SV=1	PSAP
Q9ERU9	E3 SUMO-protein ligase RanBP2 OS=Mus musculus OX=10090 GN=Ranbp2 PE=1 SV=2	RANBP2
Q8BJM5	Zinc transporter 6 OS=Mus musculus OX=10090 GN=Slc30a6 PE=1 SV=1	SLC30A6
Q7TQH0	Ataxin-2-like protein OS=Mus musculus OX=10090 GN=Atxn2l PE=1 SV=1	ATXN2L
Q8K2K6	Arf-GAP domain and FG repeat-containing protein 1 OS=Mus musculus OX=10090 GN=Agfg1 PE=1 SV=2	AGFG1
Q9D824	Pre-mRNA 3'-end-processing factor FIP1 OS=Mus musculus OX=10090 GN=Fip1l1 PE=1 SV=1	FIP1L1
Q5YD48	APOBEC1 complementation factor OS=Mus musculus OX=10090 GN=A1cf PE=1 SV=2	A1CF
Q8BMB0	BRCA2-interacting transcriptional repressor EMSY OS=Mus musculus OX=10090 GN=Emsy PE=1 SV=2	EMSY
Q9JLV1	BAG family molecular chaperone regulator 3 OS=Mus musculus OX=10090 GN=Bag3 PE=1 SV=2	BAG3
Q68FG2	Spectrin beta chain OS=Mus musculus OX=10090 GN=Sptbn2 PE=1 SV=1	SPTBN2
P42128	Forkhead box protein K1 OS=Mus musculus OX=10090 GN=Foxk1 PE=1 SV=2	FOXK1
A9C497	Major urinary protein 19 OS=Mus musculus OX=10090 GN=Mup19 PE=3 SV=1	MUP19
Q99KN9	Clathrin interactor 1 OS=Mus musculus OX=10090 GN=Clint1 PE=1 SV=2	CLINT1
Q8BYK6	YTH domain-containing family protein 3 OS=Mus musculus OX=10090 GN=Ythdf3 PE=1 SV=2	YTHDF3
Q3UYJ1	Transcription factor GATA-4 OS=Mus musculus OX=10090 GN=Gata4 PE=1 SV=1	GATA4
Q3TN85	UV excision repair protein RAD23 homolog A (Fragment) OS=Mus musculus OX=10090 GN=Rad23a PE=1 SV=1	RAD23A
Q8C5L3	CCR4-NOT transcription complex subunit 2 OS=Mus musculus OX=10090 GN=Cnot2 PE=1 SV=2	CNOT2
Q9JL19	Nuclear receptor coactivator 6 OS=Mus musculus OX=10090 GN=Ncoa6 PE=1 SV=1	NCOA6
Q3UHC0	Trinucleotide repeat-containing gene 6C protein OS=Mus musculus OX=10090 GN=Tnrc6c PE=1 SV=2	TNRC6C
Q91W39	Nuclear receptor coactivator 5 OS=Mus musculus OX=10090 GN=Ncoa5 PE=1 SV=1	NCOA5
Q69ZR2	E3 ubiquitin-protein ligase HECTD1 OS=Mus musculus OX=10090 GN=Hectd1 PE=1 SV=2	HECTD1
Q5F2E7	Nuclear fragile X mental retardation-interacting protein 2 OS=Mus musculus OX=10090 GN=Nufip2 PE=1 SV=1	NUFIP2
Q6NS59	Protein FAM135A OS=Mus musculus OX=10090 GN=Fam135a PE=1 SV=2	FAM135A
P99027	60S acidic ribosomal protein P2 OS=Mus musculus OX=10090 GN=Rplp2 PE=1 SV=3	RPLP2
Q8BZH4	Pogo transposable element with ZNF domain OS=Mus musculus OX=10090 GN=Pogz PE=1 SV=2	POGZ
P49429	4-hydroxyphenylpyruvate dioxygenase OS=Mus musculus OX=10090 GN=Hpd PE=1 SV=3	HPD
Q8C2Q3	RNA-binding protein 14 OS=Mus musculus OX=10090 GN=Rbm14 PE=1 SV=1	RBM14
Q91XT4	Protein transport protein Sec16B OS=Mus musculus OX=10090 GN=Sec16b PE=1 SV=3	SEC16B
Q63880	Carboxylesterase 3A OS=Mus musculus OX=10090 GN=Ces3a PE=1 SV=2	CES3A
Q8R1S4	Protein MTSS 1 OS=Mus musculus OX=10090 GN=Mtss1 PE=1 SV=1	MTSS1
A2RSY1	KAT8 regulatory NSL complex subunit 3 OS=Mus musculus OX=10090 GN=Kansl3 PE=1 SV=1	KANSL3
Q9WU42	Nuclear receptor corepressor 2 OS=Mus musculus OX=10090 GN=Ncor2 PE=1 SV=3	NCOR2
P11276	Fibronectin OS=Mus musculus OX=10090 GN=Fn1 PE=1 SV=4	FN1
Q99JX3	Golgi reassembly-stacking protein 2 OS=Mus musculus OX=10090 GN=Gorasp2 PE=1 SV=3	GORASP2
Q8VHR5	Transcriptional repressor p66-beta OS=Mus musculus OX=10090 GN=Gatad2b PE=1 SV=1	GATAD2B
Q8C0Q2	Zinc fingers and homeoboxes protein 3 OS=Mus musculus OX=10090 GN=Zhx3 PE=1 SV=2	ZHX3
Q8BTI8	Serine/arginine repetitive matrix protein 2 OS=Mus musculus OX=10090 GN=Srrm2 PE=1 SV=3	SRRM2
S4R2A9	Protein transport protein Sec31A (Fragment) OS=Mus musculus OX=10090 GN=Sec31a PE=1 SV=1	SEC31A
D3Z2E7	Interferon-activated gene 207 OS=Mus musculus OX=10090 GN=Ifi207 PE=1 SV=1	IFI207
A0A1B0GRV3	MHC class II regulatory factor RFX1 OS=Mus musculus OX=10090 GN=Rfx1 PE=1 SV=1	RFX1
P54254	Ataxin-1 OS=Mus musculus OX=10090 GN=Atxn1 PE=1 SV=2	ATXN1
Q924A2	Protein capicua homolog OS=Mus musculus OX=10090 GN=Cic PE=1 SV=2	CIC
Q5SFM8	RNA-binding protein 27 OS=Mus musculus OX=10090 GN=Rbm27 PE=1 SV=3	RBM27
P07724	Serum albumin OS=Mus musculus OX=10090 GN=Alb PE=1 SV=3	ALB
Q9DBG5	Perilipin-3 OS=Mus musculus OX=10090 GN=Plin3 PE=1 SV=1	PLIN3
Q14AX6	Cyclin-dependent kinase 12 OS=Mus musculus OX=10090 GN=Cdk12 PE=1 SV=2	CDK12
Q60865	Caprin-1 OS=Mus musculus OX=10090 GN=Caprin1 PE=1 SV=2	CAPRIN1
Q3UHK8	Trinucleotide repeat-containing gene 6A protein OS=Mus musculus OX=10090 GN=Tnrc6a PE=1 SV=2	TNRC6A
P70121	Zinc fingers and homeoboxes protein 1 OS=Mus musculus OX=10090 GN=Zhx1 PE=1 SV=2	ZHX1
Q80TZ9	Arginine-glutamic acid dipeptide repeats protein OS=Mus musculus OX=10090 GN=Rere PE=1 SV=3	RERE
P48678	Prelamin-A/C OS=Mus musculus OX=10090 GN=Lmna PE=1 SV=2	LMNA
G3X928	SEC23-interacting protein OS=Mus musculus OX=10090 GN=Sec23ip PE=1 SV=1	SEC23IP
V9GXT3	Neuron navigator 2 OS=Mus musculus OX=10090 GN=Nav2 PE=1 SV=1	NAV2
Q99LI8	Hepatocyte growth factor-regulated tyrosine kinase substrate OS=Mus musculus OX=10090 GN=Hgs PE=1 SV=2	HGS
Q9Z1A1	TFG protein OS=Mus musculus OX=10090 GN=Tfg PE=1 SV=1	TFG
P50247	Adenosylhomocysteinase OS=Mus musculus OX=10090 GN=Ahcy PE=1 SV=3	AHCY
Q62523	Zyxin OS=Mus musculus OX=10090 GN=Zyx PE=1 SV=2	ZYX
Q80X81	Acetyl-Coenzyme A acetyltransferase 3 OS=Mus musculus OX=10090 GN=Acat3 PE=1 SV=1	ACAT3
A0A0R4J0I1	Serine protease inhibitor A3K OS=Mus musculus OX=10090 GN=Serpina3k PE=1 SV=1	SERPINA3K
Q9JKR6	Hypoxia up-regulated protein 1 OS=Mus musculus OX=10090 GN=Hyou1 PE=1 SV=1	HYOU1
E9PYK3	Protein mono-ADP-ribosyltransferase PARP4 OS=Mus musculus OX=10090 GN=Parp4 PE=1 SV=1	PARP4
P11679	Keratin, type II cytoskeletal 8 OS=Mus musculus OX=10090 GN=Krt8 PE=1 SV=4	KRT8
P58462	Forkhead box protein P1 OS=Mus musculus OX=10090 GN=Foxp1 PE=1 SV=1	FOXP1
Q571G4	Protein lin-54 homolog OS=Mus musculus OX=10090 GN=Lin54 PE=2 SV=2	LIN54
P29341	Polyadenylate-binding protein 1 OS=Mus musculus OX=10090 GN=Pabpc1 PE=1 SV=2	PABPC1
A0A338P6K9	Glutamine and serine-rich 1 OS=Mus musculus OX=10090 GN=Qser1 PE=1 SV=1	QSER1
F8VPM9	Zinc finger protein 40 OS=Mus musculus OX=10090 GN=Hivep1 PE=1 SV=1	HIVEP1
B9EKS2	Jumonji domain containing 1B OS=Mus musculus OX=10090 GN=Kdm3b PE=1 SV=1	KDM3B
Q69ZA1	Cyclin-dependent kinase 13 OS=Mus musculus OX=10090 GN=Cdk13 PE=1 SV=3	CDK13
Q9QXE7	F-box-like/WD repeat-containing protein TBL1X OS=Mus musculus OX=10090 GN=Tbl1x PE=1 SV=2	TBL1X
Q9QYE6	Golgin subfamily A member 5 OS=Mus musculus OX=10090 GN=Golga5 PE=1 SV=2	GOLGA5
P0C090	Roquin-2 OS=Mus musculus OX=10090 GN=Rc3h2 PE=1 SV=1	RC3H2
Q62311	Transcription initiation factor TFIID subunit 6 OS=Mus musculus OX=10090 GN=Taf6 PE=1 SV=1	TAF6
A2BH40	AT-rich interactive domain-containing protein 1A OS=Mus musculus OX=10090 GN=Arid1a PE=1 SV=1	ARID1A
Q8R084	UDP-glucuronosyltransferase OS=Mus musculus OX=10090 GN=Ugt2b1 PE=1 SV=1	UGT2B1
Q9QXE0	2-hydroxyacyl-CoA lyase 1 OS=Mus musculus OX=10090 GN=Hacl1 PE=1 SV=2	HACL1
P11725	Ornithine carbamoyltransferase, mitochondrial OS=Mus musculus OX=10090 GN=Otc PE=1 SV=1	OTC
P22361	Hepatocyte nuclear factor 1-alpha OS=Mus musculus OX=10090 GN=Hnf1a PE=1 SV=2	HNF1A
F6S4K9	Protein 4.1 (Fragment) OS=Mus musculus OX=10090 GN=Epb41 PE=1 SV=1	EPB41
O89017	Legumain OS=Mus musculus OX=10090 GN=Lgmn PE=1 SV=1	LGMN
P43883	Perilipin-2 OS=Mus musculus OX=10090 GN=Plin2 PE=1 SV=2	PLIN2
P45481	Histone lysine acetyltransferase CREBBP OS=Mus musculus OX=10090 GN=Crebbp PE=1 SV=3	CREBBP
P10605	Cathepsin B OS=Mus musculus OX=10090 GN=Ctsb PE=1 SV=2	CTSB
F6Y6L6	Predicted gene, 49369 (Fragment) OS=Mus musculus OX=10090 GN=Gm49369 PE=1 SV=1	GM49369
Q99KP6	Pre-mRNA-processing factor 19 OS=Mus musculus OX=10090 GN=Prpf19 PE=1 SV=1	PRPF19
Q80VP1	Epsin-1 OS=Mus musculus OX=10090 GN=Epn1 PE=1 SV=3	EPN1
Q3U0V1	Far upstream element-binding protein 2 OS=Mus musculus OX=10090 GN=Khsrp PE=1 SV=2	KHSRP
Q3U2P1	Protein transport protein Sec24A OS=Mus musculus OX=10090 GN=Sec24a PE=1 SV=1	SEC24A
F6ZBY9	Transducin-like enhancer protein 4 OS=Mus musculus OX=10090 GN=Tle4 PE=1 SV=1	TLE4
P07758	Alpha-1-antitrypsin 1-1 OS=Mus musculus OX=10090 GN=Serpina1a PE=1 SV=4	SERPINA1A
Q8CGI1	Protein FAM193A OS=Mus musculus OX=10090 GN=Fam193a PE=1 SV=2	FAM193A
P16951	Cyclic AMP-dependent transcription factor ATF-2 OS=Mus musculus OX=10090 GN=Atf2 PE=1 SV=2	ATF2
Q8CGB6	Tensin-2 OS=Mus musculus OX=10090 GN=Tns2 PE=1 SV=1	TNS2
Q80WC7	Arf-GAP domain and FG repeat-containing protein 2 OS=Mus musculus OX=10090 GN=Agfg2 PE=1 SV=1	AGFG2
F8WJ05	Inter-alpha-trypsin inhibitor heavy chain H1 OS=Mus musculus OX=10090 GN=Itih1 PE=1 SV=1	ITIH1
Q8BGD9	Eukaryotic translation initiation factor 4B OS=Mus musculus OX=10090 GN=Eif4b PE=1 SV=1	EIF4B
O55042	Alpha-synuclein OS=Mus musculus OX=10090 GN=Snca PE=1 SV=2	SNCA
Q9QYG0	Protein NDRG2 OS=Mus musculus OX=10090 GN=Ndrg2 PE=1 SV=1	NDRG2
P42227	Signal transducer and activator of transcription 3 OS=Mus musculus OX=10090 GN=Stat3 PE=1 SV=2	STAT3
Q8BWW4	La-related protein 4 OS=Mus musculus OX=10090 GN=Larp4 PE=1 SV=2	LARP4
Q8K3X4	Probable E3 ubiquitin-protein ligase IRF2BPL OS=Mus musculus OX=10090 GN=Irf2bpl PE=1 SV=1	IRF2BPL
Q3U3C9	Genetic suppressor element 1 OS=Mus musculus OX=10090 GN=Gse1 PE=1 SV=2	GSE1
Q9QZM0	Ubiquilin-2 OS=Mus musculus OX=10090 GN=Ubqln2 PE=1 SV=2	UBQLN2
P70699	Lysosomal alpha-glucosidase OS=Mus musculus OX=10090 GN=Gaa PE=1 SV=2	GAA
O55111	Desmoglein-2 OS=Mus musculus OX=10090 GN=Dsg2 PE=1 SV=3	DSG2
Q99LI5	Zinc finger protein 281 OS=Mus musculus OX=10090 GN=Znf281 PE=1 SV=1	ZNF281
Q3UH06	Ras-responsive element-binding protein 1 OS=Mus musculus OX=10090 GN=Rreb1 PE=1 SV=2	RREB1
A0A087WPF5	AN1-type zinc finger protein 2B (Fragment) OS=Mus musculus OX=10090 GN=Zfand2b PE=1 SV=1	ZFAND2B
O70400	PDZ and LIM domain protein 1 OS=Mus musculus OX=10090 GN=Pdlim1 PE=1 SV=4	PDLIM1
F8WHT3	Protein PRRC2B OS=Mus musculus OX=10090 GN=Prrc2b PE=1 SV=1	PRRC2B
Q9ET54	Palladin OS=Mus musculus OX=10090 GN=Palld PE=1 SV=2	PALLD
P40124	Adenylyl cyclase-associated protein 1 OS=Mus musculus OX=10090 GN=Cap1 PE=1 SV=4	CAP1
Q571K4	TGF-beta-activated kinase 1 and MAP3K7-binding protein 3 OS=Mus musculus OX=10090 GN=Tab3 PE=1 SV=2	TAB3
A0A0G2JDW6	Aminoacyl tRNA synthase complex-interacting multifunctional protein 1 (Fragment) OS=Mus musculus OX=10090 GN=Aimp1 PE=1 SV=4	AIMP1
Q9EQC8	Papillary Renal Cell carcinoma (Translocation-associated) OS=Mus musculus OX=10090 GN=Prcc PE=1 SV=1	PRCC
D3Z3U7	Activated CDC42 kinase 1 OS=Mus musculus OX=10090 GN=Tnk2 PE=1 SV=1	TNK2
Q8CHC4	Synaptojanin-1 OS=Mus musculus OX=10090 GN=Synj1 PE=1 SV=3	SYNJ1
F6ZDS4	Nucleoprotein TPR OS=Mus musculus OX=10090 GN=Tpr PE=1 SV=1	TPR
E9PUF4	RNA-binding protein 26 OS=Mus musculus OX=10090 GN=Rbm26 PE=1 SV=1	RBM26
Q4VAA2	Protein CDV3 OS=Mus musculus OX=10090 GN=Cdv3 PE=1 SV=2	CDV3
B1AUC0	Nuclear factor 1 OS=Mus musculus OX=10090 GN=Nfia PE=1 SV=1	NFIA
Q8CHP6	Polyhomeotic-like protein 3 OS=Mus musculus OX=10090 GN=Phc3 PE=1 SV=2	PHC3
Q8QZR3	Pyrethroid hydrolase Ces2a OS=Mus musculus OX=10090 GN=Ces2a PE=1 SV=1	CES2A
Q6A065	Centrosomal protein of 170 kDa OS=Mus musculus OX=10090 GN=Cep170 PE=1 SV=2	CEP170
Q8BL65	Actin-binding LIM protein 2 OS=Mus musculus OX=10090 GN=Ablim2 PE=1 SV=1	ABLIM2
Q8K558	Trem-like transcript 1 protein OS=Mus musculus OX=10090 GN=Treml1 PE=1 SV=2	TREML1
Q7TMY8	E3 ubiquitin-protein ligase HUWE1 OS=Mus musculus OX=10090 GN=Huwe1 PE=1 SV=5	HUWE1
Q80VJ2	Steroid receptor RNA activator 1 OS=Mus musculus OX=10090 GN=Sra1 PE=1 SV=3	SRA1
P14602	Heat shock protein beta-1 OS=Mus musculus OX=10090 GN=Hspb1 PE=1 SV=3	HSPB1
P62908	40S ribosomal protein S3 OS=Mus musculus OX=10090 GN=Rps3 PE=1 SV=1	RPS3
Q7TN29	Stromal membrane-associated protein 2 OS=Mus musculus OX=10090 GN=Smap2 PE=1 SV=1	SMAP2
I7HIP8	Nuclear factor 1 OS=Mus musculus OX=10090 GN=Nfib PE=1 SV=1	NFIB
J3QQ16	Collagen, type VI, alpha 3 OS=Mus musculus OX=10090 GN=Col6a3 PE=1 SV=1	COL6A3
D3Z3F8	Spastic paraplegia 20, spartin (Troyer syndrome) homolog (human) OS=Mus musculus OX=10090 GN=Spg20 PE=1 SV=1	SPG20
A6H619	PHD and RING finger domain-containing protein 1 OS=Mus musculus OX=10090 GN=Phrf1 PE=1 SV=2	PHRF1
Q8R3L8	Cyclin-dependent kinase 8 OS=Mus musculus OX=10090 GN=Cdk8 PE=1 SV=3	CDK8
Q9WUU8	TNFAIP3-interacting protein 1 OS=Mus musculus OX=10090 GN=Tnip1 PE=1 SV=1	TNIP1
Q8BU11	TOX high mobility group box family member 4 OS=Mus musculus OX=10090 GN=Tox4 PE=1 SV=3	TOX4
O09173	Homogentisate 1,2-dioxygenase OS=Mus musculus OX=10090 GN=Hgd PE=1 SV=2	HGD
Q9Z2D6	Methyl-CpG-binding protein 2 OS=Mus musculus OX=10090 GN=Mecp2 PE=1 SV=1	MECP2
Q80YR4	E3 ubiquitin-protein ligase ZNF598 OS=Mus musculus OX=10090 GN=Znf598 PE=1 SV=1	ZNF598
P97855	Ras GTPase-activating protein-binding protein 1 OS=Mus musculus OX=10090 GN=G3bp1 PE=1 SV=1	G3BP1
Q00422	GA-binding protein alpha chain OS=Mus musculus OX=10090 GN=Gabpa PE=1 SV=2	GABPA
P97364	Selenide, water dikinase 2 OS=Mus musculus OX=10090 GN=Sephs2 PE=1 SV=3	SEPHS2
P81269	Cyclic AMP-dependent transcription factor ATF-1 OS=Mus musculus OX=10090 GN=Atf1 PE=1 SV=1	ATF1
Q9WUU9	Germinal-center associated nuclear protein OS=Mus musculus OX=10090 GN=Mcm3ap PE=1 SV=2	MCM3AP
Q9WTN3	Sterol regulatory element-binding protein 1 OS=Mus musculus OX=10090 GN=Srebf1 PE=1 SV=4	SREBF1
F2Z3U3	Ras association (RalGDS/AF-6) and pleckstrin homology domains 1 OS=Mus musculus OX=10090 GN=Raph1 PE=1 SV=2	RAPH1
Q8R242	Di-N-acetylchitobiase OS=Mus musculus OX=10090 GN=Ctbs PE=1 SV=2	CTBS
Q3UHJ0	AP2-associated protein kinase 1 OS=Mus musculus OX=10090 GN=Aak1 PE=1 SV=2	AAK1
Q9D4H9	PHD finger protein 14 OS=Mus musculus OX=10090 GN=Phf14 PE=1 SV=1	PHF14
A0A1Y7VNM3	Cathepsin L1 (Fragment) OS=Mus musculus OX=10090 GN=Ctsl PE=1 SV=1	CTSL
Q8C0C0	Zinc fingers and homeoboxes protein 2 OS=Mus musculus OX=10090 GN=Zhx2 PE=1 SV=1	ZHX2
A0A0R4J060	Histone deacetylase complex subunit SAP130 OS=Mus musculus OX=10090 GN=Sap130 PE=1 SV=1	SAP130
A0A338P6U8	AT-rich interactive domain-containing protein 1B OS=Mus musculus OX=10090 GN=Arid1b PE=1 SV=1	ARID1B
P62960	Y-box-binding protein 1 OS=Mus musculus OX=10090 GN=Ybx1 PE=1 SV=3	YBX1
O35738	Krueppel-like factor 12 OS=Mus musculus OX=10090 GN=Klf12 PE=1 SV=2	KLF12
Q6A0A2	La-related protein 4B OS=Mus musculus OX=10090 GN=Larp4b PE=1 SV=2	LARP4B
P70665	Sialate O-acetylesterase OS=Mus musculus OX=10090 GN=Siae PE=1 SV=3	SIAE
Q9WV69	Dematin OS=Mus musculus OX=10090 GN=Dmtn PE=1 SV=1	DMTN
A0A0R4J092	Beta-mannosidase OS=Mus musculus OX=10090 GN=Manba PE=1 SV=1	MANBA
P59764	Dedicator of cytokinesis protein 4 OS=Mus musculus OX=10090 GN=Dock4 PE=1 SV=1	DOCK4
E9QLT6	Aryl hydrocarbon receptor nuclear translocator OS=Mus musculus OX=10090 GN=Arnt PE=1 SV=2	ARNT
Q9D1J3	SAP domain-containing ribonucleoprotein OS=Mus musculus OX=10090 GN=Sarnp PE=1 SV=3	SARNP
Q8VC97	Beta-ureidopropionase OS=Mus musculus OX=10090 GN=Upb1 PE=1 SV=1	UPB1
E9Q3W4	Plectin OS=Mus musculus OX=10090 GN=Plec PE=1 SV=1	PLEC
Q8BT14	CCR4-NOT transcription complex subunit 4 OS=Mus musculus OX=10090 GN=Cnot4 PE=1 SV=2	CNOT4
Q08874	Microphthalmia-associated transcription factor OS=Mus musculus OX=10090 GN=Mitf PE=1 SV=4	MITF
F8VQJ3	Laminin subunit gamma-1 OS=Mus musculus OX=10090 GN=Lamc1 PE=1 SV=1	LAMC1
Q6DFZ1	Golgi-specific brefeldin A-resistance factor 1 OS=Mus musculus OX=10090 GN=Gbf1 PE=1 SV=1	GBF1
Q8BTJ4	Bis(5'-adenosyl)-triphosphatase enpp4 OS=Mus musculus OX=10090 GN=Enpp4 PE=1 SV=1	ENPP4
O88569	Heterogeneous nuclear ribonucleoproteins A2/B1 OS=Mus musculus OX=10090 GN=Hnrnpa2b1 PE=1 SV=2	HNRNPA2B1
A2AS70	Protein AF-10 OS=Mus musculus OX=10090 GN=Mllt10 PE=1 SV=1	MLLT10
E9Q1S3	Protein transport protein SEC23 OS=Mus musculus OX=10090 GN=Sec23a PE=1 SV=1	SEC23A
Q69ZK6	Probable JmjC domain-containing histone demethylation protein 2C OS=Mus musculus OX=10090 GN=Jmjd1c PE=1 SV=3	JMJD1C
Q5SXC4	Vascular endothelial zinc finger 1 OS=Mus musculus OX=10090 GN=Vezf1 PE=1 SV=1	VEZF1
E9QA68	Zinc finger protein 362 (Fragment) OS=Mus musculus OX=10090 GN=Zfp362 PE=1 SV=1	ZFP362
P70257	Nuclear factor 1 X-type OS=Mus musculus OX=10090 GN=Nfix PE=1 SV=2	NFIX
B2RRI2	Protein strawberry notch homolog 1 OS=Mus musculus OX=10090 GN=Sbno1 PE=1 SV=1	SBNO1
E9Q6A7	Bromodomain PHD finger transcription factor OS=Mus musculus OX=10090 GN=Bptf PE=1 SV=1	BPTF
A2AC24	WD repeat-containing protein 13 (Fragment) OS=Mus musculus OX=10090 GN=Wdr13 PE=1 SV=8	WDR13
Q9Z0U1	Tight junction protein ZO-2 OS=Mus musculus OX=10090 GN=Tjp2 PE=1 SV=2	TJP2
P58871	182 kDa tankyrase-1-binding protein OS=Mus musculus OX=10090 GN=Tnks1bp1 PE=1 SV=2	TNKS1BP1
F8VPZ9	BRD4-interacting chromatin-remodeling complex-associated protein OS=Mus musculus OX=10090 GN=Bicra PE=1 SV=1	BICRA
A0A140LHN0	Protein YIF1B (Fragment) OS=Mus musculus OX=10090 GN=Yif1b PE=1 SV=1	YIF1B
Q08122	Transducin-like enhancer protein 3 OS=Mus musculus OX=10090 GN=Tle3 PE=1 SV=3	TLE3
V9GXJ1	Predicted gene, 28036 OS=Mus musculus OX=10090 GN=Gm28036 PE=4 SV=1	GM28036
Q8CGN4	BCL-6 corepressor OS=Mus musculus OX=10090 GN=Bcor PE=1 SV=2	BCOR
Q9DB43	Zinc finger protein-like 1 OS=Mus musculus OX=10090 GN=Zfpl1 PE=1 SV=1	ZFPL1
Q9DBF1	Alpha-aminoadipic semialdehyde dehydrogenase OS=Mus musculus OX=10090 GN=Aldh7a1 PE=1 SV=4	ALDH7A1
Q9DCT8	Cysteine-rich protein 2 OS=Mus musculus OX=10090 GN=Crip2 PE=1 SV=1	CRIP2
Q9JHC9	ETS-related transcription factor Elf-2 OS=Mus musculus OX=10090 GN=Elf2 PE=1 SV=1	ELF2
Q6PFD9	Nuclear pore complex protein Nup98-Nup96 OS=Mus musculus OX=10090 GN=Nup98 PE=1 SV=2	NUP98
Q3UQN2	F-BAR domain only protein 2 OS=Mus musculus OX=10090 GN=Fcho2 PE=1 SV=1	FCHO2
P14869	60S acidic ribosomal protein P0 OS=Mus musculus OX=10090 GN=Rplp0 PE=1 SV=3	RPLP0
A0A0R4IZZ6	Formin-binding protein 4 OS=Mus musculus OX=10090 GN=Fnbp4 PE=1 SV=1	FNBP4
Q62452	UDP-glucuronosyltransferase 1-9 OS=Mus musculus OX=10090 GN=Ugt1a9 PE=1 SV=3	UGT1A9
Q52KI8	Serine/arginine repetitive matrix protein 1 OS=Mus musculus OX=10090 GN=Srrm1 PE=1 SV=2	SRRM1
F6WV21	Putative Polycomb group protein ASXL2 OS=Mus musculus OX=10090 GN=Asxl2 PE=1 SV=1	ASXL2
Q60953	Protein PML OS=Mus musculus OX=10090 GN=Pml PE=1 SV=3	PML
F6YTL8	YLP motif-containing protein 1 (Fragment) OS=Mus musculus OX=10090 GN=Ylpm1 PE=1 SV=1	YLPM1
E9QQ33	E3 ubiquitin-protein ligase SH3RF1 OS=Mus musculus OX=10090 GN=Sh3rf1 PE=1 SV=1	SH3RF1
Q9CZN7	Serine hydroxymethyltransferase, mitochondrial OS=Mus musculus OX=10090 GN=Shmt2 PE=1 SV=1	SHMT2
Q6ZQH8	Nucleoporin NUP188 homolog OS=Mus musculus OX=10090 GN=Nup188 PE=1 SV=2	NUP188
Q6XBJ3	One cut domain family member 2 OS=Mus musculus OX=10090 GN=Onecut2 PE=2 SV=2	ONECUT2
Q8VI33	Transcription initiation factor TFIID subunit 9 OS=Mus musculus OX=10090 GN=Taf9 PE=1 SV=1	TAF9
A2ADS6	InaD-like protein OS=Mus musculus OX=10090 GN=Patj PE=1 SV=1	PATJ
A0A0G2JDK2	Glucosylceramidase OS=Mus musculus OX=10090 GN=Gba PE=1 SV=1	GBA
E9PYH6	Histone-lysine N-methyltransferase SETD1A OS=Mus musculus OX=10090 GN=Setd1a PE=1 SV=1	SETD1A
Q9Z0M5	Lysosomal acid lipase/cholesteryl ester hydrolase OS=Mus musculus OX=10090 GN=Lipa PE=1 SV=2	LIPA
J3QNT7	Epsin-2 OS=Mus musculus OX=10090 GN=Epn2 PE=1 SV=1	EPN2
P0C7T6	Ataxin-1-like OS=Mus musculus OX=10090 GN=Atxn1l PE=1 SV=1	ATXN1L
Q62073	Mitogen-activated protein kinase kinase kinase 7 OS=Mus musculus OX=10090 GN=Map3k7 PE=1 SV=1	MAP3K7
Q8BJ05	Zinc finger CCCH domain-containing protein 14 OS=Mus musculus OX=10090 GN=Zc3h14 PE=1 SV=1	ZC3H14
A0A0G2JG52	Crystallin beta-gamma domain-containing 1 OS=Mus musculus OX=10090 GN=Crybg1 PE=1 SV=1	CRYBG1
Q8K0E8	Fibrinogen beta chain OS=Mus musculus OX=10090 GN=Fgb PE=1 SV=1	FGB
D3YUC9	Methionine-R-sulfoxide reductase B3, mitochondrial OS=Mus musculus OX=10090 GN=Msrb3 PE=1 SV=1	MSRB3
A0A494B968	Matrin-3 (Fragment) OS=Mus musculus OX=10090 GN=Matr3 PE=4 SV=1	MATR3
P06537	Glucocorticoid receptor OS=Mus musculus OX=10090 GN=Nr3c1 PE=1 SV=1	NR3C1
A0A3B2W837	Vesicle-associated membrane protein-associated protein A (Fragment) OS=Mus musculus OX=10090 GN=Vapa PE=1 SV=1	VAPA
Q9JI46	Diphosphoinositol polyphosphate phosphohydrolase 1 OS=Mus musculus OX=10090 GN=Nudt3 PE=1 SV=1	NUDT3
A2AQ25	Sickle tail protein OS=Mus musculus OX=10090 GN=Skt PE=1 SV=1	SKT
H3BLE4	Epidermal growth factor receptor substrate 15 (Fragment) OS=Mus musculus OX=10090 GN=Eps15 PE=1 SV=1	EPS15
Q80TG1	KAT8 regulatory NSL complex subunit 1 OS=Mus musculus OX=10090 GN=Kansl1 PE=1 SV=1	KANSL1
E9Q030	Actin-binding LIM protein 1 OS=Mus musculus OX=10090 GN=Ablim1 PE=1 SV=1	ABLIM1
Q8CHS8	Vacuolar protein sorting-associated protein 37A OS=Mus musculus OX=10090 GN=Vps37a PE=1 SV=1	VPS37A
Q61471	Protein Tob1 OS=Mus musculus OX=10090 GN=Tob1 PE=1 SV=2	TOB1
Q9JKV1	Proteasomal ubiquitin receptor ADRM1 OS=Mus musculus OX=10090 GN=Adrm1 PE=1 SV=2	ADRM1
Q9Z0R6	Intersectin-2 OS=Mus musculus OX=10090 GN=Itsn2 PE=1 SV=2	ITSN2
Q922Y1	UBX domain-containing protein 1 OS=Mus musculus OX=10090 GN=Ubxn1 PE=1 SV=1	UBXN1
Q07797	Galectin-3-binding protein OS=Mus musculus OX=10090 GN=Lgals3bp PE=1 SV=1	LGALS3BP
Q8CG79	Apoptosis-stimulating of p53 protein 2 OS=Mus musculus OX=10090 GN=Tp53bp2 PE=1 SV=3	TP53BP2
G3X9Z4	PCF11 cleavage and polyadenylation factor subunit OS=Mus musculus OX=10090 GN=Pcf11 PE=1 SV=1	PCF11
Q9DCS9	NADH dehydrogenase [ubiquinone] 1 beta subcomplex subunit 10 OS=Mus musculus OX=10090 GN=Ndufb10 PE=1 SV=3	NDUFB10
Q80YA3	Phospholipase DDHD1 OS=Mus musculus OX=10090 GN=Ddhd1 PE=1 SV=1	DDHD1
Q8BGS1	Band 4.1-like protein 5 OS=Mus musculus OX=10090 GN=Epb41l5 PE=1 SV=1	EPB41L5
Q8R3B7	Bromodomain-containing protein 8 OS=Mus musculus OX=10090 GN=Brd8 PE=1 SV=2	BRD8
Q8R3E3	WD repeat domain phosphoinositide-interacting protein 1 OS=Mus musculus OX=10090 GN=Wipi1 PE=1 SV=1	WIPI1
Q9CWK8	Sorting nexin-2 OS=Mus musculus OX=10090 GN=Snx2 PE=1 SV=2	SNX2
A2AMI6	Eukaryotic translation initiation factor 4 gamma 3 OS=Mus musculus OX=10090 GN=Eif4g3 PE=1 SV=1	EIF4G3
P47941	Crk-like protein OS=Mus musculus OX=10090 GN=Crkl PE=1 SV=2	CRKL
Q3TZR9	Cyclic AMP-dependent transcription factor ATF-7 OS=Mus musculus OX=10090 GN=Atf7 PE=1 SV=1	ATF7
A0A087WNL7	Snf2-related CREBBP activator protein OS=Mus musculus OX=10090 GN=Srcap PE=1 SV=1	SRCAP
O70318	Band 4.1-like protein 2 OS=Mus musculus OX=10090 GN=Epb41l2 PE=1 SV=2	EPB41L2
Q3URQ4	Family with sequence similarity 8, member A1 OS=Mus musculus OX=10090 GN=Fam8a1 PE=1 SV=1	FAM8A1
Q8BYR2	Serine/threonine-protein kinase LATS1 OS=Mus musculus OX=10090 GN=Lats1 PE=1 SV=3	LATS1
A0A1W2P7C1	Nuclear receptor coactivator 1 (Fragment) OS=Mus musculus OX=10090 GN=Ncoa1 PE=1 SV=1	NCOA1
Q80U78	Pumilio homolog 1 OS=Mus musculus OX=10090 GN=Pum1 PE=1 SV=2	PUM1
Q52KG4	Zinc finger and BTB domain-containing protein 45 OS=Mus musculus OX=10090 GN=Zbtb45 PE=2 SV=1	ZBTB45
A0A2I3BPN6	TATA-box-binding protein-associated factor 4 OS=Mus musculus OX=10090 GN=Taf4 PE=1 SV=1	TAF4
A0A0A0MQM6	POU domain protein (Fragment) OS=Mus musculus OX=10090 GN=Pou2f1 PE=1 SV=1	POU2F1
Q8CF89	TGF-beta-activated kinase 1 and MAP3K7-binding protein 1 OS=Mus musculus OX=10090 GN=Tab1 PE=1 SV=2	TAB1
Q8R4Y4	Stabilin-1 OS=Mus musculus OX=10090 GN=Stab1 PE=1 SV=1	STAB1
Q8R0X2	CDK2-associated and cullin domain-containing protein 1 OS=Mus musculus OX=10090 GN=Cacul1 PE=2 SV=1	CACUL1
Q3UCQ1	Forkhead box protein K2 OS=Mus musculus OX=10090 GN=Foxk2 PE=1 SV=3	FOXK2
Q8CDG3	Deubiquitinating protein VCIP135 OS=Mus musculus OX=10090 GN=Vcpip1 PE=1 SV=1	VCPIP1
A2AS44	Plakophilin-4 (Fragment) OS=Mus musculus OX=10090 GN=Pkp4 PE=1 SV=1	PKP4
Q91YD3	mRNA-decapping enzyme 1A OS=Mus musculus OX=10090 GN=Dcp1a PE=1 SV=1	DCP1A
P0DOV2	Interferon-activable protein 204 OS=Mus musculus OX=10090 GN=Ifi204 PE=1 SV=1	IFI204
A0A0R4J112	Eukaryotic translation initiation factor 4 gamma 3 OS=Mus musculus OX=10090 GN=Eif4g3 PE=1 SV=1	EIF4G3
Q09XV5	Chromodomain-helicase-DNA-binding protein 8 OS=Mus musculus OX=10090 GN=Chd8 PE=1 SV=1	CHD8
P97379	Ras GTPase-activating protein-binding protein 2 OS=Mus musculus OX=10090 GN=G3bp2 PE=1 SV=2	G3BP2
Q61147	Ceruloplasmin OS=Mus musculus OX=10090 GN=Cp PE=1 SV=2	CP
Q8BUV3	Gephyrin OS=Mus musculus OX=10090 GN=Gphn PE=1 SV=2	GPHN
Q8C052	Microtubule-associated protein 1S OS=Mus musculus OX=10090 GN=Map1s PE=1 SV=2	MAP1S
Q78PY7	Staphylococcal nuclease domain-containing protein 1 OS=Mus musculus OX=10090 GN=Snd1 PE=1 SV=1	SND1
Q9QXD8	LIM domain-containing protein 1 OS=Mus musculus OX=10090 GN=Limd1 PE=1 SV=2	LIMD1
E9QML5	Zinc finger protein 638 OS=Mus musculus OX=10090 GN=Zfp638 PE=1 SV=2	ZFP638
E9Q616	AHNAK nucleoprotein (desmoyokin) OS=Mus musculus OX=10090 GN=Ahnak PE=1 SV=1	AHNAK
Q61827	Transcription factor MafK OS=Mus musculus OX=10090 GN=Mafk PE=1 SV=1	MAFK
Q9D787	RING-type E3 ubiquitin-protein ligase PPIL2 OS=Mus musculus OX=10090 GN=Ppil2 PE=1 SV=2	PPIL2
E9Q5Z1	Poly(A) polymerase alpha OS=Mus musculus OX=10090 GN=Papola PE=1 SV=1	PAPOLA
A0A0R4J2B5	RIKEN cDNA 2310022A10 gene OS=Mus musculus OX=10090 GN=2310022A10Rik PE=1 SV=1	2310022A10RIK
A0A1N9PTV1	Probable fibrosin-1 OS=Mus musculus OX=10090 GN=Fbrs PE=1 SV=1	FBRS
A2AH22	Activating molecule in BECN1-regulated autophagy protein 1 OS=Mus musculus OX=10090 GN=Ambra1 PE=1 SV=1	AMBRA1
Q60775	ETS-related transcription factor Elf-1 OS=Mus musculus OX=10090 GN=Elf1 PE=1 SV=1	ELF1
P82343	N-acylglucosamine 2-epimerase OS=Mus musculus OX=10090 GN=Renbp PE=1 SV=3	RENBP
A0A0A0MQE8	Rho GTPase-activating protein 21 OS=Mus musculus OX=10090 GN=Arhgap21 PE=1 SV=1	ARHGAP21
P24369	Peptidyl-prolyl cis-trans isomerase B OS=Mus musculus OX=10090 GN=Ppib PE=1 SV=2	PPIB
H3BJL2	RIKEN cDNA 9930021J03 gene (Fragment) OS=Mus musculus OX=10090 GN=9930021J03Rik PE=1 SV=2	9930021J03RIK
A0A0U1RPL0	Ataxin-2-like protein OS=Mus musculus OX=10090 GN=Atxn2l PE=1 SV=1	ATXN2L
E9Q1P8	Interferon regulatory factor 2-binding protein 2 OS=Mus musculus OX=10090 GN=Irf2bp2 PE=1 SV=1	IRF2BP2
Q80WC3	Trinucleotide repeat-containing gene 18 protein OS=Mus musculus OX=10090 GN=Tnrc18 PE=1 SV=2	TNRC18
G3UX48	Protein PRRC2A OS=Mus musculus OX=10090 GN=Prrc2a PE=1 SV=1	PRRC2A
Q811P8	Rho GTPase-activating protein 32 OS=Mus musculus OX=10090 GN=Arhgap32 PE=1 SV=2	ARHGAP32
Q61666	Protein HIRA OS=Mus musculus OX=10090 GN=Hira PE=1 SV=3	HIRA
K4DI63	Protein CREG1 OS=Mus musculus OX=10090 GN=Creg1 PE=1 SV=1	CREG1
Q8R4I1	Ataxin-7 OS=Mus musculus OX=10090 GN=Atxn7 PE=1 SV=2	ATXN7
Q4FE56	Probable ubiquitin carboxyl-terminal hydrolase FAF-X OS=Mus musculus OX=10090 GN=Usp9x PE=1 SV=1	USP9X
P49442	Inositol polyphosphate 1-phosphatase OS=Mus musculus OX=10090 GN=Inpp1 PE=1 SV=2	INPP1
Q5FWH2	Putative E3 ubiquitin-protein ligase UNKL OS=Mus musculus OX=10090 GN=Unkl PE=2 SV=2	UNKL
Q8BX02	KN motif and ankyrin repeat domain-containing protein 2 OS=Mus musculus OX=10090 GN=Kank2 PE=1 SV=1	KANK2
A0A0A6YWC8	Vimentin OS=Mus musculus OX=10090 GN=Vim PE=1 SV=1	VIM
E9QAN9	Interferon-activable protein 203 OS=Mus musculus OX=10090 GN=Ifi203 PE=1 SV=1	IFI203
Q3UPF5	Zinc finger CCCH-type antiviral protein 1 OS=Mus musculus OX=10090 GN=Zc3hav1 PE=1 SV=1	ZC3HAV1
O08785	Circadian locomoter output cycles protein kaput OS=Mus musculus OX=10090 GN=Clock PE=1 SV=1	CLOCK
P59326	YTH domain-containing family protein 1 OS=Mus musculus OX=10090 GN=Ythdf1 PE=1 SV=1	YTHDF1
Q80Z38	SH3 and multiple ankyrin repeat domains protein 2 OS=Mus musculus OX=10090 GN=Shank2 PE=1 SV=2	SHANK2
Q9D2H6	Transcription factor Sp2 OS=Mus musculus OX=10090 GN=Sp2 PE=2 SV=2	SP2
Z4YJT3	La-related protein 1 OS=Mus musculus OX=10090 GN=Larp1 PE=1 SV=1	LARP1
A2AKB9	DDB1- and CUL4-associated factor 10 OS=Mus musculus OX=10090 GN=Dcaf10 PE=1 SV=1	DCAF10
E9Q9M8	PWWP domain-containing 2B OS=Mus musculus OX=10090 GN=Pwwp2b PE=4 SV=1	PWWP2B
D3Z197	Histone-lysine N-methyltransferase OS=Mus musculus OX=10090 GN=Nsd3 PE=1 SV=1	NSD3
P27612	Phospholipase A-2-activating protein OS=Mus musculus OX=10090 GN=Plaa PE=1 SV=4	PLAA
E9Q7E2	AT-rich interactive domain-containing protein 2 OS=Mus musculus OX=10090 GN=Arid2 PE=1 SV=1	ARID2
Q80U72	Protein scribble homolog OS=Mus musculus OX=10090 GN=Scrib PE=1 SV=2	SCRIB
Q8BHL3	TBC1 domain family member 10B OS=Mus musculus OX=10090 GN=Tbc1d10b PE=1 SV=2	TBC1D10B
O09000	Nuclear receptor coactivator 3 OS=Mus musculus OX=10090 GN=Ncoa3 PE=1 SV=2	NCOA3
P62806	Histone H4 OS=Mus musculus OX=10090 GN=H4c1 PE=1 SV=2	H4C1
F6SPQ1	Lysosomal thioesterase PPT2 (Fragment) OS=Mus musculus OX=10090 GN=Ppt2 PE=1 SV=1	PPT2
E9PVA6	ARF GTPase-activating protein GIT2 OS=Mus musculus OX=10090 GN=Git2 PE=1 SV=1	GIT2
Q6XLQ8	Calumenin OS=Mus musculus OX=10090 GN=Calu PE=1 SV=1	CALU
P58929	Glucocorticoid modulatory element-binding protein 2 OS=Mus musculus OX=10090 GN=Gmeb2 PE=2 SV=2	GMEB2
Q6P2K6	Serine/threonine-protein phosphatase 4 regulatory subunit 3A OS=Mus musculus OX=10090 GN=Ppp4r3a PE=1 SV=1	PPP4R3A
A2A484	Zinc finger, MYND-type-containing 8 OS=Mus musculus OX=10090 GN=Zmynd8 PE=1 SV=1	ZMYND8
Q63886	UDP-glucuronosyltransferase 1-1 OS=Mus musculus OX=10090 GN=Ugt1a1 PE=1 SV=2	UGT1A1
P33215	Protein NEDD1 OS=Mus musculus OX=10090 GN=Nedd1 PE=1 SV=2	NEDD1
A0A5F8MQ25	Serine/threonine-protein phosphatase 6 regulatory subunit 2 OS=Mus musculus OX=10090 GN=Ppp6r2 PE=4 SV=1	PPP6R2
D6RI42	Zinc finger CCCH type-containing 7 A OS=Mus musculus OX=10090 GN=Zc3h7a PE=1 SV=1	ZC3H7A
Q6PB44	Tyrosine-protein phosphatase non-receptor type 23 OS=Mus musculus OX=10090 GN=Ptpn23 PE=1 SV=2	PTPN23
Q2PFD7	PH and SEC7 domain-containing protein 3 OS=Mus musculus OX=10090 GN=Psd3 PE=1 SV=2	PSD3
Q8C180	Fibroblast growth factor receptor substrate 2 OS=Mus musculus OX=10090 GN=Frs2 PE=1 SV=3	FRS2
O35126	Atrophin-1 OS=Mus musculus OX=10090 GN=Atn1 PE=1 SV=1	ATN1
Q9R1E0	Forkhead box protein O1 OS=Mus musculus OX=10090 GN=Foxo1 PE=1 SV=2	FOXO1
Q91XD6	Vacuolar protein-sorting-associated protein 36 OS=Mus musculus OX=10090 GN=Vps36 PE=1 SV=1	VPS36
Q9QYC0	Alpha-adducin OS=Mus musculus OX=10090 GN=Add1 PE=1 SV=2	ADD1
Q59J78	NADH dehydrogenase [ubiquinone] 1 alpha subcomplex assembly factor 2 OS=Mus musculus OX=10090 GN=Ndufaf2 PE=1 SV=1	NDUFAF2
O88531	Palmitoyl-protein thioesterase 1 OS=Mus musculus OX=10090 GN=Ppt1 PE=1 SV=2	PPT1
Q8R4R6	Nucleoporin NUP35 OS=Mus musculus OX=10090 GN=Nup35 PE=1 SV=2	NUP35
Q9D1M0	Protein SEC13 homolog OS=Mus musculus OX=10090 GN=Sec13 PE=1 SV=3	SEC13
Q62318	Transcription intermediary factor 1-beta OS=Mus musculus OX=10090 GN=Trim28 PE=1 SV=3	TRIM28
Q99K90	TGF-beta-activated kinase 1 and MAP3K7-binding protein 2 OS=Mus musculus OX=10090 GN=Tab2 PE=1 SV=1	TAB2
E9Q3C1	C2 domain-containing protein 2 OS=Mus musculus OX=10090 GN=C2cd2 PE=1 SV=1	C2CD2
D6RIL1	Mineralocorticoid receptor OS=Mus musculus OX=10090 GN=Nr3c2 PE=1 SV=1	NR3C2
O35516	Neurogenic locus notch homolog protein 2 OS=Mus musculus OX=10090 GN=Notch2 PE=1 SV=2	NOTCH2
Q3UFM6	Splicing factor ESS-2 homolog OS=Mus musculus OX=10090 GN=Ess2 PE=1 SV=1	ESS2
Q9WV54	Acid ceramidase OS=Mus musculus OX=10090 GN=Asah1 PE=1 SV=1	ASAH1
Q6P6L0	Filamin A-interacting protein 1-like OS=Mus musculus OX=10090 GN=Filip1l PE=1 SV=2	FILIP1L
Q99NG0	Helicase ARIP4 OS=Mus musculus OX=10090 GN=Rad54l2 PE=1 SV=1	RAD54L2
Q8BI84	Transport and Golgi organization protein 1 homolog OS=Mus musculus OX=10090 GN=Mia3 PE=1 SV=2	MIA3
G3X8T2	Zinc finger CCCH domain-containing protein 18 OS=Mus musculus OX=10090 GN=Zc3h18 PE=1 SV=1	ZC3H18
Q5SQA7	Transducin-like enhancer protein 1 (Fragment) OS=Mus musculus OX=10090 GN=Tle1 PE=1 SV=1	TLE1
A0A0N4SUU0	Pleckstrin homology domain-containing, family A member 5 (Fragment) OS=Mus musculus OX=10090 GN=Plekha5 PE=1 SV=1	PLEKHA5
Q8VEB4	Group XV phospholipase A2 OS=Mus musculus OX=10090 GN=Pla2g15 PE=1 SV=1	PLA2G15
O88935	Synapsin-1 OS=Mus musculus OX=10090 GN=Syn1 PE=1 SV=2	SYN1
Q61033	Lamina-associated polypeptide 2, isoforms alpha/zeta OS=Mus musculus OX=10090 GN=Tmpo PE=1 SV=4	TMPO
Q6KCD5	Nipped-B-like protein OS=Mus musculus OX=10090 GN=Nipbl PE=1 SV=1	NIPBL
Q5U5Q9	BRCA1-A complex subunit RAP80 OS=Mus musculus OX=10090 GN=Uimc1 PE=1 SV=2	UIMC1
B2RXQ9	Sorbin and SH3 domain-containing protein 2 OS=Mus musculus OX=10090 GN=Sorbs2 PE=1 SV=1	SORBS2
Q6NZN0	RNA-binding protein 26 OS=Mus musculus OX=10090 GN=Rbm26 PE=1 SV=2	RBM26
F6TB64	Ubinuclein-2 (Fragment) OS=Mus musculus OX=10090 GN=Ubn2 PE=1 SV=1	UBN2
D3Z5U3	Deoxyribonuclease II alpha (Fragment) OS=Mus musculus OX=10090 GN=Dnase2a PE=1 SV=8	DNASE2A
Q64092	Transcription factor E3 OS=Mus musculus OX=10090 GN=Tfe3 PE=1 SV=2	TFE3
O09117	Synaptophysin-like protein 1 OS=Mus musculus OX=10090 GN=Sypl1 PE=1 SV=2	SYPL1
A0A0R4J131	Biotinidase OS=Mus musculus OX=10090 GN=Btd PE=1 SV=1	BTD
Q8C5R2	Proline and serine-rich protein 2 OS=Mus musculus OX=10090 GN=Proser2 PE=1 SV=3	PROSER2
A0A087WQI5	R3H domain-containing 1 (Fragment) OS=Mus musculus OX=10090 GN=R3hdm1 PE=1 SV=1	R3HDM1
Q99PP2	Zinc finger protein 318 OS=Mus musculus OX=10090 GN=Znf318 PE=1 SV=3	ZNF318
A2AWL7	MAX gene-associated protein OS=Mus musculus OX=10090 GN=Mga PE=2 SV=1	MGA
Q9ERG0	LIM domain and actin-binding protein 1 OS=Mus musculus OX=10090 GN=Lima1 PE=1 SV=3	LIMA1
Q8BFR4	N-acetylglucosamine-6-sulfatase OS=Mus musculus OX=10090 GN=Gns PE=1 SV=1	GNS
B2RUQ2	Gene model 608, (NCBI) OS=Mus musculus OX=10090 GN=Usf3 PE=2 SV=1	USF3
F8WI14	Extracellular matrix protein 1 OS=Mus musculus OX=10090 GN=Ecm1 PE=1 SV=1	ECM1
A0A338P689	YEATS domain-containing protein 2 OS=Mus musculus OX=10090 GN=Yeats2 PE=1 SV=1	YEATS2
Q06890	Clusterin OS=Mus musculus OX=10090 GN=Clu PE=1 SV=1	CLU
D3YUL8	Inositol polyphosphate-4-phosphatase type I A OS=Mus musculus OX=10090 GN=Inpp4a PE=1 SV=1	INPP4A
Q8BI72	CDKN2A-interacting protein OS=Mus musculus OX=10090 GN=Cdkn2aip PE=1 SV=1	CDKN2AIP
Q6DID3	SR-related and CTD-associated factor 8 OS=Mus musculus OX=10090 GN=Scaf8 PE=1 SV=1	SCAF8
Q6PAL7	AT-hook DNA-binding motif-containing protein 1 OS=Mus musculus OX=10090 GN=Ahdc1 PE=1 SV=1	AHDC1
Q9DC28	Casein kinase I isoform delta OS=Mus musculus OX=10090 GN=Csnk1d PE=1 SV=2	CSNK1D
A2ASS6	Titin OS=Mus musculus OX=10090 GN=Ttn PE=1 SV=1	TTN
Q9R013	Cathepsin F OS=Mus musculus OX=10090 GN=Ctsf PE=1 SV=1	CTSF
Q07968	Coagulation factor XIII B chain OS=Mus musculus OX=10090 GN=F13b PE=1 SV=2	F13B
P51141	Segment polarity protein dishevelled homolog DVL-1 OS=Mus musculus OX=10090 GN=Dvl1 PE=1 SV=2	DVL1
F8VPJ6	Regulatory factor X, 7 OS=Mus musculus OX=10090 GN=Rfx7 PE=1 SV=1	RFX7
A0A0R4J0B2	Phospholipase B-like OS=Mus musculus OX=10090 GN=Plbd1 PE=1 SV=1	PLBD1
E9QMU3	Ensconsin OS=Mus musculus OX=10090 GN=Map7 PE=1 SV=3	MAP7
E9QL43	Nucleoporin-like 2 OS=Mus musculus OX=10090 GN=Nupl2 PE=1 SV=1	NUPL2
Q9QY76	Vesicle-associated membrane protein-associated protein B OS=Mus musculus OX=10090 GN=Vapb PE=1 SV=3	VAPB
E9Q7M2	TSC22 domain family, member 2 OS=Mus musculus OX=10090 GN=Tsc22d2 PE=1 SV=1	TSC22D2
P28665	Murinoglobulin-1 OS=Mus musculus OX=10090 GN=Mug1 PE=1 SV=3	MUG1
Q9WUM3	Coronin-1B OS=Mus musculus OX=10090 GN=Coro1b PE=1 SV=1	CORO1B
F6Z9T5	R3H domain-containing protein 2 (Fragment) OS=Mus musculus OX=10090 GN=R3hdm2 PE=1 SV=1	R3HDM2
Q6PDK2	Histone-lysine N-methyltransferase 2D OS=Mus musculus OX=10090 GN=Kmt2d PE=1 SV=2	KMT2D
Q99MZ3	Carbohydrate-responsive element-binding protein OS=Mus musculus OX=10090 GN=Mlxipl PE=1 SV=1	MLXIPL
O35984	Pre-B-cell leukemia transcription factor 2 OS=Mus musculus OX=10090 GN=Pbx2 PE=1 SV=1	PBX2
Q91Z96	BMP-2-inducible protein kinase OS=Mus musculus OX=10090 GN=Bmp2k PE=1 SV=1	BMP2K
D3Z3D5	Protein Shroom1 OS=Mus musculus OX=10090 GN=Shroom1 PE=1 SV=1	SHROOM1
Q61646	Haptoglobin OS=Mus musculus OX=10090 GN=Hp PE=1 SV=1	HP
Q9Z103	Activity-dependent neuroprotector homeobox protein OS=Mus musculus OX=10090 GN=Adnp PE=1 SV=2	ADNP
B2RUJ2	Erbb2ip protein OS=Mus musculus OX=10090 GN=Erbin PE=1 SV=1	ERBIN
Q6ZPG2	WD repeat-containing protein 90 OS=Mus musculus OX=10090 GN=Wdr90 PE=1 SV=2	WDR90
Q8BG87	Methylcytosine dioxygenase TET3 OS=Mus musculus OX=10090 GN=Tet3 PE=1 SV=4	TET3
Q9WV30	Nuclear factor of activated T-cells 5 OS=Mus musculus OX=10090 GN=Nfat5 PE=1 SV=2	NFAT5
Q3TJD7	PDZ and LIM domain protein 7 OS=Mus musculus OX=10090 GN=Pdlim7 PE=1 SV=1	PDLIM7
Q8VIJ6	Splicing factor, proline- and glutamine-rich OS=Mus musculus OX=10090 GN=Sfpq PE=1 SV=1	SFPQ
Q9QYY0	GRB2-associated-binding protein 1 OS=Mus musculus OX=10090 GN=Gab1 PE=1 SV=2	GAB1
Q9WVJ3	Carboxypeptidase Q OS=Mus musculus OX=10090 GN=Cpq PE=1 SV=1	CPQ
E9QPR4	Microtubule-associated serine/threonine-protein kinase 4 OS=Mus musculus OX=10090 GN=Mast4 PE=1 SV=1	MAST4
Q9CS72	Filamin-A-interacting protein 1 OS=Mus musculus OX=10090 GN=Filip1 PE=1 SV=2	FILIP1
Q925J9	Mediator of RNA polymerase II transcription subunit 1 OS=Mus musculus OX=10090 GN=Med1 PE=1 SV=2	MED1
Q9CX80	Cytoglobin OS=Mus musculus OX=10090 GN=Cygb PE=1 SV=1	CYGB
E9PUL9	Traf2 and NCK-interacting protein kinase OS=Mus musculus OX=10090 GN=Tnik PE=1 SV=1	TNIK
A0A0R4J138	Arylsulfatase B OS=Mus musculus OX=10090 GN=Arsb PE=1 SV=1	ARSB
O08789	Max-binding protein MNT OS=Mus musculus OX=10090 GN=Mnt PE=2 SV=2	MNT
Q62009	Periostin OS=Mus musculus OX=10090 GN=Postn PE=1 SV=2	POSTN
Q3UHF7	Transcription factor HIVEP2 OS=Mus musculus OX=10090 GN=Hivep2 PE=1 SV=1	HIVEP2
Q8VDM6	Heterogeneous nuclear ribonucleoprotein U-like protein 1 OS=Mus musculus OX=10090 GN=Hnrnpul1 PE=1 SV=1	HNRNPUL1
Q8CGA2	TBC1 domain family member 14 OS=Mus musculus OX=10090 GN=Tbc1d14 PE=1 SV=2	TBC1D14
Q3U1C4	SECIS-binding protein 2 OS=Mus musculus OX=10090 GN=Secisbp2 PE=1 SV=1	SECISBP2
Q9D7N9	Adipocyte plasma membrane-associated protein OS=Mus musculus OX=10090 GN=Apmap PE=1 SV=1	APMAP
F6Z9A1	Sentrin-specific protease 6 OS=Mus musculus OX=10090 GN=Senp6 PE=1 SV=2	SENP6
Q91X51	Golgi reassembly-stacking protein 1 OS=Mus musculus OX=10090 GN=Gorasp1 PE=1 SV=3	GORASP1
G3UZX7	GRB10-interacting GYF protein 2 (Fragment) OS=Mus musculus OX=10090 GN=Gigyf2 PE=1 SV=1	GIGYF2
A0A2R8VHH9	Alpha-galactosidase (Fragment) OS=Mus musculus OX=10090 GN=Naga PE=1 SV=1	NAGA
Q8K1N2	Pleckstrin homology-like domain family B member 2 OS=Mus musculus OX=10090 GN=Phldb2 PE=1 SV=2	PHLDB2
Q3TRM4	Neuropathy target esterase OS=Mus musculus OX=10090 GN=Pnpla6 PE=1 SV=2	PNPLA6
Q6PB75	Terminal nucleotidyltransferase 4A OS=Mus musculus OX=10090 GN=Tent4a PE=2 SV=2	TENT4A
A0A1L1STC6	Nesprin-1 OS=Mus musculus OX=10090 GN=Syne1 PE=1 SV=1	SYNE1
A0A1X7SB71	E3 ubiquitin-protein ligase Hakai OS=Mus musculus OX=10090 GN=Cbll1 PE=1 SV=1	CBLL1
E9Q7D5	Rho guanine nucleotide exchange factor 5 OS=Mus musculus OX=10090 GN=Arhgef5 PE=1 SV=1	ARHGEF5
Q5EBG8	Uncharacterized protein C1orf50 homolog OS=Mus musculus OX=10090 PE=1 SV=1
Q7TSI3	Serine/threonine-protein phosphatase 6 regulatory subunit 1 OS=Mus musculus OX=10090 GN=Ppp6r1 PE=1 SV=1	PPP6R1
Q9JHE7	Protein TSSC4 OS=Mus musculus OX=10090 GN=Tssc4 PE=1 SV=1	TSSC4
Q5F4T0	Transient receptor potential cation channel, subfamily M, member 3 OS=Mus musculus OX=10090 GN=Trpm3 PE=1 SV=1	TRPM3
Q6PD26	GPI transamidase component PIG-S OS=Mus musculus OX=10090 GN=Pigs PE=1 SV=3	PIGS
P24527	Leukotriene A-4 hydrolase OS=Mus musculus OX=10090 GN=Lta4h PE=1 SV=4	LTA4H
Q67FY2	B-cell CLL/lymphoma 9-like protein OS=Mus musculus OX=10090 GN=Bcl9l PE=1 SV=1	BCL9L
E9Q2I4	ELM2 and Myb/SANT-like domain-containing 1 OS=Mus musculus OX=10090 GN=Elmsan1 PE=1 SV=1	ELMSAN1
O88587	Catechol O-methyltransferase OS=Mus musculus OX=10090 GN=Comt PE=1 SV=2	COMT
Q9CS74	Protein ecdysoneless homolog OS=Mus musculus OX=10090 GN=Ecd PE=1 SV=2	ECD
Q8VFP9	Olfactory receptor 344 OS=Mus musculus OX=10090 GN=Olfr344 PE=3 SV=1	OLFR344
O08755	Hepatocyte nuclear factor 6 OS=Mus musculus OX=10090 GN=Onecut1 PE=1 SV=1	ONECUT1
O09159	Lysosomal alpha-mannosidase OS=Mus musculus OX=10090 GN=Man2b1 PE=1 SV=4	MAN2B1
Q9QYS9	Protein quaking OS=Mus musculus OX=10090 GN=Qki PE=1 SV=1	QKI
A9Z1V5	von Willebrand factor A domain-containing protein 5B1 OS=Mus musculus OX=10090 GN=Vwa5b1 PE=2 SV=1	VWA5B1
E9Q605	Inhibitor of nuclear factor kappa-B kinase subunit alpha OS=Mus musculus OX=10090 GN=Chuk PE=1 SV=1	CHUK
E9Q3E2	Synaptopodin OS=Mus musculus OX=10090 GN=Synpo PE=1 SV=1	SYNPO
A0A1B0GR85	RIKEN cDNA 2900026A02 gene OS=Mus musculus OX=10090 GN=2900026A02Rik PE=1 SV=1	2900026A02RIK
A0A286YDL1	Receptor-type tyrosine-protein phosphatase mu OS=Mus musculus OX=10090 GN=Ptprm PE=1 SV=1	PTPRM
F6YTG0	Enoyl-CoA hydratase domain-containing protein 2, mitochondrial (Fragment) OS=Mus musculus OX=10090 GN=Echdc2 PE=1 SV=1	ECHDC2
Q9R0N4	Synaptotagmin-10 OS=Mus musculus OX=10090 GN=Syt10 PE=1 SV=1	SYT10
Q80Y98	Phospholipase DDHD2 OS=Mus musculus OX=10090 GN=Ddhd2 PE=1 SV=3	DDHD2
A0A1L1SUT5	RIKEN cDNA 4930563M21 gene (Fragment) OS=Mus musculus OX=10090 GN=4930563M21Rik PE=4 SV=1	4930563M21RIK
