## Supplementary material for "Functional glycoproteomics by integrated network assembly and partitioning": File S18.csv

Interactor_A	Score
RBFOX1	12.0
STK38L	12.0
ABI2	11.5
RB1CC1	11.5
DLG1	11.0
HNRNPL	10.0
DCLK1	10.0
DNM1	9.5
CDC16	9.5
CAMK2D	9.0
CRYAB	8.5
DLG4	8.5
GRB2	8.5
DPY30	8.0
KIFAP3	8.0
NUP214	8.0
ERC2	8.0
AKAP8L	7.5
KPNA3	7.5
RTN4	7.5
ATG13	7.5
GFAP	7.0
SRGAP3	7.0
NEFL	7.0
SNAP25	7.0
CNOT1	7.0
SYP	7.0
CAMSAP2	6.5
TNRC6B	6.5
KCNAB2	6.5
TANC2	6.5
SCYL2	6.5
DDX6	6.5
TBL1XR1	6.5
GIT1	6.5
GET4	6.5
CAMK2A	6.5
WNK1	6.5
PRKAR1B	6.5
YWHAB	6.5
KIF3A	6.0
MAPRE3	6.0
MARK3	6.0
RAB3A	6.0
MACF1	6.0
PRKAR2B	6.0
EEF1B2	6.0
DZIP3	6.0
G3BP2	6.0
USP5	6.0
TUBB4A	6.0
NUFIP2	5.5
QSER1	5.5
RAB11FIP2	5.5
CRMP1	5.5
ANK2	5.5
DLGAP1	5.5
TSC1	5.5
CLTC	5.5
KIAA1107	5.0
CCDC88A	5.0
KIF5A	5.0
CMAS	5.0
SYN1	5.0
MTA1	5.0
EPB41L1	5.0
ARHGAP32	5.0
HIVEP1	5.0
HDAC2	5.0
SYT1	4.5
AGAP1	4.5
SYNJ1	4.5
CARM1	4.5
HOMER1	4.5
ADD3	4.5
BAIAP2	4.5
KCTD17	4.5
ANK3	4.5
ANK3	4.5
DNAJB1	4.5
BIN1	4.5
NRAS	4.5
PTK2B	4.5
AP2S1	4.5
PRRC2A	4.5
PRKCB	4.5
SLC25A12	4.5
DBNL	4.0
SEC24B	4.0
CLU	4.0
PPP1CA	4.0
LIN7C	4.0
CASK	4.0
CTNND2	4.0
PFN2	4.0
ANK1	4.0
RAPGEF2	4.0
CREB3	4.0
FXR2	4.0
WDR77	4.0
GATAD2B	4.0
SH3GLB2	4.0
KHDRBS1	4.0
SRPK2	4.0
DLGAP4	4.0
PLEC	4.0
ARHGAP26	4.0
INA	4.0
GSK3B	4.0
KIF5B	4.0
NCKIPSD	3.5
CAMK2G	3.5
CAMK2G	3.5
TAB3	3.5
RAB11FIP5	3.5
NHSL2	3.5
WBP2	3.5
RASAL2	3.5
TIMM50	3.5
SPTAN1	3.5
COPA	3.5
ADD2	3.5
MAP2K7	3.5
KIF3B	3.5
UNC13A	3.5
PKP4	3.5
PJA2	3.5
ASH2L	3.5
DTNA	3.5
WDFY3	3.0
PIP4K2A	3.0
HK1	3.0
CNKSR2	3.0
RAB3GAP1	3.0
KIF2A	3.0
SRSF4	3.0
NEDD4L	3.0
FXR1	3.0
LANCL1	3.0
PPFIA1	3.0
NAV1	3.0
ARHGAP39	3.0
ATXN2L	3.0
PGAM5	3.0
CAPZA2	3.0
PPFIA3	3.0
CSTB	3.0
PPP6R2	3.0
TSC22D4	3.0
SRCIN1	3.0
CLIP4	2.5
NEFM	2.5
CFL1	2.5
NUMBL	2.5
PCLO	2.5
CDKL5	2.5
PPM1B	2.5
OTUD4	2.5
CAMK4	2.5
KLC1	2.5
ZSWIM8	2.5
GAD2	2.5
GNAZ	2.5
GPHN	2.5
TRAPPC9	2.5
DPYSL4	2.5
AMPH	2.5
AP2A2	2.5
TAB1	2.5
DNAJB6	2.5
NCKAP1	2.5
KIF5C	2.5
PABPC4	2.5
RTN3	2.5
PTN	2.5
RAB3GAP2	2.5
CSRP1	2.5
MARK1	2.5
RNF14	2.5
MBP	2.5
NPTN	2.0
GRIPAP1	2.0
OSBPL10	2.0
GLUL	2.0
GPRASP1	2.0
HECW1	2.0
CNN3	2.0
KLHL22	2.0
MAPK10	2.0
HSPA1L	2.0
IDH3B	2.0
CYTH2	2.0
LANCL2	2.0
PPP1R12C	2.0
RAE1	2.0
ASXL2	2.0
ASXL2	2.0
RPL10	2.0
ASRGL1	2.0
AP2A1	2.0
PRKAG2	2.0
THAP11	2.0
TOM1L2	2.0
ARHGEF7	2.0
CHMP4B	2.0
TRIM21	2.0
CAPRIN1	2.0
CAPZA1	2.0
PRDX5	2.0
PPP2R5A	2.0
TUBB3	2.0
ARHGAP21	2.0
AGAP2	2.0
RPS3	2.0
SLC25A11	2.0
VPS18	2.0
WDR47	2.0
RAPGEF4	2.0
SLC4A4	1.5
ARMC8	1.5
PABPC1	1.5
ASXL1	1.5
DGKZ	1.5
SHANK2	1.5
RTN1	1.5
ATP2B2	1.5
DDX17	1.5
ARAF	1.5
SPTBN1	1.5
WNK3	1.5
VPS16	1.5
VCPIP1	1.5
HCN2	1.5
SYNPO	1.5
SPTBN4	1.5
SYNGAP1	1.5
SV2A	1.5
MADD	1.5
DNAJB5	1.5
LSM12	1.5
CTNNA2	1.5
MCRS1	1.5
PRRC2C	1.5
RHOT2	1.5
MARK4	1.5
ATXN2	1.5
PFKM	1.5
PFKL	1.5
PPP2R1A	1.5
MAP4	1.5
CAMKV	1.5
TRAPPC3	1.0
GRM1	1.0
HNRNPK	1.0
TCEAL5	1.0
PRICKLE2	1.0
H1-0	1.0
HAP1	1.0
TRAK1	1.0
TRIM9	1.0
TTC7B	1.0
YWHAH	1.0
FAM171A2	1.0
WASF1	1.0
VGF	1.0
GNAO1	1.0
SLC17A7	1.0
RPL10A	1.0
SEPTIN3	1.0
KPNA1	1.0
RPL13	1.0
RPL19	1.0
MAP6	1.0
RPL29	1.0
RPL3	1.0
RPS20	1.0
LRRC7	1.0
RPL7	1.0
RPLP2	1.0
SLC25A22	1.0
SNAP91	1.0
NAPG	1.0
MYL12B	1.0
MTMR2	1.0
ITPKA	1.0
KCNA2	1.0
MFN2	1.0
CDC42	1.0
CDK5	1.0
CEP170B	1.0
CLASP2	1.0
CLASP2	1.0
CLIP2	1.0
CORO6	1.0
ELP1	1.0
CSDE1	1.0
CTBP1	1.0
DIRAS2	1.0
DPYSL2	1.0
EIF4G3	1.0
CACNB4	1.0
BSN	1.0
BANF1	1.0
ABLIM2	1.0
ACOT11	1.0
ACTL6B	1.0
ANKRD17	1.0
AP2M1	1.0
APOE	1.0
ARHGAP44	1.0
BAG5	1.0
ELAVL2	1.0
CASKIN1	1.0
RPL36	0.5
PPP6C	0.5
PSD3	0.5
CALM2	0.5
IMPACT	0.5
BRSK1	0.5
RASGRF2	0.5
HSPH1	0.5
RHOA	0.5
RHOG	0.5
RHOT1	0.5
RHOT1	0.5
RNF214	0.5
RPL17	0.5
RPL23A	0.5
ATP5MD	0.5
RPL32	0.5
LBP	0.5
RPL7A	0.5
RPS27A	0.5
SBF1	0.5
ATL1	0.5
HNRNPA0	0.5
DPYSL3	0.5
SETD1A	0.5
PPP3CB	0.5
JAKMIP1	0.5
LUZP1	0.5
MAP7D1	0.5
DDX5	0.5
FSCN1	0.5
MYEF2	0.5
NARS	0.5
NCDN	0.5
CORO2B	0.5
NEFH	0.5
OGDHL	0.5
PCDH17	0.5
PHYHIP	0.5
SH2D5	0.5
GRM5	0.5
GPM6A	0.5
ALG2	0.5
ACTR1A	0.5
TTC3	0.5
AP3S2	0.5
VPS4A	0.5
VIM	0.5
AGAP3	0.5
GPRIN1	0.5
ARHGAP23	0.5
ARFGAP1	0.5
HAGH	0.5
SLC1A3	0.5
TPPP	0.5
SMARCC2	0.5
ARPC1A	0.5
TRAPPC6B	0.5
FAM171A1	0.5
ACTN1	0.5
TUBB5	0.5
PCBP2	0.0
TRIM28	0.0
PDE4D	0.0
CLASP1	0.0
SHANK1	0.0
MAPK3	0.0
MAG	0.0
MAGED1	0.0
MAP1B	0.0
MAP3K7	0.0
ERH	0.0
CNP	0.0
MYO5A	0.0
NBEA	0.0
VAPA	0.0
ULK2	0.0
RPL8	0.0
SUCLG1	0.0
ROGDI	0.0
RPH3A	0.0
RPL15	0.0
STRN3	0.0
RPL27	0.0
ATP5F1B	0.0
SBF2	0.0
TNKS1BP1	0.0
SEC24C	0.0
SENP5	0.0
SNAP47	0.0
ARPC2	0.0
ATG2B	0.0
SYN2	0.0
RASGRP1	0.0
AP3M2	0.0
BCAS1	0.0
PIP5K1C	0.0
PPP1R1B	0.0
PPP2R5E	0.0
PPP5C	0.0
SIPA1L1	0.0
CAPZB	0.0
PSMC3	0.0
PURB	0.0
PYGB	0.0
RAB14	0.0
RAC1	0.0
AP2B1	0.0
GABBR2	0.0
HSBP1	0.0
HNRNPM	0.0
KANSL2	0.0
DDX3Y	0.0
KANSL1	0.0
GABRA1	0.0
DMTN	0.0
JPH3	-0.5
GNAQ	-0.5
TRIO	-0.5
KAT8	-0.5
KANSL3	-0.5
SRP68	-0.5
PFKP	-0.5
ATP2B4	-0.5
CENPV	-0.5
RPS25	-0.5
PITPNM2	-0.5
CEND1	-0.5
RPS4X	-0.5
ATP2B1	-0.5
SNRPD2	-0.5
SNX3	-0.5
OGA	-0.5
KCNQ2	-0.5
FKBP8	-0.5
JAKMIP2	-0.5
PPP1CB	-0.5
RPS18	-0.5
RPS13	-0.5
TBR1	-0.5
AMER2	-0.5
INPP4A	-0.5
TARDBP	-0.5
RAB3C	-0.5
RILPL1	-0.5
FAM168B	-0.5
BDH1	-0.5
DNAJC6	-0.5
TENM4	-0.5
TET1	-0.5
TXN	-0.5
ATP5F1A	-0.5
RPLP0	-0.5
JAK1	-0.5
H1-3	-0.5
RPL35A	-0.5
SSB	-0.5
RPL31	-0.5
EIF4B	-0.5
TMOD2	-0.5
RPL26	-0.5
CAMSAP3	-0.5
CAMSAP1	-0.5
GPD2	-0.5
STOML2	-0.5
MRPS33	-0.5
MRPS7	-0.5
MRTFB	-0.5
ZC2HC1A	-0.5
SLC17A6	-0.5
GDA	-0.5
SLC1A2	-0.5
HIRA	-0.5
ELMO2	-0.5
DDX3X	-0.5
DSTN	-0.5
KNDC1	-0.5
EXD2	-0.5
CTTN	-0.5
ABR	-0.5
WNK2	-0.5
WDR7	-0.5
WDR26	-0.5
MAP7D2	-0.5
MFF	-0.5
CYFIP2	-0.5
YWHAE	-0.5
FOXRED1	-0.5
LRRFIP1	-0.5
SF1	-0.5
HIVEP3	-0.5
DGKG	-0.5
SERPINB6	-0.5
ZWINT	-0.5
MYO6	-0.5
KLC2	-0.5
PPP3CA	-1.0
RIMS1	-1.0
RAB5C	-1.0
ATP5PO	-1.0
RPL23	-1.0
TLN2	-1.0
AP3B2	-1.0
CAMKK2	-1.0
MAPRE2	-1.0
HDLBP	-1.0
RPL27A	-1.0
RPL28	-1.0
CUL9	-1.0
STAU2	-1.0
YBX1	-1.0
MAP2K1	-1.0
IQSEC1	-1.0
PSMD3	-1.0
SLC25A18	-1.0
GPR158	-1.0
ATP6V1H	-1.0
RPL13A	-1.0
PTPN23	-1.0
TET3	-1.0
PSD	-1.0
FAM126B	-1.0
DZANK1	-1.0
LARP1	-1.0
GAD1	-1.0
EEF1A2	-1.0
RPL18	-1.0
THRAP3	-1.0
MAP7	-1.0
CAMK2N1	-1.0
PDE4B	-1.0
ATAT1	-1.0
PHACTR1	-1.0
GCC2	-1.0
ARHGEF2	-1.0
MTDH	-1.0
VAPB	-1.0
SNX27	-1.0
AK5	-1.0
XRCC6	-1.0
USP11	-1.0
RTRAF	-1.0
SPTBN2	-1.0
RPS8	-1.0
RUVBL2	-1.0
UCHL1	-1.0
NSF	-1.0
MYH14	-1.0
MYO18A	-1.0
DGKI	-1.0
CIT	-1.0
TUBA1B	-1.0
MYRIP	-1.0
NAP1L4	-1.0
TUBB2A	-1.0
DGKH	-1.0
NGEF	-1.0
U2AF1	-1.0
RPS19	-1.0
GAP43	-1.0
AGO2	-1.0
MDK	-1.0
RPS15A	-1.0
FAM120C	-1.0
PLP1	-1.0
PPP1R9B	-1.0
MAST3	-1.0
CORO1A	-1.0
SEPT7	-1.0
MRPS2	-1.0
SERBP1	-1.0
PHGDH	-1.0
RPS3A	-1.0
MPP2	-1.0
ACTR2	-1.0
ASL	-1.0
MINK1	-1.0
TRAK2	-1.0
TRAK2	-1.0
BAG6	-1.5
DYNLL1	-1.5
SFPQ	-1.5
RPL4	-1.5
RPL24	-1.5
HECW2	-1.5
RPS24	-1.5
DYNC1H1	-1.5
RPL14	-1.5
ATP1B1	-1.5
HERC1	-1.5
SNPH	-1.5
HSPA4L	-1.5
LDHB	-1.5
DSP	-1.5
FAM171B	-1.5
ATP1A3	-1.5
HNRNPA3	-1.5
ARPC3	-1.5
TRIM3	-1.5
NEXN	-1.5
CCT8	-1.5
NDRG2	-1.5
DHX57	-1.5
PPP1R12B	-1.5
CCT5	-1.5
PPP1R9A	-1.5
PPP2CA	-1.5
PPP2R2A	-1.5
OPA1	-1.5
TUBA4A	-1.5
KIF1A	-1.5
AHCYL1	-1.5
TUBGCP3	-1.5
PDCD6IP	-1.5
TRIM46	-1.5
CEP170	-1.5
RBBP4	-1.5
PHF20	-1.5
GOLGA3	-1.5
CKAP5	-1.5
MAP2K4	-1.5
IMMT	-1.5
RACK1	-1.5
MAP1A	-1.5
ZFR	-1.5
CSNK2B	-1.5
PROSER1	-1.5
PRKAG1	-1.5
ACTR3	-1.5
GPX4	-1.5
PRDX2	-1.5
PRDX1	-1.5
SEC23A	-2.0
MAP2	-2.0
MAP2	-2.0
HNRNPH1	-2.0
DDX1	-2.0
MYO1C	-2.0
MAP3K5	-2.0
SKP1	-2.0
FAM120A	-2.0
YARS	-2.0
WDR37	-2.0
DEK	-2.0
SIK3	-2.0
CSNK2A1	-2.0
CORO2A	-2.0
HIVEP2	-2.0
ADD1	-2.0
NAP1L1	-2.0
UPF1	-2.0
SEPT5	-2.0
CCT4	-2.0
DNAJA2	-2.0
CCAR2	-2.0
EPB41L3	-2.0
STK39	-2.0
PRKACB	-2.0
RPL18A	-2.0
HSPA2	-2.0
CAMK2B	-2.0
PSIP1	-2.0
IQCB1	-2.0
CAD	-2.0
PURA	-2.0
SLC25A5	-2.0
FARP1	-2.0
FBXO45	-2.0
SRRM2	-2.0
RASGRF1	-2.0
PACS1	-2.0
AHSA1	-2.0
RYR2	-2.0
PEX1	-2.0
PI4KA	-2.0
HABP4	-2.0
RANBP2	-2.0
TPM1	-2.0
TOP1	-2.0
RPS11	-2.0
HNRNPUL2	-2.0
DMXL2	-2.0
APOA1	-2.5
SPIRE1	-2.5
YWHAZ	-2.5
SUCLA2	-2.5
USP7	-2.5
SRSF3	-2.5
SNRPA	-2.5
GNB2	-2.5
TSC2	-2.5
AHI1	-2.5
ARF1	-2.5
LDHA	-2.5
BAP1	-2.5
ATP1A1	-2.5
MYH9	-2.5
PRKAA1	-2.5
CCT6A	-2.5
MCF2L	-2.5
RPL6	-2.5
DOCK4	-2.5
MARCKS	-2.5
ATP1A2	-2.5
PRKRA	-2.5
MAP1S	-2.5
SLC25A1	-2.5
DCLK2	-2.5
LUC7L2	-2.5
SLAIN2	-2.5
SEC23IP	-2.5
CHCHD3	-2.5
PSPC1	-3.0
ALDH1L1	-3.0
IQGAP2	-3.0
HSPA9	-3.0
TET2	-3.0
RCN2	-3.0
PSMC2	-3.0
PPP1R12A	-3.0
RC3H2	-3.0
MTCL1	-3.0
PRKCG	-3.0
AP3D1	-3.0
ADAM22	-3.0
PTBP1	-3.0
DNAJA1	-3.0
FBXW11	-3.0
SLC25A4	-3.0
EEF1G	-3.0
PSMD2	-3.0
RABL6	-3.0
RAB1A	-3.0
DDB1	-3.0
IRS2	-3.0
MARK2	-3.0
DCTN1	-3.0
RPS2	-3.0
SRRM1	-3.0
GAPDH	-3.0
SRSF1	-3.0
SRSF2	-3.0
DCTN2	-3.0
GNAI1	-3.0
MAPK8IP3	-3.0
HNRNPF	-3.0
GLYR1	-3.0
RUVBL1	-3.0
RPL35	-3.0
RPL30	-3.0
ATP5F1C	-3.0
PKM	-3.0
TUBB4B	-3.0
LACTB	-3.0
DBN1	-3.0
HNRNPH2	-3.0
WDR82	-3.0
PHB2	-3.5
PRDX6	-3.5
CCT2	-3.5
TMOD3	-3.5
MYL6B	-3.5
CCT3	-3.5
CDK17	-3.5
DIDO1	-3.5
MYO1B	-3.5
TPM3	-3.5
UBL4A	-3.5
UBE3C	-3.5
CDC42BPB	-3.5
ATP6V1B2	-3.5
HSPA5	-3.5
ATP6V1A	-3.5
ABCF2	-3.5
STRN	-3.5
VTN	-3.5
CTNNB1	-3.5
SRSF5	-3.5
RPL37A	-3.5
WDR5	-3.5
MAPK1	-3.5
HGS	-3.5
SLC25A3	-3.5
PRPF31	-3.5
OTUB1	-3.5
ILF2	-3.5
SYNCRIP	-3.5
RBM14	-3.5
USP15	-3.5
EEF2	-3.5
HUWE1	-3.5
TCP1	-3.5
DNAJB4	-3.5
KMT2E	-3.5
RANBP3	-3.5
BUB3	-3.5
MOB4	-4.0
KHSRP	-4.0
MYH10	-4.0
MBNL1	-4.0
USP9X	-4.0
ACTC1	-4.0
CSNK1E	-4.0
MYL6	-4.0
VDAC3	-4.0
UBE2O	-4.0
MYH11	-4.0
SLC3A2	-4.0
GNB5	-4.0
HP1BP3	-4.0
RBBP5	-4.0
PPP3R1	-4.0
SAMM50	-4.0
ENO1	-4.0
PDHB	-4.0
RPTOR	-4.0
AMBRA1	-4.5
KSR2	-4.5
PRMT5	-4.5
RAB2A	-4.5
ATP2A2	-4.5
VDAC2	-4.5
STUB1	-4.5
GSN	-4.5
NCL	-4.5
MTMR1	-4.5
MAST1	-4.5
SRSF7	-4.5
EWSR1	-4.5
MATR3	-4.5
RPS6	-4.5
CKB	-4.5
ACTB	-4.5
TUFM	-4.5
NONO	-4.5
ACO2	-5.0
ABLIM1	-5.0
TPI1	-5.0
MAPT	-5.0
RTCB	-5.0
CDC37	-5.0
AKAP5	-5.0
YWHAG	-5.5
YTHDC2	-5.5
CTTNBP2	-5.5
DNM1L	-5.5
PSMC5	-5.5
U2AF2	-5.5
DOCK7	-5.5
CCT7	-5.5
DHX30	-5.5
FMR1	-5.5
CORO1C	-5.5
UQCRQ	-6.0
ARPC4	-6.0
EEF1A1	-6.0
CXXC1	-6.0
DCTN4	-6.0
HCFC1	-6.0
HSPA4	-6.0
BCR	-6.0
JUP	-6.0
SFXN3	-6.5
HSPD1	-6.5
ALDH2	-6.5
SDHB	-7.0
SDHA	-7.0
STRN4	-7.0
PRKCE	-7.0
VCP	-7.0
ARPC5L	-7.5
PAK1	-7.5
ACAT1	-7.5
HNRNPU	-7.5
PCBP1	-7.5
GNAI2	-7.5
MYCBP2	-7.5
HSP90AB1	-7.5
ACTR3B	-8.0
CISD3	-8.0
TUBA1A	-8.0
CAND1	-8.0
FLII	-8.0
ELAVL1	-8.5
PDHA1	-8.5
NPM1	-8.5
HSPA8	-8.5
MECP2	-8.5
DLST	-9.0
YWHAQ	-9.0
KSR1	-9.5
HSP90AA1	-10.0
PHB	-12.0
NDUFA4	-12.5
VDAC1	-13.0
