## Supplementary material for "Functional glycoproteomics by integrated network assembly and partitioning": File S19.csv

Interactor_A	Score
YWHAH	38.5
KPNA1	16.5
SEC13	13.5
CNOT1	11.0
DDX6	9.0
CNOT2	9.0
USP10	8.5
PGAM5	7.5
NUDT21	7.5
DYNLL2	7.5
PCBP2	7.5
CPSF6	7.5
EIF4G1	7.0
KIF13B	6.5
SEC23A	6.5
KPNA3	6.0
ERP44	6.0
ECI2	6.0
ASH2L	5.5
CTNND1	5.5
HMGB1	5.0
FXR1	5.0
LUC7L	4.5
UBR4	4.0
MTHFD1	4.0
SEC24C	4.0
RBBP5	4.0
PTGES3	4.0
SEC31A	4.0
SEC31A	4.0
PEF1	4.0
MCRS1	4.0
KPNA4	3.5
UGDH	3.5
DBT	3.5
HIVEP1	3.5
DRG1	3.5
CSDE1	3.5
CAPRIN1	3.5
GRN	3.5
CAMK2D	3.5
SMARCD2	3.0
SLC25A13	3.0
AP2A2	3.0
HDLBP	3.0
SHMT1	3.0
THAP11	3.0
CMBL	3.0
SEC23IP	3.0
GLUD1	3.0
MTA2	3.0
KANSL2	3.0
EIF3G	2.5
LGALS9	2.5
PSMD6	2.5
ACBD5	2.5
FAM120A	2.5
LPP	2.5
CARM1	2.5
ZC3H7B	2.5
PDCD6IP	2.5
SPTAN1	2.5
YIPF5	2.5
HSD17B13	2.5
DHX30	2.5
MIA3	2.5
COPA	2.5
CREB3	2.5
KDM1B	2.0
GLUL	2.0
GSDMA	2.0
MVP	2.0
ZC3HAV1	2.0
ALDH3A2	2.0
EIF3L	2.0
TNKS1BP1	2.0
HELZ2	2.0
PRDX5	2.0
PHF20L1	2.0
AP2S1	2.0
ANKFY1	2.0
IDH1	1.5
RTCB	1.5
S100A11	1.5
AHCY	1.5
U2AF1	1.5
GET4	1.5
RARS	1.5
DEK	1.5
MYO1D	1.5
CTNNA1	1.5
SLC25A11	1.5
EIF3K	1.5
ACLY	1.5
SELENBP1	1.5
NFXL1	1.0
PIGR	1.0
CLTB	1.0
PIK3AP1	1.0
PSPC1	1.0
PKD1	1.0
DDOST	1.0
PON1	1.0
MYBBP1A	1.0
MYL1	1.0
A1CF	1.0
ATXN2	1.0
HGD	1.0
HPD	1.0
LDHD	1.0
TDO2	1.0
UGGT1	1.0
AOX1	1.0
FGB	1.0
ADH1	1.0
USP5	1.0
SRP68	1.0
ESRP2	1.0
BTRC	1.0
WNK1	1.0
HAGH	1.0
CA3	1.0
HAAO	1.0
H1-3	1.0
HRG	1.0
GBE1	0.5
CYP1A2	0.5
ALDH16A1	0.5
AHSG	0.5
NME2	0.5
PAPSS2	0.5
GNMT	0.5
GOLGA3	0.5
WDR82	0.5
CAPZB	0.5
JAK1	0.5
SERBP1	0.5
RAB14	0.5
RACK1	0.5
CKM	0.5
ASXL2	0.5
ASXL1	0.5
EIF5A	0.5
CBS	0.5
CALD1	0.5
RNF14	0.5
SKP1	0.5
SPTBN1	0.5
RAC3	0.5
GPAM	0.0
GPT2	0.0
KANSL3	0.0
HIVEP3	0.0
FARSB	0.0
KIF1A	0.0
FASN	0.0
GCH1	0.0
FBP1	0.0
HSPA1A	0.0
DYNC1H1	0.0
MCCC2	0.0
DDX5	0.0
CMAS	0.0
PURA	0.0
RHOC	0.0
RMDN3	0.0
RPL10A	0.0
RPL36	0.0
RPL7A	0.0
BAG6	0.0
ATP6V1D	0.0
SETD1A	0.0
TET3	0.0
AKR7A2	0.0
UPF1	0.0
VWA8	0.0
WBP2	0.0
ZBTB20	0.0
PSMD7	0.0
GSTZ1	0.0
PNP	0.0
GSTT2	-0.5
HSD11B1	-0.5
TGM1	-0.5
HSD17B8	-0.5
PKLR	-0.5
TPM2	-0.5
STK38	-0.5
STARD10	-0.5
SQOR	-0.5
SLC35A3	-0.5
OTC	-0.5
HACD3	-0.5
HAL	-0.5
VTN	-0.5
PIPOX	-0.5
PABPC4	-0.5
UGT1A1	-0.5
TUBB5	-0.5
HNRNPA3	-0.5
SLC27A2	-0.5
SLC25A10	-0.5
PPA1	-0.5
PROSER1	-0.5
MYL12B	-0.5
PSMB1	-0.5
NDRG2	-0.5
MICOS13	-0.5
NUP62CL	-0.5
NUDT7	-0.5
RTRAF	-0.5
MAT1A	-0.5
RPSA	-0.5
PLS3	-0.5
ACTN4	-0.5
CXXC1	-0.5
DERA	-0.5
ANKIB1	-0.5
FOXRED1	-0.5
DDX17	-0.5
ACSL1	-0.5
ATP5F1C	-0.5
CYP8B1	-0.5
ACOX2	-0.5
ADK	-0.5
EIF3B	-0.5
ALDH1A1	-0.5
EIF3D	-0.5
DNPEP	-0.5
EHHADH	-0.5
ALDH5A1	-0.5
ALDOB	-0.5
DSTN	-0.5
DPYD	-0.5
CLUH	-0.5
ABHD15	-0.5
GPT	-0.5
COL2A1	-0.5
AASS	-0.5
GCAT	-0.5
GNPNAT1	-0.5
ABCB11	-0.5
ACADSB	-0.5
CNN3	-0.5
ALDH8A1	-1.0
RBM47	-1.0
ALDH1B1	-1.0
ARPC1A	-1.0
TPM4	-1.0
CARD19	-1.0
MSRA	-1.0
ELOB	-1.0
RBM39	-1.0
DNAJA1	-1.0
CYP2E1	-1.0
SUOX	-1.0
DDB1	-1.0
SSB	-1.0
PRODH	-1.0
DHX38	-1.0
TET2	-1.0
GCDH	-1.0
FABP1	-1.0
RPL19	-1.0
AGXT2	-1.0
FAH	-1.0
YWHAG	-1.0
RPS12	-1.0
ATP5PO	-1.0
HSPB8	-1.0
WNK4	-1.0
ACSL5	-1.0
ATP5F1B	-1.0
KANSL1	-1.0
ATP5F1A	-1.0
AHNAK	-1.0
CAMK2G	-1.0
MARC1	-1.0
GPHN	-1.0
SCP2	-1.0
HMGCS2	-1.0
CAPZA1	-1.0
AARS	-1.0
GPX1	-1.0
HACL1	-1.0
AP2A1	-1.5
ARHGAP42	-1.5
BDH1	-1.5
DARS	-1.5
SLC25A5	-1.5
PHLDA1	-1.5
DDX21	-1.5
IQGAP2	-1.5
GCLM	-1.5
PTBP1	-1.5
CLTC	-1.5
AP2B1	-1.5
QPCTL	-1.5
DECR2	-1.5
RPL4	-1.5
RPS2	-1.5
ALDH9A1	-1.5
UGP2	-1.5
AGXT	-1.5
EEF1D	-1.5
EEF1G	-1.5
CCT5	-1.5
LYAR	-1.5
SLC25A15	-1.5
EIF3C	-1.5
EPRS	-1.5
TRAK1	-1.5
RPS27A	-1.5
MYH14	-1.5
PAICS	-1.5
CCT8	-1.5
LARP1	-1.5
PARP12	-1.5
FLNA	-1.5
TRA2B	-2.0
MCAT	-2.0
COMT	-2.0
GLRX5	-2.0
DNAJA3	-2.0
TUBA4A	-2.0
TUBB2A	-2.0
RPL13A	-2.0
TUBB4B	-2.0
GPX4	-2.0
MTUS1	-2.0
MYO6	-2.0
FARP2	-2.0
HSPA4	-2.0
KLC4	-2.0
RPS28	-2.0
CPSF1	-2.0
DIDO1	-2.0
PABPC1	-2.0
ALDH6A1	-2.0
SVIL	-2.0
LRRFIP1	-2.0
SULT1A1	-2.0
ARPC2	-2.0
RBM14	-2.0
RHOT1	-2.5
PSMD2	-2.5
CHCHD3	-2.5
SFPQ	-2.5
RANBP2	-2.5
ARPC4	-2.5
BCKDHB	-2.5
TRIM28	-2.5
DDX1	-2.5
EPHX2	-2.5
EIF4A1	-2.5
SPTBN2	-2.5
AGMAT	-2.5
ALDH4A1	-2.5
DNAJC13	-2.5
MRPL12	-2.5
HSPH1	-2.5
HCFC1	-2.5
CPS1	-2.5
CTSB	-2.5
CYP27A1	-2.5
ACTR3	-3.0
HNRNPH1	-3.0
KIF5B	-3.0
ACOX1	-3.0
HMGCL	-3.0
FARP1	-3.0
LONP2	-3.0
HIVEP2	-3.0
LRPPRC	-3.0
YWHAE	-3.0
SND1	-3.0
ATP2A2	-3.0
PSMB3	-3.0
PRMT5	-3.0
SSR1	-3.0
SYNCRIP	-3.0
PGRMC1	-3.0
RAB5B	-3.0
DNAJA2	-3.0
GSTP1	-3.0
SLC25A1	-3.0
EEF2	-3.0
MYO1E	-3.0
TRAK2	-3.0
CCT2	-3.0
ATP1A1	-3.0
TUBA1B	-3.5
ALDH1L1	-3.5
SRRM2	-3.5
SRP72	-3.5
BAP1	-3.5
VIM	-3.5
LRRFIP2	-3.5
CCT7	-3.5
ECI1	-3.5
MYO5B	-3.5
OPA1	-3.5
MYO18A	-3.5
PC	-3.5
EIF3E	-3.5
DDX3X	-3.5
PCCB	-3.5
PPP1CB	-3.5
PPP1R12A	-3.5
PRDX6	-3.5
FLNB	-3.5
PSMD1	-3.5
IMMT	-3.5
NONO	-3.5
CCT4	-3.5
HADH	-3.5
RRBP1	-3.5
CAPZA2	-3.5
HNRNPM	-3.5
HSD17B12	-4.0
LRP1	-4.0
SRSF1	-4.0
ETFB	-4.0
TUFM	-4.0
EPB41	-4.0
CAT	-4.0
EIF4B	-4.0
MYH10	-4.0
CPT1A	-4.0
ABCD3	-4.0
TCP1	-4.0
MYO1B	-4.0
MYO1B	-4.0
UQCRC1	-4.0
MCCC1	-4.0
PSMA7	-4.0
GAPDH	-4.0
CFL1	-4.0
ACSF2	-4.0
FLOT1	-4.0
WDR5	-4.0
RAB1A	-4.0
PSMC2	-4.0
HADHB	-4.5
HADHA	-4.5
ALDOA	-4.5
NEDD4	-4.5
MYL12A	-4.5
HNRNPF	-4.5
SLC25A3	-4.5
CYC1	-4.5
YWHAB	-4.5
CTTN	-4.5
ARPC1B	-4.5
PRDX2	-4.5
PSMC1	-4.5
PPP3CA	-4.5
PSMD3	-4.5
HNRNPK	-4.5
PSMC3	-4.5
WDR77	-4.5
EIF3A	-5.0
TPI1	-5.0
HSP90B1	-5.0
TPM1	-5.0
TPM1	-5.0
EIF3I	-5.0
ACAT1	-5.0
MTCH2	-5.0
TUBA1C	-5.0
TRAP1	-5.0
SDHB	-5.0
PRDX1	-5.0
CCT6A	-5.0
PRKAA1	-5.0
TECR	-5.0
PRKAG1	-5.0
PSMC6	-5.0
PSMC5	-5.5
FBL	-5.5
SEC61A1	-5.5
APOOL	-5.5
RHOT2	-5.5
CCT3	-5.5
RAP1A	-5.5
ACTR1B	-5.5
ACAA2	-5.5
MTX2	-5.5
GSK3B	-5.5
YWHAQ	-5.5
VDAC3	-5.5
SUCLA2	-5.5
ARPC3	-5.5
SUCLG1	-5.5
HIST1H2BB	-5.5
SAMM50	-5.5
MYH11	-5.5
ECHS1	-6.0
ASS1	-6.0
ALDH2	-6.0
HSPA9	-6.0
HSPA5	-6.0
EEF1A1	-6.0
TMOD3	-6.5
HSP90AB1	-6.5
MYO1C	-6.5
ALDH7A1	-6.5
AMFR	-6.5
MYH9	-6.5
PEX5	-6.5
UBL4A	-6.5
HNRNPL	-6.5
PSMC4	-6.5
LACTB	-7.0
SUCLG2	-7.0
MDH1	-7.0
ARPC5L	-7.0
LIMA1	-7.5
TARDBP	-7.5
BAG3	-7.5
YWHAZ	-7.5
PPP2R2A	-8.0
U2AF2	-8.0
FLII	-8.5
BCKDHA	-8.5
VDAC2	-8.5
OGDH	-8.5
LDHA	-8.5
CORO1C	-9.0
CALM1	-9.0
STAU1	-9.5
ETFA	-9.5
SDHA	-10.0
PRKAB1	-10.0
PCBP1	-10.0
RC3H2	-10.5
HSP90AA1	-10.5
AIFM1	-11.5
UQCRC2	-11.5
ACTB	-11.5
NPM1	-12.5
DLST	-13.0
VCP	-14.0
MOV10	-14.5
NDUFA4	-15.5
ELAVL1	-16.0
HUWE1	-16.0
HSPD1	-16.5
ACTC1	-17.0
HSPA8	-17.5
FN1	-17.5
TRIM25	-19.5
EGFR	-22.5
